# WhatIsMyGene: Back to the Basics of Gene Enrichment

**DOI:** 10.1101/2023.10.31.564902

**Authors:** Kenneth Hodge, Thammakorn Saethang

**Affiliations:** Unaffiliated; Department of Computer Science, Faculty of Science, Kasetsart University, Bangkok, 10900, Thailand

## Abstract

Since its inception over 25 years ago, gene enrichment has been largely associated with curated gene lists (e.g. GO) that are constructed to represent various biological concepts: the cell cycle, cancer drivers, protein-protein interactions, etc. Researchers expect that a comparison of their own lab-generated lists with curated lists should produce insight. Despite the abundance of such curated lists, we here show that they rarely outperform comparisons against existing individual lab-generated datasets when measured using standard statistical tests of study/study overlap. This demonstration is enabled by the WhatIsMyGene database, which we believe to be the single largest compendium of transcriptomic and micro-RNA perturbation data. The database also houses voluminous proteomic, cell type clustering, lncRNA, and epitranscriptomic data. In the case of enrichment tools that do incorporate specific lab studies in underlying databases, WIMG generally outperforms in the simple task of reflecting back to the user known aspects of the input set (cell type, the type of perturbation, species, etc.), enhancing confidence that unknown aspects of the input may also be revealed in the output. To optimize the ranking of gene enrichment results, WIMG imputes backgrounds to curated gene lists, an approach we investigate with Shannon information analysis. Thus, gene lists that are replete with abundant entities do not inordinately percolate to the highest-ranking positions in output. We delineate a number of other features that should make WIMG indispensable in answering essential questions such as “What processes are embodied in my gene list?” and “What does my gene do?”
