## Supplementary material for "WhatIsMyGene: Back to the Basics of Gene Enrichment": table s4

### Sheet: READ ME
This file contains data referred to in the "WIMG Lists" and "WIMG Background Options" sections
Data relevant to "WIMG Lists" is found in test1, "ALL BACKGROUNDS = 20000"
In both cases, yellow and blue coloring informs readers as to the rankings "winner" (GO, WGCNA, or WIMG) over the 124 and 132 tests.
Red color informs readers as to whether the top ranking GO/WGCNA/WIMG lists outperformed expectation values.

### Sheet: test1
	Adjusted Backgrounds			All Backgrounds = 20000				Adjusted Backgrounds: Beat Expectation?			All Backgrounds = 20000: Beat expectation?
STUDY	Best GO ranking	Best WGCNA ranking	Best WIMG ranking	Best GO ranking	Best WGCNA ranking	Best WIMG ranking	Most significant study/study -log(P)	Best GO ranking	Best WGCNA ranking	Best WIMG ranking	Best GO ranking	Best WGCNA ranking	Best WIMG ranking
upregulated in breast cafs vs normal fibroblasts (GSE148156: Characterisation of the Stromal Microenvironment in Lobular Breast Cancer)	593	4859	6	430	822	7	54.55	0	0	1	0	0	1
downregulated in breast cafs vs normal fibroblasts (GSE148156: Characterisation of the Stromal Microenvironment in Lobular Breast Cancer)	967	161	19	489	144	3	160.53	0	1	1	0	1	1
upregulated in metastatic tissue from various organs vs primary breast cancer (fc/p: GSE147995: CECR2 drives breast cancer metastasis by promoting NF-KB)	59	193	23	15	212	20	20.48	0	1	1	1	1	1
downregulated in metastatic tissue from various organs vs primary breast cancer (fc/p: GSE147995: CECR2 drives breast cancer metastasis by promoting NF-KB)	135	105	19	8	66	3	89.19	0	1	1	1	1	1
upregulated in mda-mb-231 line on cecr1 ko (fc/p: GSE147993: CECR2 drives breast cancer metastasis by promoting NF-KB)	1395	262	73	253	215	21	104.09	0	1	1	0	1	1
downregulated in mda-mb-231 line on cecr1 ko (fc/p: GSE147993: CECR2 drives breast cancer metastasis by promoting NF-KB)	713	2665	28	218	438	13	44.83	0	0	1	0	1	1
upregulated in alveolar macrophages from DI-ILD vs IIM-ILD patients (fc/p: GSE142540)	531	688	25	67	677	21	38.4	0	0	1	0	0	1
downregulated in alveolar macrophages from DI-ILD vs IIM-ILD patients (fc/p: GSE142540)	219	806	44	108	434	44	12.48	0	0	1	0	1	1
upregulated in dermal fibroblasts from infants w/HG-progeria (all w/lmna 1824c-t mutation) vs healthy (fc/p: GSE141950)	741	2548	89	198	167	7	66.87	0	0	1	0	1	1
downregulated in dermal fibroblasts from infants w/HG-progeria (all w/lmna 1824c-t mutation) vs healthy (fc/p: GSE141950)	135	1147	11	129	1192	10	74.32	0	0	1	0	0	1
upregulated in muscle organoids on dux4 oe (fc/p: GSE138768)	76	312	80	40	132	78	78.65	0	1	1	0	1	1
downregulated in muscle organoids on dux4 oe (fc/p: GSE138768)	219	191	253	76	199	117	65.25	0	1	1	0	1	1
upregulated in kasumi1 line on fip1l1 kd (fc/p: GSE146475)	113	562	135	101	362	60	16.49	0	0	1	0	1	1
downregulated in kasumi1 line on fip1l1 kd (fc/p: GSE146475)	243	517	13	127	437	11	60.38	0	0	1	0	1	1
upregulated in mononuclear cells with gata1 r307h mutation vs wt (fc/p: GSE133414)	330	111	381	73	83	10	258.65	0	1	0	0	1	1
downregulated in mononuclear cells with gata1 r307h mutation vs wt (fc/p: GSE133414)	664	1179	135	31	4	20	172.29	0	0	1	0	1	1
upregulated in a549 line on kmt9a kd (fc/p: GSE131016)	353	296	35	336	314	2	59.75	0	1	1	0	1	1
downregulated in a549 line on kmt9a kd (fc/p: GSE131016)	152	869	323	155	533	52	36.12	0	0	0	0	0	1
upregulated in hff-1 line on 8h hsv-1 infection (raw data fc/p: GSE124118)	117	60	50	106	62	15	94.96	0	1	1	0	1	1
downregulated in hff-1 line on 8h hsv-1 infection (raw data fc/p: GSE124118)	1151	2821	75	175	425	31	136.9	0	0	1	0	1	1
upregulated in mouse diabetic vs control kidneys (GSE123677)	780	351	82	62	225	5	14.41	0	1	1	0	1	1
downregulated in mouse diabetic vs control kidneys (GSE123677)	60	1346	37	27	139	13	22.17	0	0	1	0	1	1
upregulated in pbmcs on coculture w/mcf7 cells vs no coculture (GSE112280)	28	1616	315	28	927	104	20.3	0	0	0	0	0	1
downregulated in pbmcs on coculture w/mcf7 cells vs no coculture (GSE112280)	112	141	656	113	141	666	19.62	0	1	0	0	1	0
upregulated in female pbmcs on coculture w/h292 cells vs no coculture (fc/p: GSE112280)	643	1435	172	33	1455	30	34.75	0	0	1	0	0	1
downregulated in female pbmcs on coculture w/h292 cells vs no coculture (fc/p: GSE112280)	1442	4102	13	62	2094	13	25.78	0	0	1	0	0	1
upregulated in 6w mdx mouse quadriceps vs healthy (GSE104959)	10	85	1858	18	90	207	5.88	1	1	0	1	1	1
downregulated in 6w mdx mouse quadriceps vs healthy (GSE104959)	28	185	19	10	193	20	15.47	0	1	1	1	1	1
upregulated in hepg2 line on 72h Listeria monocytogenes infection (control separated via FACS)(fc/p: GSE53285)	2268	2031	53	273	723	10	69.62	0	0	1	0	0	1
downregulated in hepg2 line on 72h Listeria monocytogenes infection (control separated via FACS)(fc/p: GSE53285)	159	327	19	36	179	12	122.22	0	1	1	0	1	1
upregulated in mouse reprogrammed lung epithelial cells (vs no reprogramming)(fc/p: GSE37289)	31	1895	3	61	37	3	32.06	0	0	1	0	1	1
downregulated in mouse reprogrammed lung epithelial cells (vs no reprogramming)(fc/p: GSE37289)	203	1121	120	161	81	91	168.27	0	0	1	0	1	1
upregulated in serum of escc patients vs healthy (f/p: GSE192662: RASSF8-AS1 based exosomal lncRNAs panel used for diagnostic)	3	784	287	3	678	200	9.05	1	0	0	1	0	1
downregulated in serum of escc patients vs healthy (f/p: GSE192662: RASSF8-AS1 based exosomal lncRNAs panel used for diagnostic)	13	1146	321	9	11	6	16.71	1	0	0	1	1	1
upregulated in blood of aspirin resistant vs sensitive individuals (GSE38511: transcript profiling of blood identifies platelet abnormalities and HLA restriction)	468	2307	575	773	567	10	12.23	0	0	0	0	0	1
downregulated in blood of aspirin resistant vs sensitive individuals (GSE38511: transcript profiling of blood identifies platelet abnormalities and HLA restriction)	110	1826	85	82	1084	53	37.19	0	0	1	0	0	1
GABA PV.10 NXPH1/MMP19 cluster of macaque cortex (s2: background-adjusted: fc/p: cell-type organization in the macaque cortex)	303	16	263	56	16	167	421.89	0	1	1	0	1	1
upregulated in mouse thymocytes on zfp335 ko (raw data fc/p: GSE184532: Zfp335 controls early T-cell development and survival)	635	1169	20	468	767	9	106.87	0	0	1	0	0	1
downregulated in mouse thymocytes on zfp335 ko (raw data fc/p: GSE184532: Zfp335 controls early T-cell development and survival)	631	45	10	481	49	9	41.62	0	1	1	0	1	1
upregulated in pinguecula vs pterygium (fc/p: GSE183153: Pterygium and Pinguecula Reveals Evidence of Genomic Instability)	290	1318	161	65	469	113	46.59	0	0	1	0	0	1
downregulated in pinguecula vs pterygium (fc/p: GSE183153: Pterygium and Pinguecula Reveals Evidence of Genomic Instability)	5	3048	20	5	328	14	76.53	1	0	1	1	1	1
upregulated in unwounded recessive dystrophic epidermolysis bullosa skin vs healthy (GSE171405: drug repurposing opportunities to improve wound healing)	455	4455	26	4	1629	1	29.48	0	0	1	1	0	1
downregulated in unwounded recessive dystrophic epidermolysis bullosa skin vs healthy (GSE171405: drug repurposing opportunities to improve wound healing)	40	6501	188	6	2444	110	72.52	0	0	1	1	0	1
upregulated in mouse lung on Broncho Vaxom treatment prior to MHV A59 infection (vs no pretreatment)(fc/p: GSE167749: nnate Immune Training with Bacterial Extracts Enhances Lung Macrophage Recruitment)	483	869	32	269	159	32	149.35	0	0	1	0	1	1
downregulated in mouse lung on Broncho Vaxom treatment prior to MHV A59 infection (vs no pretreatment)(fc/p: GSE167749: nnate Immune Training with Bacterial Extracts Enhances Lung Macrophage Recruitment)	659	345	67	40	325	18	103.06	0	1	1	0	1	1
upregulated in carotid plaques on 6h jep1375 treatment (fc/p: GSE162389: Mitochondrial C5aR1 activity in macrophages controls IL-1B)	269	1533	246	274	1051	188	25.71	0	0	1	0	0	1
downregulated in carotid plaques on 6h jep1375 treatment (fc/p: GSE162389: Mitochondrial C5aR1 activity in macrophages controls IL-1B)	96	134	44	36	148	9	48.22	0	1	1	0	1	1
upregulated in hepg2 line on hgf treatment (fc/p: GSE133424)	661	3592	12	97	290	9	162.15	0	0	1	0	1	1
downregulated in hepg2 line on hgf treatment (fc/p: GSE133424)	258	885	31	75	91	31	65.41	0	0	1	0	1	1
upregulated in lrrk2 parkinsons fibroblasts on high vs low glucose treatment (fc/p: GSE82340)	940	67	5	235	17	4	22.86	0	1	1	0	1	1
downregulated in lrrk2 parkinsons fibroblasts on high vs low glucose treatment (fc/p: GSE82340)	582	108	12	281	108	12	26.46	0	1	1	0	1	1
enriched from HL60/ADR line on m6a ip (vs input)(fc/p: GSE192618)	151	1753	2	153	1104	2	170.34	0	0	1	0	0	1
absent from HL60/ADR line on m6a ip (vs input)(fc/p: GSE192618)	495	1766	45	25	9	12	318.9	0	0	1	1	1	1
upregulated in a375 line on h3.3 k9m mutant expression vs wt (fc/p: GSE192476: Histone 3 Methyltransferases Alter Melanoma Initiation)	672	530	135	102	470	22	75.79	0	0	1	0	0	1
downregulated in a375 line on h3.3 k9m mutant expression vs wt (fc/p: GSE192476: Histone 3 Methyltransferases Alter Melanoma Initiation)	621	948	26	163	995	12	117.82	0	0	1	0	0	1
upregulated in mouse ileocecal region 90d after Cryptosporidium parvum infection vs no infection (GSE188591: Leads to the Development of the Tumor Microenvironment)	148	1670	66	126	1189	41	39.35	0	0	1	0	0	1
downregulated in mouse ileocecal region 90d after Cryptosporidium parvum infection vs no infection (GSE188591: Leads to the Development of the Tumor Microenvironment)	45	2984	35	38	309	35	51.71	0	0	1	0	1	1
upregulated in mouse muscle on Tsc1/Depdc5 ko vs wt (fc/p: GSE184646: produces early-onset myopathy and cardiac dysfunction)	450	937	173	119	950	56	175.26	0	0	1	0	0	1
downregulated in mouse muscle on Tsc1/Depdc5 ko vs wt (fc/p: GSE184646: produces early-onset myopathy and cardiac dysfunction)	450	1359	5	273	1433	5	185.78	0	0	1	0	0	1
upregulated in a549 line on berberine (fc/p: GSE184414)	312	1558	78	237	1254	51	38.48	0	0	1	0	0	1
downregulated in a549 line on berberine (fc/p: GSE184414)	704	51	4	373	38	1	219.04	0	1	1	0	1	1
upregulated in mouse skin on 3w vs 1w cultivation (fc/p: GSE184179: NFAT5 Controls the Integrity of Epidermis)	1099	3189	23	420	2383	12	57.93	0	0	1	0	0	1
downregulated in mouse skin on 3w vs 1w cultivation (fc/p: GSE184179: NFAT5 Controls the Integrity of Epidermis)	569	10	2	402	11	2	230.58	0	1	1	0	1	1
upregulated in 2 leukemia lines on ezh2 ko (fc/p: GSE180447)	582	1492	418	307	194	44	23.9	0	0	0	0	1	1
downregulated in 2 leukemia lines on ezh2 ko (fc/p: GSE180447)	406	1359	2	408	839	1	30.74	0	0	1	0	0	1
upregulated in renal tumor w/Fuhrman score 3-4 vs 1-2 (fc/p: GSE175648: Classifier for Intermediate/High-Risk Clear Cell Renal Cell Carcinoma)	417	96	1	290	66	1	37.82	0	1	1	0	1	1
downregulated in renal tumor w/Fuhrman score 3-4 vs 1-2 (fc/p: GSE175648: Classifier for Intermediate/High-Risk Clear Cell Renal Cell Carcinoma)	114	144	263	131	145	100	16.6	0	1	1	0	1	1
upregulated in mouse neural progenitors on rybp kd (raw data fc/p: GSE174147: Notch signaling pathway in a PRC1-independent pattern)	1724	287	118	495	294	33	120.22	0	1	1	0	1	1
downregulated in mouse neural progenitors on rybp kd (raw data fc/p: GSE174147: Notch signaling pathway in a PRC1-independent pattern)	396	60	400	133	60	150	174.36	0	1	0	0	1	1
upregulated in mda-mb-231 line on HET0016 treatment (fc/p: GSE163954: HET0016 attenuates the stemness of breast cancer cells through targeting CYP4Z1)	430	97	96	414	77	90	177.05	0	1	1	0	1	1
downregulated in mda-mb-231 line on HET0016 treatment (fc/p: GSE163954: HET0016 attenuates the stemness of breast cancer cells through targeting CYP4Z1)	631	1215	402	215	84	22	24.07	0	0	0	0	1	1
upregulated in molm13 line on c24 treatment (fc/p: GSE150823)	451	490	74	192	459	73	35.82	0	0	1	0	0	1
downregulated in molm13 line on c24 treatment (fc/p: GSE150823)	989	640	5	346	657	1	20.79	0	0	1	0	0	1
upregulated in placenta accreta vs healthy placenta (GSE148952)	217	706	26	22	178	3	11.9	0	0	1	1	1	1
downregulated in placenta accreta vs healthy placenta (GSE148952)	150	2151	155	42	2076	11	4.96	0	0	1	0	0	1
upregulated in nephron progenitors derived from urine cells (vs urine cells) (fc/p: GSE134145: Nephron Progenitor-like Cells from Human Urine-Derived Cells)	69	753	519	67	551	524	80.18	0	0	0	0	0	0
downregulated in nephron progenitors derived from urine cells (vs urine cells) (fc/p: GSE134145: Nephron Progenitor-like Cells from Human Urine-Derived Cells)	1016	581	30	561	356	4	74.48	0	0	1	0	1	1
upregulated in ovcar5 line resistant vs sensitive to prexasertib (fc/p: GSE149724: functionally distinct CHK1 activities in BRCA wild-type ovarian cancer)	278	504	200	76	528	3	14.5	0	0	1	0	0	1
downregulated in ovcar5 line resistant vs sensitive to prexasertib (fc/p: GSE149724: functionally distinct CHK1 activities in BRCA wild-type ovarian cancer)	151	3006	89	159	887	3	27.68	0	0	1	0	0	1
upregulated in highly metastatic (vs not) PC3 line (fc/p: GSE86642: Loss of microRNA-135b Enhances Bone Metastasis in Prostate Cancer)	701	1331	96	71	362	2	78.83	0	0	1	0	1	1
downregulated in highly metastatic (vs not) PC3 line (fc/p: GSE86642: Loss of microRNA-135b Enhances Bone Metastasis in Prostate Cancer)	448	829	197	397	161	61	60.94	0	0	1	0	1	1
upregulated in mouse fibroblast-derived Sertoli cells vs Sertoli cells (fc/p: GSE192401)	35	2379	10	35	1072	10	71.74	0	0	1	0	0	1
downregulated in mouse fibroblast-derived Sertoli cells vs Sertoli cells (fc/p: GSE192401)	699	235	132	48	213	16	118.61	0	1	1	0	1	1
genes correlated w/Neoadjuvant Response Index in breast cancer (s1: background-adjusted: samples of breast cancer reveal potential mechanisms of chemotherapy resistance)	582	33	1	583	34	1	61.81	0	1	1	0	1	1
upregulated in wt9-12 line on crtc2 ko (fc/p: GSE173693)	1951	97	176	458	46	4	49.9	0	1	1	0	1	1
downregulated in wt9-12 line on crtc2 ko (fc/p: GSE173693)	1148	3200	26	238	706	5	61.6	0	0	1	0	0	1
upregulated in hct116 line on cdk19 ko (fc/p: GSE163819: MED12 and BRD4 cooperate to sustain cancer growth)	311	155	466	311	155	313	28.3	0	1	0	0	1	0
downregulated in hct116 line on cdk19 ko (fc/p: GSE163819: MED12 and BRD4 cooperate to sustain cancer growth)	346	1667	8	347	1029	2	38.81	0	0	1	0	0	1
upregulated in early gastric cancer vs adjacent (fc/p: GSE192468: Silencing of LncRNA C1RL-AS1 Suppresses the Malignant Phenotype)	542	9161	29	70	1731	10	176.1	0	0	1	0	0	1
downregulated in early gastric cancer vs adjacent (fc/p: GSE192468: Silencing of LncRNA C1RL-AS1 Suppresses the Malignant Phenotype)	238	283	26	145	294	17	142.64	0	1	1	0	1	1
upregulated in mouse endothelial cells on adar1 ko (raw data fc/p: GSE174216: ADAR1 RNA editing regulates endothelial cell functions via the MDA-5)	733	725	84	380	487	33	372.83	0	0	1	0	0	1
downregulated in mouse endothelial cells on adar1 ko (raw data fc/p: GSE174216: ADAR1 RNA editing regulates endothelial cell functions via the MDA-5)	413	394	12	125	235	12	61.87	0	1	1	0	1	1
upregulated in scp2 line on 24h tgfb treatment (fc/p: GSE163883)	470	3908	2	120	1632	1	70.8	0	0	1	0	0	1
downregulated in scp2 line on 24h tgfb treatment (fc/p: GSE163883)	850	910	716	224	385	25	45.67	0	0	0	0	1	1
upregulated in nasopharyngeal carcinoma cells on 72h GO-PEG_erlotinib (fc/p: GSE151195: Polyethylene Glycol-Coated Graphene Oxide Loaded with Erlotinib)	262	1312	85	188	1345	19	14.78	0	0	1	0	0	1
downregulated in nasopharyngeal carcinoma cells on 72h GO-PEG_erlotinib (fc/p: GSE151195: Polyethylene Glycol-Coated Graphene Oxide Loaded with Erlotinib)	290	18	280	56	17	6	16.91	0	1	0	0	1	1
upregulated in breast cancer tissue 2w after estradiol therapy (fc/p: GSE139688: estrogen paradox of the Women's Health Initiative Trial)	1063	333	3	258	124	3	54.81	0	1	1	0	1	1
downregulated in breast cancer tissue 2w after estradiol therapy (fc/p: GSE139688: estrogen paradox of the Women's Health Initiative Trial)	21	223	695	27	79	160	5.12	1	1	0	0	1	1
upregulated in mcf10a line on ovol1 kd (fc/p: GSE192548: OVOL1 inhibits breast cancer cell invasion by enhancing the degradation of TGFB)	82	2851	1	84	513	1	136.72	0	0	1	0	0	1
downregulated in mcf10a line on ovol1 kd (fc/p: GSE192548: OVOL1 inhibits breast cancer cell invasion by enhancing the degradation of TGFB)	6	1511	11	6	1581	12	22.73	1	0	1	1	0	1
upregulated in colorectal cancer tissues from patients w/progressive disease vs complete response to various treatments (GSE104645: predictive factor for chemotherapeutic efficacy against metastatic colorectal cancer)	9	1453	1093	13	1249	699	8.15	1	0	0	1	0	0
downregulated in colorectal cancer tissues from patients w/progressive disease vs complete response to various treatments (GSE104645: predictive factor for chemotherapeutic efficacy against metastatic colorectal cancer)	241	1475	979	119	154	12	17.48	0	0	0	0	1	1
upregulated in hela line on 3d bap exposure (fc/p: GSE191225: OAS-mediated antiviral innate immunity via ADAR3/endogenous dsRNA)	1710	2058	513	260	2092	3	37.49	0	0	0	0	0	1
downregulated in hela line on 3d bap exposure (fc/p: GSE191225: OAS-mediated antiviral innate immunity via ADAR3/endogenous dsRNA)	342	296	22	290	253	14	112.41	0	1	1	0	1	1
upregulated in jeg-3 lline on vorinostat (fc/p: GSE192446: histone deacetylase inhibition as a novel therapeutic strategy for choriocarcinoma)	269	1309	20	87	566	14	46.5	0	0	1	0	0	1
downregulated in jeg-3 lline on vorinostat (fc/p: GSE192446: histone deacetylase inhibition as a novel therapeutic strategy for choriocarcinoma)	1113	152	3	47	543	2	73.18	0	1	1	0	0	1
upregulated in a375 line translatome on 40h vemurafenib (fc/p: GSE190071: response to targeted therapy in BRAF v600 melanoma)	316	777	25	325	790	12	374.56	0	0	1	0	0	1
downregulated in a375 line translatome on 40h vemurafenib (fc/p: GSE190071: response to targeted therapy in BRAF v600 melanoma)	633	114	44	390	66	12	362.12	0	1	1	0	1	1
upregulated in mouse kidney on renin ko (s1: background-adjusted: fc/p: Inhibition of the renin-angiotensin system causes concentric hypertrophy)	259	218	14	165	87	1	5.49	0	1	1	0	1	1
downregulated in mouse kidney on renin ko (s1: background-adjusted: fc/p: Inhibition of the renin-angiotensin system causes concentric hypertrophy)	15	157	896	16	2	907	6.34	1	1	0	1	1	0
upregulated in hh line on peg10 kd (fc/p: GSE168508: EG10 amplification at 7q21.3 potentiates large-cell transformation)	52	102	399	49	77	60	9.33	0	1	0	0	1	1
downregulated in hh line on peg10 kd (fc/p: GSE168508: EG10 amplification at 7q21.3 potentiates large-cell transformation)	387	2659	393	39	991	1	8.89	0	0	0	0	0	1
upregulated in mouse hippocampus on OPHN1 ko (both at 18h timepoint)(GSE190891)	71	2027	441	138	1967	259	38.55	0	0	0	0	0	1
downregulated in mouse hippocampus on OPHN1 ko (both at 18h timepoint)(GSE190891)	105	2572	155	75	1697	152	15.45	0	0	1	0	0	1
upregulated in cd13+ vs - lung mesenchymal cells (both CD105+CD90+)(raw data fc/p: GSE173738: identifies a clonogenic subset of adventitial lung fibroblasts)	70	565	12	70	579	12	17.74	0	0	1	0	0	1
downregulated in cd13+ vs - lung mesenchymal cells (both CD105+CD90+)(raw data fc/p: GSE173738: identifies a clonogenic subset of adventitial lung fibroblasts)	1005	3411	73	77	9	26	15.97	0	0	1	0	1	1
upregulated in mouse kidney on jaml ko (both sham groups)(fc/p: GSE192532: Diacylglycerol kinase epsilon protects against renal ischemia/reperfusion)	27	1211	1371	26	1221	83	5.93	0	0	0	1	0	1
downregulated in mouse kidney on jaml ko (both sham groups)(fc/p: GSE192532: Diacylglycerol kinase epsilon protects against renal ischemia/reperfusion)	1604	329	74	74	238	17	150.48	0	1	1	0	1	1
upregulated in hela line on cas13 CUGn targeting (vs no guide strand)(fc/p: GSE191329: repeat-targeting CRISPR-Cas13d in mammalian cells)	1563	657	15	473	326	10	22.85	0	0	1	0	1	1
downregulated in hela line on cas13 CUGn targeting (vs no guide strand)(fc/p: GSE191329: repeat-targeting CRISPR-Cas13d in mammalian cells)	331	751	46	191	770	9	9.31	0	0	1	0	0	1
upregulated in mcf7 line on 24h usnic acid isoxazole derivative treatment (fc/p: GSE191314: Induces an ER Stress Response in Breast Cancer Cells That Leads to Paraptosis-like Cell Death)	132	2300	83	102	1524	31	298.38	0	0	1	0	0	1
downregulated in mcf7 line on 24h usnic acid isoxazole derivative treatment (fc/p: GSE191314: Induces an ER Stress Response in Breast Cancer Cells That Leads to Paraptosis-like Cell Death)	536	188	41	153	176	13	113.26	0	1	1	0	1	1
upregulated in sh-sy5y line on enterovirus-a71 2b protein expression (vs no expression)(fc/p: GSE191270: neuroblastoma SH-SY5Y cells in response to 2B protein of enterovirus-A71)	694	1428	9	84	206	9	7.61	0	0	1	0	1	1
downregulated in sh-sy5y line on enterovirus-a71 2b protein expression (vs no expression)(fc/p: GSE191270: neuroblastoma SH-SY5Y cells in response to 2B protein of enterovirus-A71)	77	776	325	64	360	331	16.19	0	0	0	0	1	0

### Sheet: test2
	Adjusted Backgrounds and standard sorting				Adjusted Backgrounds: P < .05 then fold change				standard sorting: beat expectations?			P < .05 then FC: beat expectations?
STUDY	Best GO ranking	Best WGCNA ranking	Best WIMG ranking	Most significant study/study -log(P)	Best GO ranking	Best WGCNA ranking	Best WIMG ranking	Most significant study/study -log(P)	Best GO ranking	Best WGCNA ranking	Best WIMG ranking	Best GO ranking	Best WGCNA ranking	Best WIMG ranking
upregulated in nhek line on Staphylococcus epidermidis treatment (fc/p: GSE188576)	791	222	121	101	660	722	58	83.6	0	1	1	0	0	1
downregulated in nhek line on Staphylococcus epidermidis treatment (fc/p: GSE188576)	202	592	413	13	125	2573	68	37.2	0	0	0	0	0	1
upregulated in pbmcs w/homozygous vs heterozygous vangl1 deletions (fc/p: GSE188480: Deletions in VANGL1 are a risk factor for antibody-mediated kidney disease)	97	2544	180	33.6	242	3147	193	33.8	0	0	1	0	0	1
downregulated in pbmcs w/homozygous vs heterozygous vangl1 deletions (fc/p: GSE188480: Deletions in VANGL1 are a risk factor for antibody-mediated kidney disease)	198	1065	1216	8.7	76	1838	1474	9.9	0	0	0	0	0	0
upregulated in M000921 melanoma line on wnt-3a treatment (both w/lats1/2 ko; both w/tgfb1)(raw data fc/p: GSE188463: Hierarchy of TGFB/SMAD Hippo/YAP/TAZ and Wnt/B-catenin)	55	204	757	4.26	10	904	239	3.6	0	1	0	1	0	1
downregulated in M000921 melanoma line on wnt-3a treatment (both w/lats1/2 ko; both w/tgfb1)(raw data fc/p: GSE188463: Hierarchy of TGFB/SMAD Hippo/YAP/TAZ and Wnt/B-catenin)	86	703	118	15.4	62	477	60	5	0	0	1	0	0	1
upregulated in cord blood from SARS-CoV-2+ (vs control) women (fc/p: GSE185557: Maternal-Fetal Immune Responses in Pregnant Women Infected with SARS-CoV-2)	227	198	20	13.1	112	17	748	6.5	0	1	1	0	1	0
downregulated in cord blood from SARS-CoV-2+ (vs control) women (fc/p: GSE185557: Maternal-Fetal Immune Responses in Pregnant Women Infected with SARS-CoV-2)	769	1387	9	59.2	1290	1451	3	62.8	0	0	1	0	0	1
upregulated in hela line on tasor kd (fc/p: GSE184399: TASOR epigenetic repressor cooperates with a CNOT1 RNA degradation pathway to repress HIV)	899	3053	33	42.4	336	2271	50	23.5	0	0	1	0	0	1
downregulated in hela line on tasor kd (fc/p: GSE184399: TASOR epigenetic repressor cooperates with a CNOT1 RNA degradation pathway to repress HIV)	1428	367	44	30.5	688	19	264	10.1	0	1	1	0	1	0
upregulated in Tolerogenic DCs on mafb kd (fc/p: GSE180540: MAFB action induces tolerogenesis and epigenome remodeling )	523	1836	25	19	349	1981	15	22.6	0	0	1	0	0	1
downregulated in Tolerogenic DCs on mafb kd (fc/p: GSE180540: MAFB action induces tolerogenesis and epigenome remodeling )	423	306	56	25.3	427	263	61	25.9	0	1	1	0	1	1
upregulated in mouse intestinal organoids on 24h acaca ko (fc/p: GSE188386: Acetyl-CoA-Carboxylase 1-mediated de novo fatty acid synthesis sustains Lgr5)	86	761	218	9.6	11	1846	112	6.4	0	0	1	1	0	1
downregulated in mouse intestinal organoids on 24h acaca ko (fc/p: GSE188386: Acetyl-CoA-Carboxylase 1-mediated de novo fatty acid synthesis sustains Lgr5)	110	30	987	9.5	102	797	224	5.5	0	1	0	0	0	1
upregulated in PrSC line on maob kd (fc/p: GSE188316)	235	660	19	18.1	315	541	32	15.4	0	0	1	0	0	1
downregulated in PrSC line on maob kd (fc/p: GSE188316)	1189	84	3	62.3	1324	60	1	48.7	0	1	1	0	1	1
upregulated in foreskins on rack1 kd (fc/p: GSE181265: RACK1 Prevents the Premature Differentiation of Epidermal Progenitor Cells by Inhibiting IRF6)	337	5532	2	130.3	372	6601	3	110.2	0	0	1	0	0	1
downregulated in foreskins on rack1 kd (fc/p: GSE181265: RACK1 Prevents the Premature Differentiation of Epidermal Progenitor Cells by Inhibiting IRF6)	1269	377	91	142.6	1128	101	7	145	0	1	1	0	1	1
upregulated in mouse bmdms on 100ng/ml LPS treatment (raw data fc/p: GSE179974: carboplatin affects macrophage responses to LPS and LPS tolerance)	992	1940	206	189.3	1141	3664	178	143.6	0	0	1	0	0	1
downregulated in mouse bmdms on 100ng/ml LPS treatment (raw data fc/p: GSE179974: carboplatin affects macrophage responses to LPS and LPS tolerance)	470	4	5	155.4	481	4	6	129.8	0	1	1	0	1	1
upregulated in hgc27 line on arv-825 (brd4 protac) (fc/p: GSE179581: ARV-825 Demonstrates Antitumor Activity in Gastric Cancer via MYC-Targets)	327	1217	69	94.9	295	1853	31	49.3	0	0	1	0	0	1
downregulated in hgc27 line on arv-825 (brd4 protac) (fc/p: GSE179581: ARV-825 Demonstrates Antitumor Activity in Gastric Cancer via MYC-Targets)	818	160	15	136.7	294	828	37	39.6	0	1	1	0	0	1
upregulated in colon/intestine chip on 8d endothelial coculture (vs no coculture; neither w/stretch)(fc/p: GSE179130: Microphysiological Colon Platform to Decipher Mechanisms Driving Human Intestinal Permeability)	117	62	2	131.6	87	610	10	88.8	0	1	1	0	0	1
downregulated in colon/intestine chip on 8d endothelial coculture (vs no coculture; neither w/stretch)(fc/p: GSE179130: Microphysiological Colon Platform to Decipher Mechanisms Driving Human Intestinal Permeability)	1118	161	36	227.7	1099	35	2	149.7	0	1	1	0	1	1
upregulated in mouse intestinal organoids on mll1 ko (vs heterozygous)(fc/p: GSE174070: MLL1 is required for maintenance of intestinal stem cells)	57	3401	46	168	63	3358	20	90.6	0	0	1	0	0	1
downregulated in mouse intestinal organoids on mll1 ko (vs heterozygous)(fc/p: GSE174070: MLL1 is required for maintenance of intestinal stem cells)	84	4164	98	56.4	48	1280	110	42.4	0	0	1	0	0	1
upregulated in ips-derived endothelial cells on wnt7a/b treatment (both passage 1)(fc/p: GSE173206: Wnt signaling mediates acquisition of blood-brain barrier properties )	595	3960	184	29.8	285	1775	61	10.3	0	0	1	0	0	1
downregulated in ips-derived endothelial cells on wnt7a/b treatment (both passage 1)(fc/p: GSE173206: Wnt signaling mediates acquisition of blood-brain barrier properties )	29	1015	144	17.9	382	1237	22	23.2	0	0	1	0	0	1
upregulated in kelly line xenograft on jqad1 treatment (ep300 protac; vs no treatment)(fc/p: GSE159616)	14	164	126	15.4	79	106	227	22.1	1	1	1	0	1	1
downregulated in kelly line xenograft on jqad1 treatment (ep300 protac; vs no treatment)(fc/p: GSE159616)	1110	319	28	21.4	80	38	83	20.2	0	1	1	0	1	1
upregulated in k562 line on arid4b ko (fc/p: GSE148269: ARID4B to restrict autocrine KITLG/KIT-Src signaling)	1668	1453	7	73.4	208	2506	16	40	0	0	1	0	0	1
downregulated in k562 line on arid4b ko (fc/p: GSE148269: ARID4B to restrict autocrine KITLG/KIT-Src signaling)	270	308	26	159.7	754	452	67	74.3	0	1	1	0	0	1
upregulated in astrosim cells on 2d CNO treatment (both w/dox)(fc/p: GSE187436: Assessing Gq-GPCR-induced human astrocyte reactivity)	827	4857	73	161.8	636	3811	39	103.9	0	0	1	0	0	1
downregulated in astrosim cells on 2d CNO treatment (both w/dox)(fc/p: GSE187436: Assessing Gq-GPCR-induced human astrocyte reactivity)	154	462	92	69.5	43	27	306	21.3	0	0	1	0	1	0
upregulated in hscs on dexamethasone (fc/p: GSE186950: Glucocorticoids inhibit human hematopoietic stem cell differentiation toward a common ILC precursor)	709	842	10	68.3	366	1405	6	76.8	0	0	1	0	0	1
downregulated in hscs on dexamethasone (fc/p: GSE186950: Glucocorticoids inhibit human hematopoietic stem cell differentiation toward a common ILC precursor)	59	2047	60	95.6	26	4198	16	79.7	0	0	1	1	0	1
upregulated in hek293 line evs vs cells (both w/hypoxia)(fc/p: GSE186954: TRACE-seq: A transgenic system for unbiased and non-invasive)	9	391	120	67.1	2	5795	401	10.3	1	1	1	1	0	0
downregulated in hek293 line evs vs cells (both w/hypoxia)(fc/p: GSE186954: TRACE-seq: A transgenic system for unbiased and non-invasive)	449	533	121	171	921	1003	187	83.9	0	0	1	0	0	1
upregulated in hasmcs on mia3 kd (fc/p: GSE186951: MIA SH3 Domain ER Export Factor 3 Deficiency Prevents Neointimal Formation)	1713	1176	1	157.8	425	683	1	117.9	0	0	1	0	0	1
downregulated in hasmcs on mia3 kd (fc/p: GSE186951: MIA SH3 Domain ER Export Factor 3 Deficiency Prevents Neointimal Formation)	631	1932	77	43.5	1292	404	166	34.7	0	0	1	0	1	1
upregulated in mcf7 line on trim56 kd (fc/p: GSE122158)	221	1021	4	123	97	427	4	65.2	0	0	1	0	1	1
downregulated in mcf7 line on trim56 kd (fc/p: GSE122158)	284	1940	51	76.3	366	2732	283	34.3	0	0	1	0	0	0
upregulated in blaer1 line on adenovirus E4ORF3 expression (fc/p: GSE182754: Self-guarding of MORC3 enables virulence factor-triggered immunity)	522	327	48	229.4	863	845	60	109.8	0	1	1	0	0	1
downregulated in blaer1 line on adenovirus E4ORF3 expression (fc/p: GSE182754: Self-guarding of MORC3 enables virulence factor-triggered immunity)	1494	555	59	114.2	713	2137	90	51.21	0	0	1	0	0	1
upregulated in thp1 line on 24h ldl treatment (raw data fc/p: GSE160615)	1684	487	123	255.24	1599	470	137	258.7	0	0	1	0	0	1
downregulated in thp1 line on 24h ldl treatment (raw data fc/p: GSE160615)	759	185	21	56.6	1101	151	18	60.3	0	1	1	0	1	1
upregulated in mda-mb-435s line on cebpd kd (both w/6h Thapsigargin)(fc/p: GSE131048: PERK signaling through C/EBP-delta contributes to ER stress-induced expression)	951	639	6	43.5	781	782	8	41.7	0	0	1	0	0	1
downregulated in mda-mb-435s line on cebpd kd (both w/6h Thapsigargin)(fc/p: GSE131048: PERK signaling through C/EBP-delta contributes to ER stress-induced expression)	1203	2216	17	56.2	377	1828	29	23.4	0	0	1	0	0	1
upregulated in macular hole vs macular pucker (raw data fc/p: GSE179568: Role for Hyalocyte-to-Myofibroblast Transdifferentiation in Proliferative Diabetic Retinopathy)	119	186	8	21.4	37	840	584	13.6	0	1	1	0	0	0
downregulated in macular hole vs macular pucker (raw data fc/p: GSE179568: Role for Hyalocyte-to-Myofibroblast Transdifferentiation in Proliferative Diabetic Retinopathy)	221	903	36	46.8	95	285	4	41.6	0	0	1	0	1	1
upregulated in be2c line on kdm6b kd (fc/p: GSE149537: KDM6B promotes activation of the oncogenic CDK4/6-pRB-E2F)	1	65	41	17.4	18	20	518	9.2	1	1	1	1	1	0
downregulated in be2c line on kdm6b kd (fc/p: GSE149537: KDM6B promotes activation of the oncogenic CDK4/6-pRB-E2F)	925	262	53	58.2	1562	176	12	66.8	0	1	1	0	1	1
upregulated in mouse liver on ascl1 ko (raw data fc/p: GSE186620: Ascl1 in Maternal Liver Ensures a Healthy Pregnancy)	693	1212	61	31.8	673	4729	66	40.2	0	0	1	0	0	1
downregulated in mouse liver on ascl1 ko (raw data fc/p: GSE186620: Ascl1 in Maternal Liver Ensures a Healthy Pregnancy)	162	795	78	91.2	366	1485	238	80.6	0	0	1	0	0	1
upregulated in mouse bmdms on dars ko (raw data fc/p: GSE183488: Mitochondrial metabolism coordinates stage-specific repair processes in macrophages)	711	1579	5	67.2	1122	1434	7	52.4	0	0	1	0	0	1
downregulated in mouse bmdms on dars ko (raw data fc/p: GSE183488: Mitochondrial metabolism coordinates stage-specific repair processes in macrophages)	1793	428	151	32.4	2283	729	141	35.6	0	1	1	0	0	1
mars-seq upregulated in choroid plexus organoids at d30 vs d18 (raw data fc/p: GSE162808: Constitutive activation of canonical Wnt signaling disrupts choroid plexus epithelial fate)	334	1096	18	58.5	87	229	28	62.9	0	0	1	0	1	1
mars-seq downregulated in choroid plexus organoids at d30 vs d18 (raw data fc/p: GSE162808: Constitutive activation of canonical Wnt signaling disrupts choroid plexus epithelial fate)	1021	78	16	124.1	442	182	50	65.5	0	1	1	0	1	1
upregulated in mouse b-cells on tet2/3 ko (raw data fc/p: GSE161451: oncogenesis associated with accumulation of G-quadruplex and R-loop structures)	396	20	3	254.5	611	23	7	69.3	0	1	1	0	1	1
downregulated in mouse b-cells on tet2/3 ko (raw data fc/p: GSE161451: oncogenesis associated with accumulation of G-quadruplex and R-loop structures)	213	349	11	150.6	428	1161	20	76.8	0	1	1	0	0	1
upregulated in mda-mb-231 line on hipp (ctbp2 inhibitor)(fc/p: GSE178748: Redox-Dependent Metabolic Rewiring in Breast Cancer Cells)	1408	1169	113	27.9	868	1972	29	20.3	0	0	1	0	0	1
downregulated in mda-mb-231 line on hipp (ctbp2 inhibitor)(fc/p: GSE178748: Redox-Dependent Metabolic Rewiring in Breast Cancer Cells)	1079	1472	349	22.4	833	480	222	17.8	0	0	0	0	0	1
upregulated in hues8 line differentiated to pancreatic endoderm vs definitive endoderm (fc/p: GSE167602: Mutations and variants of ONECUT1 in diabetes)	153	234	135	55.5	147	197	77	56.7	0	1	1	0	1	1
downregulated in hues8 line differentiated to pancreatic endoderm vs definitive endoderm (fc/p: GSE167602: Mutations and variants of ONECUT1 in diabetes)	129	1128	142	144.3	139	1037	323	107.6	0	0	1	0	0	0
upregulated in mouse bmmcs on tgf-b treatment (both w/il3)(raw data fc/p: GSE163065: ATP/IL-33-triggered hyperactivation of mast cells)	259	324	39	46.3	1080	3	9	36.8	0	1	1	0	1	1
downregulated in mouse bmmcs on tgf-b treatment (both w/il3)(raw data fc/p: GSE163065: ATP/IL-33-triggered hyperactivation of mast cells)	600	96	12	63.8	163	242	135	29.7	0	1	1	0	1	1
upregulated in h1299 line on ephexin1 ko (fc/p: GSE147809:	333	1108	19	39.6	537	1828	93	17.2	0	0	1	0	0	1
downregulated in h1299 line on ephexin1 ko (fc/p: GSE147809:	723	1814	11	94.8	287	79	171	30.6	0	0	1	0	1	1
upregulated in c4-2 line on XMU-MP-1 (fc/p: GSE186177)	122	384	106	124.9	875	348	80	27.4	0	1	1	0	1	1
downregulated in c4-2 line on XMU-MP-1 (fc/p: GSE186177)	1555	1099	5	220.9	136	1335	20	52.5	0	0	1	0	0	1
upregulated in mouse liver on anti-ctla4 treatment (both w/antibiotics)(raw data fc/p: GSE159761: anti-CD40 and anti-CD137 immunotherapies is dependent on the gut microbiota)	941	373	94	167.2	623	1461	121	136.6	0	1	1	0	0	1
downregulated in mouse liver on anti-ctla4 treatment (both w/antibiotics)(raw data fc/p: GSE159761: anti-CD40 and anti-CD137 immunotherapies is dependent on the gut microbiota)	66	974	26	234	142	557	21	63.3	0	0	1	0	0	1
upregulated in senescent vs young huvec (fc/p: GSE155680)	618	490	61	222.8	678	905	35	36.9	0	0	1	0	0	1
downregulated in senescent vs young huvec (fc/p: GSE155680)	658	93	43	372.9	621	33	1	221.8	0	1	1	0	1	1
upregulated in hct116 line on hnrnpk kd (fc/p: GSE186371: hnRNPK/A1/R/U Complex Regulates Gene Transcription and Translation)	749	134	12	81.2	902	14	1	124.2	0	1	1	0	1	1
downregulated in hct116 line on hnrnpk kd (fc/p: GSE186371: hnRNPK/A1/R/U Complex Regulates Gene Transcription and Translation)	1003	2864	183	96.2	837	488	123	43.5	0	0	1	0	0	1
upregulated in keratinocytes on hras g12v mutation vs wt (fc/p: GSE180361)	1290	6556	1	115.1	191	4959	1	111.8	0	0	1	0	0	1
downregulated in keratinocytes on hras g12v mutation vs wt (fc/p: GSE180361)	779	31	2	180.6	803	35	1	171.6	0	1	1	0	1	1
upregulated in katoIII line resistant vs sensitive to cisplatin (fc/p: GSE186205: AKR1C1 and AKR1C3 Mediate Cisplatin Resistance in Signet Ring Cell Gastric Carcinoma)	321	604	173	74.6	383	2754	3	29.5	0	0	1	0	0	1
downregulated in katoIII line resistant vs sensitive to cisplatin (fc/p: GSE186205: AKR1C1 and AKR1C3 Mediate Cisplatin Resistance in Signet Ring Cell Gastric Carcinoma)	536	847	5	22	1004	497	106	20.8	0	0	1	0	0	1
upregulated in mesothelial cells treated w/ferroptosis-dependent "high" evs vs untreated (fc/p: GSE184368: Ferroptosis-dependent extracellular vesicles from macrophage contribute to asbestos-induced mesothelial carcinogenesis)	1018	195	4	105.5	683	133	22	78.7	0	1	1	0	1	1
downregulated in mesothelial cells treated w/ferroptosis-dependent "high" evs vs untreated (fc/p: GSE184368: Ferroptosis-dependent extracellular vesicles from macrophage contribute to asbestos-induced mesothelial carcinogenesis)	432	230	170	42.2	141	1169	49	43.9	0	1	1	0	0	1
upregulated in caco2 line on oxyquinoline (fc/p: GSE186295: HIF-Dependent NFATC1 Activation Upregulates ITGA5 and PLAUR)	718	4496	16	134.9	1967	3920	14	49.6	0	0	1	0	0	1
downregulated in caco2 line on oxyquinoline (fc/p: GSE186295: HIF-Dependent NFATC1 Activation Upregulates ITGA5 and PLAUR)	371	204	26	233.3	372	273	53	41	0	1	1	0	1	1
upregulated in bxpc-3 line on zg111 treatment (fc/p: GSE186091: Aberrant human ClpP activation disturbs mitochondrial proteome homeostasis)	1310	338	133	100	2090	1221	21	42.7	0	1	1	0	0	1
downregulated in bxpc-3 line on zg111 treatment (fc/p: GSE186091: Aberrant human ClpP activation disturbs mitochondrial proteome homeostasis)	750	61	1	125.8	1348	79	1	53	0	1	1	0	1	1
upregulated in NCC-CDS line on 24h iP300w treatment (fc/p: GSE165729: Inactivation of the CIC-DUX4 oncogene through P300/CBP inhibition)	332	1084	31	60.5	458	734	13	19.1	0	0	1	0	0	1
downregulated in NCC-CDS line on 24h iP300w treatment (fc/p: GSE165729: Inactivation of the CIC-DUX4 oncogene through P300/CBP inhibition)	749	1112	14	71.9	47	1072	46	35.1	0	0	1	0	0	1
upregulated in mouse bmdms on MHV-A59 infection (fc/p: GSE185800: Inhibiting ACSL1-Related Ferroptosis Restrains Murine Coronavirus Infection)	1457	503	319	277.5	629	3447	232	133.2	0	0	0	0	0	1
downregulated in mouse bmdms on MHV-A59 infection (fc/p: GSE185800: Inhibiting ACSL1-Related Ferroptosis Restrains Murine Coronavirus Infection)	682	115	117	211.3	722	761	151	133.2	0	1	1	0	0	1
upregulated in mouse pancreatic ductal adenocarcinoma tissue polysomes on n6l (nucleolin inhibitor)(raw data fc/p: GSE184857: Acts Synergistically with mTORi to Inhibit Pancreatic Cancer Proliferation)	1307	164	4	60.9	440	77	2	35.3	0	1	1	0	1	1
downregulated in mouse pancreatic ductal adenocarcinoma tissue polysomes on n6l (nucleolin inhibitor)(raw data fc/p: GSE184857: Acts Synergistically with mTORi to Inhibit Pancreatic Cancer Proliferation)	640	343	238	74	345	72	160	32.6	0	1	1	0	1	1
upregulated in amniotic stem cell-derived rpe cells vs amniotic stem cells (fc/p: GSE180616: Retinal Pigment Epithelium Cells Repair Retinal Degeneration)	987	336	23	51	988	69	44	34.7	0	1	1	0	1	1
downregulated in amniotic stem cell-derived rpe cells vs amniotic stem cells (fc/p: GSE180616: Retinal Pigment Epithelium Cells Repair Retinal Degeneration)	223	1244	2	91.2	248	4876	1	88.7	0	0	1	0	0	1
upregulated in vastus lateralis of old vs young males (fc/p: GSE159217: older compared with younger males with similar physical activity)	630	153	619	47.5	139	100	232	57.6	0	1	0	0	1	1
downregulated in vastus lateralis of old vs young males (fc/p: GSE159217: older compared with younger males with similar physical activity)	29	1890	26	86	236	268	22	50.9	0	0	1	0	1	1
upregulated in hela line on 18h myc kd (raw data fc/p: GSE183535: Selective targeting of MYC mRNA by stabilized antisense oligonucleotides)	498	2773	33	48.1	502	1240	52	6	0	0	1	0	0	1
downregulated in hela line on 18h myc kd (raw data fc/p: GSE183535: Selective targeting of MYC mRNA by stabilized antisense oligonucleotides)	673	1448	6	60.8	688	3048	21	19.3	0	0	1	0	0	1
upregulated in gingival-derived mscs on 48h 3d culture vs 2d (fc/p: GSE180519: conversion of human GMSCs into SCP-like cells to generate functionalized nerve conduits)	721	1518	15	132.5	132	1797	42	41.3	0	0	1	0	0	1
downregulated in gingival-derived mscs on 48h 3d culture vs 2d (fc/p: GSE180519: conversion of human GMSCs into SCP-like cells to generate functionalized nerve conduits)	1572	1567	84	173.4	555	3589	107	68.6	0	0	1	0	0	1
upregulated in mrc5 fibroblasts on quiescence (via 9d contact inhibition) vs control (fc/p: GSE118693)	1580	2362	47	99.3	687	1482	117	23.2	0	0	1	0	0	1
downregulated in mrc5 fibroblasts on quiescence (via 9d contact inhibition) vs control (fc/p: GSE118693)	1125	212	24	159.5	937	44	1	128.4	0	1	1	0	1	1
upregulated in mouse c2c12 line on ADAMTSL2 kd (raw data fc/p: GSE185894)	671	694	11	111.8	992	1240	56	35.1	0	0	1	0	0	1
downregulated in mouse c2c12 line on ADAMTSL2 kd (raw data fc/p: GSE185894)	177	2423	33	272.9	192	2270	21	203.9	0	0	1	0	0	1
upregulated In h292 line on treatment w/senescence-like cafs vs cafs (fc/p: GSE185698: Targeting senescence-like fibroblasts radiosensitizes non–small cell lung cancer)	674	709	69	112.1	401	507	146	61.8	0	0	1	0	0	1
downregulated In h292 line on treatment w/senescence-like cafs vs cafs (fc/p: GSE185698: Targeting senescence-like fibroblasts radiosensitizes non–small cell lung cancer)	1298	192	160	44.4	672	203	47	33.7	0	1	1	0	1	1
upregulated in skmel147 line on BO-110 treatment (fc/p: GSE180629: neolymphangiogenesis identifies acute antimetastatic roles of dsRNA mimics)	539	181	18	183.6	555	198	17	165.3	0	1	1	0	1	1
downregulated in skmel147 line on BO-110 treatment (fc/p: GSE180629: neolymphangiogenesis identifies acute antimetastatic roles of dsRNA mimics)	1248	1108	5	39.8	1495	1762	92	19.5	0	0	1	0	0	1
upregulated in hek293 line on proser1 ko (fc/p: GSE172144: PROSER1 mediates TET2 O-GlcNAcylation to regulate DNA demethylation)	171	74	150	92.5	313	701	24	30.7	0	1	1	0	0	1
downregulated in hek293 line on proser1 ko (fc/p: GSE172144: PROSER1 mediates TET2 O-GlcNAcylation to regulate DNA demethylation)	197	3	963	73.4	130	3	343	74.8	0	1	0	0	1	0
upregulated in sudlh5 line on senp6 reconstitution (fc/p: GSE141913: SUMO isopeptidase SENP6 drive lymphomagenesis)	779	906	12	46.1	829	1800	12	39.4	0	0	1	0	0	1
downregulated in sudlh5 line on senp6 reconstitution (fc/p: GSE141913: SUMO isopeptidase SENP6 drive lymphomagenesis)	345	147	39	38.4	339	49	228	10.1	0	1	1	0	1	1
upregulated in mouse e15.5 forelimbs on noggin ko (raw data fc/p: GSE159313)	824	4455	21	79.7	813	2843	34	115.7	0	0	1	0	0	1
downregulated in mouse e15.5 forelimbs on noggin ko (raw data fc/p: GSE159313)	456	3584	5	122.5	277	5810	10	181.2	0	0	1	0	0	1
upregulated in sw620 line on VprBP kd (fc/p: GSE180282: VprBP directs epigenetic gene silencing through histone H2A phosphorylation)	584	4	6	132.1	786	98	43	35.1	0	1	1	0	1	1
downregulated in sw620 line on VprBP kd (fc/p: GSE180282: VprBP directs epigenetic gene silencing through histone H2A phosphorylation)	464	925	76	29	315	2370	152	152.2	0	0	1	0	0	1
upregulated in mouse macrophage on CEBPD TAD domain mutation vs wt (raw data fc/p: GSE173552: CEBPD Potentiates the Macrophage Inflammatory Response)	1227	124	114	74.6	1196	290	72	42.2	0	1	1	0	1	1
downregulated in mouse macrophage on CEBPD TAD domain mutation vs wt (raw data fc/p: GSE173552: CEBPD Potentiates the Macrophage Inflammatory Response)	1106	1	52	69	676	2584	37	19.8	0	1	1	0	0	1
upregulated in mouse ASZ001 line on c-fos oe (raw data fc/p: GSE166595: c-FOS drives reversible basal to squamous cell carcinoma transition)	689	1706	32	123.7	631	2814	3	58.1	0	0	1	0	0	1
downregulated in mouse ASZ001 line on c-fos oe (raw data fc/p: GSE166595: c-FOS drives reversible basal to squamous cell carcinoma transition)	549	3	2	166.8	687	3	2	146.4	0	1	1	0	1	1
upregulated in mouse EO771 line on 48h BML-210 treatment (raw data fc/p: GSE182954: epigenetic inhibitors that stimulate antigen presentation)	451	40	33	120.3	507	13	9	109.2	0	1	1	0	1	1
downregulated in mouse EO771 line on 48h BML-210 treatment (raw data fc/p: GSE182954: epigenetic inhibitors that stimulate antigen presentation)	243	2579	128	41.4	203	2300	32	27.5	0	0	1	0	0	1
upregulated in monocytes on 24h oxLDL (fc/p: GSE166238: oxLDL-Induced Trained Immunity Is Dependent on Mitochondrial)	480	289	19	62.4	244	1255	89	72.5	0	1	1	0	0	1
downregulated in monocytes on 24h oxLDL (fc/p: GSE166238: oxLDL-Induced Trained Immunity Is Dependent on Mitochondrial)	665	294	121	115.4	806	2425	69	86.8	0	1	1	0	0	1
upregulated in mouse lung squamous carcinoma line UN-SCC679 vs UN-SCC680 (fc/p: GSE185054: Two cell line models to study multiorganic metastasis)	57	1528	73	43.2	148	1158	96	20.9	0	0	1	0	0	1
downregulated in mouse lung squamous carcinoma line UN-SCC679 vs UN-SCC680 (fc/p: GSE185054: Two cell line models to study multiorganic metastasis)	506	627	15	48.6	518	1762	2	48.2	0	0	1	0	0	1
upregulated in a549 line on kras g12v mutation vs wt (fc/p: GSE183670: Oncogenic KRAS alters splicing factor phosphorylation)	2380	3787	9	44	2001	2281	52	31.3	0	0	1	0	0	1
downregulated in a549 line on kras g12v mutation vs wt (fc/p: GSE183670: Oncogenic KRAS alters splicing factor phosphorylation)	212	2458	284	67	180	2402	132	77.9	0	0	0	0	0	1
upregulated in dld1 line on 24h dTAG-13 degron treatment (fc/p: GSE180843: SPT5 stabilizes RNA polymerase II orchestrates transcription cycles)	851	1414	57	54.5	157	507	839	52	0	0	1	0	0	0
downregulated in dld1 line on 24h dTAG-13 degron treatment (fc/p: GSE180843: SPT5 stabilizes RNA polymerase II orchestrates transcription cycles)	807	327	95	44.5	786	1823	29	19.3	0	1	1	0	0	1
upregulated in mouse mandible on FcgRIIB ko (raw data fc/p: GSE179155: Identification of candidate regulators of mandibular bone loss in FcγRIIB)	5	633	3	93.4	323	1738	17	49.6	1	0	1	0	0	1
downregulated in mouse mandible on FcgRIIB ko (raw data fc/p: GSE179155: Identification of candidate regulators of mandibular bone loss in FcγRIIB)	282	797	105	138.6	205	2086	106	119.7	0	0	1	0	0	1

### Sheet: expectations
Expectation Values				Expectation Values
Test 1				Test 2 (fc and p<.05)
	count	adjustment			count	adjustment
GO groups	2614	26.8936		GO groups	2614	27.5807
WGCNA	160	439.375		WGCNA	165	436.945
WIMG	265	265.283		WIMG	277	260.274
