## Supplementary material for "WhatIsMyGene: Back to the Basics of Gene Enrichment": table s6

### Sheet: Key
Column	Description
Study	Studies found in the WIMG database. All of these studies were entered into the GEO database in December 2021.
Cell	Describes the cell type found in the study of interest.
Perturbation	Describes the perturbation (knockout, overexpression, drug, etc.) associated with the study of interest
WIMG perturbation	The 5 WIMG database studies that best match the input study are examined for perturbation type. If the perturbation type of a WIMG study matches that of input, a point is given.
GSEA perturbation	The 5 GSEA database studies that best match the input study are examined for perturbation type. If the perturbation type of a GSEA study matches that of input, a point is given.
WIMG cell	The 5 WIMG database studies that best match the input study are examined for cell type. If the cell type of a WIMG study matches that of input, a point is given.
GSEA cell	The 5 GSEA database studies that best match the input study are examined for cell type. If the cell type of a GSEA study matches that of input, a point is given.
WIMG keywords -log(p)>10	Particularly significant keywords linked to the study of interest are shown
Notes	additional observations relating to the top 5 ranked studies

### Sheet: Results
Study	Cell	Perturbation	WIMG perturbation	GSEA perturbation	WIMG cell	GSEA cell	WIMG keywords -log(p)>10	Notes
upregulated in mouse aml line on bcl11a oe (both w/trib1 oe)(fc/p: GSE147797: BCL11A promotes myeloid leukemogenesis by repressing PU.1 target genes)	leukemia/blood/bone marrow	oe	1	0	3	2	Blood, mouse, lymphocyte, bone marrow, ko, macrophage	WIMG leukemia keyword -log(p) = 7
downregulated in mouse aml line on bcl11a oe (both w/trib1 oe)(fc/p: GSE147797: BCL11A promotes myeloid leukemogenesis by repressing PU.1 target genes)	leukemia/blood/bone marrow	oe	0	0	2	1	mouse, Blood, macrophage, lymphocyte, ko, dendritic,bone marrow
upregulated in ipsc-derived astrocytes from schizophrenia-affected twin vs unaffected (GSE191248: Contribution of astrocytes to familial risk and clinical manifestation of schizophrenia)	stem/brain/astrocyte	disease	2	0	4	0	stem, neural, fibroblast	2 of 5 WIMG studies involved astrocytes; disease keyword -log(P) = 9.3)
downregulated in ipsc-derived astrocytes from schizophrenia-affected twin vs unaffected (GSE191248: Contribution of astrocytes to familial risk and clinical manifestation of schizophrenia)	stem/brain/astrocyte	disease	1	0	3	1	stem
upregulated in ovary-metastatic tissue vs primary gastric adenocarcinoma (fc/p: GSE191139)	|stomach|ovary|cancer_tissue|metastasis|	disease	4	0	5	1	cell type, brain, nerve, ovary	WIMG cancer_tissue keyword -log(p) = 8
downregulated in ovary-metastatic tissue vs primary gastric adenocarcinoma (fc/p: GSE191139)	|stomach|ovary|cancer_tissue|metastasis|	disease	2	3	1	1	disease, cancer_tissue, stomach, blood	WIMG metastasis keyword -log(p) = 6.98
upregulated in mouse npcs heterozygous for kdm2b (fc/p: GSE190806: Impaired KDM2B-mediated PRC1 recruitment to chromatin)	|neural|stem|	kd	1	0	3	3	brain, cell type, neural, neuron, stem, cortex, oligodendrocyte, nerve	WIMG top ranked study involves heterozygosity for setd5 in mouse neural progenitors
downregulated in mouse npcs heterozygous for kdm2b (fc/p: GSE190806: Impaired KDM2B-mediated PRC1 recruitment to chromatin)	|neural|stem|	kd	1	0	1	2		WIMG neural keyword -log(p) = 8.18
upregulated in mouse e13.5 heart on prdm16 ko (raw data fc/p: GSE179386: Required to Maintain Compact Myocardial Cardiomyocyte Identity in Left Ventricle)	|heart|embryo|	ko	4	0	4	0	heart, mouse, cell type, embryo, brain, ko, neuron	2 of the top 5 WIMG studies involve mouse embryonic heart
downregulated in mouse e13.5 heart on prdm16 ko (raw data fc/p: GSE179386: Required to Maintain Compact Myocardial Cardiomyocyte Identity in Left Ventricle)	|heart|embryo|	ko	1	0	5	1	heart, muscle, mouse, adipose, brown adipose, ko, white adipose	2 of the top 5 WIMG studies involve mouse embryonic heart
upregulated in mouse carotid arteries on poldip2 ko (raw data fc/p: GSE165274: Characterization of Poldip2 knockout mice)	|endothelial|	ko	2	0	1	0	mouse, transcript, heart
downregulated in mouse carotid arteries on poldip2 ko (raw data fc/p: GSE165274: Characterization of Poldip2 knockout mice)	|endothelial|	ko	1	0	0	0
upregulated in tregs on stimulation w/anti-tnfr2 agonistic antibody vs no stimulation (fc/p: GSE161835)	|lymphocyte|Blood|	treatment	0	0	3	2	line	2nd ranking WIMG study involves tregs
downregulated in tregs on stimulation w/anti-tnfr2 agonistic antibody vs no stimulation (fc/p: GSE161835)	|lymphocyte|Blood|	treatment	4	2	5	4	lymphocyte, blood, treatment	4/5 WIMG studies involve t-cell activation
upregulated in granulosa cells on gns stimulation (fc/p: GSE124177)	|ovary|	treatment	0	0	0	1	Blood, macrophage, mouse, disease, adipose, transcript, cell type
downregulated in granulosa cells on gns stimulation (fc/p: GSE124177)	|ovary|	treatment	0	0	0	0
upregulated in a549 line on il17d oe (fc/p: GSE191111: Interleukin-17D promotes lung cancer progression)	|lung|epithelial|adherent|carcinoma|male|	oe	0	0	3	0	line, epithelial, adherent, female, lung, cervix	3/5 WiMG studies involve a549 cells
downregulated in a549 line on il17d oe (fc/p: GSE191111: Interleukin-17D promotes lung cancer progression)	|lung|epithelial|adherent|carcinoma|male|	oe	0	0	5	0	carcinoma, lung, epithelial, line, adherent, male, female, breast	5/5 WiMG studies involve a549 cells
upregulated in mh7a line on 24h tubuloside (fc/p: GSE191101)	|line|cartilage|synovial|	drug	4	0	0	0	drug, line, adherent, female, epithelial
downregulated in mh7a line on 24h tubuloside (fc/p: GSE191101)	|line|cartilage|synovial|	drug	1	0	0	0	fibroblast
upregulated in huvecs on shp2 kd (fc/p: GSE191056: Endothelial Shp2 deficiency controls alternative activation of macrophage)	|umbilical|endothelial|adherent|	kd	1	0	4	0	endothelial, umbilical, ifn	4/5 WIMG studies involve endothelial cells
downregulated in huvecs on shp2 kd (fc/p: GSE191056: Endothelial Shp2 deficiency controls alternative activation of macrophage)	|umbilical|endothelial|adherent|	kd	0	0	3	0	treatment, endothelial, umbilical, bacteria	3/5 WIMG studies involve endothelial cells
upregulated in mouse cd11c+ cells on high cholesterol diet vs control (fc/p: Apolipoprotein E derived from CD11c+ cells ameliorates atherosclerosis)	|dendritic|Blood|	environment/diet	0	0	5	4	mouse, macrophage, microglia, RNA virus, ifn, infection, virus
downregulated in mouse cd11c+ cells on high cholesterol diet vs control (fc/p: Apolipoprotein E derived from CD11c+ cells ameliorates atherosclerosis)	|dendritic|Blood|	environment/diet	0	0	4	0	blood, mouse, lymphocyte	WIMG dendritic keyword -log(p) = 6.47
upregulated in mcf7 line on hsf1 ko (both w/no estrogen)(fc/p: GSE186004: (HSF1) cooperates with estrogen receptor a (ERa) )	|breast|gland|epithelial|adherent|female|	ko	1	0	5	4	breast, gland, female, epithelial, line, adherent	4/5 WIMG studies involve MCF7; 2/5 GSEA studies involve MCF7
downregulated in mcf7 line on hsf1 ko (both w/no estrogen)(fc/p: GSE186004: (HSF1) cooperates with estrogen receptor a (ERa) )	|breast|gland|epithelial|adherent|female|	ko	0	0	0	1	line, breast, female
upregulated in induced dopaminergic neurons on EMF exposure (vs no exposure)(GSE190686)	|neural|stem|	environment	0	0	1	0	mouse, muscle, myoblast
downregulated in induced dopaminergic neurons on EMF exposure (vs no exposure)(GSE190686)	|neural|stem|	environment	0	0	3	0	fibroblast, embryo, stem	WIMG dendritic keyword -log(p) = 8.66
upregulated in hpek on 7d differentiation vs no differentiation (fc/p: GSE180251: MAB21L4 regulates the TGF-B-induced expression)	|skin|keratinocyte|	treatment	0	0	5	1	skin, keratinocyte, breast, cancer_tissue, head/neck, esophagus, gland
downregulated in hpek on 7d differentiation vs no differentiation (fc/p: GSE180251: MAB21L4 regulates the TGF-B-induced expression)	|skin|keratinocyte|	treatment	2	0	0	0	line, epithelial
upregulated in mouse follicular B cells on cic ko (raw data fc/p: GSE163455)	|b-cell|lymphocyte|Blood|	ko	2	0	2	2	lymphocyte, b-cell, blood	WIMG 4th ranked study involves cic chip-seq!
downregulated in mouse follicular B cells on cic ko (raw data fc/p: GSE163455)	|b-cell|lymphocyte|Blood|	ko	3	1	4	2	Blood, lymphocyte, b-cell, mouse, ko, spleen	4/5 WIMG studies involve B-cells
upregulated in mouse heart pericytes vs heart smooth muscle (fc/p: GSE190809)	|heart|pericyte|	cell type	0	0	0	0	mouse, ko
downregulated in mouse heart pericytes vs heart smooth muscle (fc/p: GSE190809)	|heart|pericyte|	cell type	0	0	0	0	drug, line
upregulated in cal62 line on 24h DEL-22379 (fc/p: GSE190711: Inhibiting ERK dimerization ameliorates BRAF-driven anaplastic thyroid cancer)	|line|thyroid|carcinoma|female|	drug	2	0	0	0
downregulated in cal62 line on 24h DEL-22379 (fc/p: GSE190711: Inhibiting ERK dimerization ameliorates BRAF-driven anaplastic thyroid cancer)	|line|thyroid|carcinoma|female|	drug	2	0	0	0	female, line
upregulated in hnecs on 14d hrv16 infection (fc/p: GSE190344)	|nasopharyngeal|epithelial|	infection	1	2	2	1	ifn, cytokine, virus, RNA virus, infection, treatment, umbilical	WIMG 5th ranked study involves nasal tissue upon rhinovirus infection
downregulated in hnecs on 14d hrv16 infection (fc/p: GSE190344)	|nasopharyngeal|epithelial|	infection	2	0	0	2	skin, keratinocyte, disease, cancer_tissue, head/neck, esophagus
upregulated in nasal polyps from N-ERD patients (vs non N-ERD patients)(GSE189690)	|nasopharyngeal|	disease	3	0	0	0	disease, treatment, bacteria, lung
downregulated in nasal polyps from N-ERD patients (vs non N-ERD patients)(GSE189690)	|nasopharyngeal|	disease	1	0	0	0	skin, cancer_tissue, disease, esophagus, keratinocyte, cancer stage, head/neck	note the relevance of the keywords to the study
upregulated in huh7 line on gr kd (fc/p: GSE188684: Reduction of Off-Target Effects of Gapmer Antisense Oligonucleotides by Oligonucleotide Extension)	|liver|carcinoma|	kd	0	0	1	0	line, drug
downregulated in huh7 line on gr kd (fc/p: GSE188684: Reduction of Off-Target Effects of Gapmer Antisense Oligonucleotides by Oligonucleotide Extension)	|liver|carcinoma|	kd	1	0	0	0
upregulated in mouse retina center vs periphery (GSE186612)	|eye|	cell type	0	0	0	0	mouse, ko
downregulated in mouse retina center vs periphery (GSE186612)	|eye|	cell type	0	0	0	0	mouse, ko, transcript
upregulated in mouse e13.5 midbrain on Gpr161 ko (raw data fc/p: GSE185336: Deletion of Gpr161 Results in Embryonic Midbrain Malformation)	|brain|embryo|	ko	1	0	2	4
downregulated in mouse e13.5 midbrain on Gpr161 ko (raw data fc/p: GSE185336: Deletion of Gpr161 Results in Embryonic Midbrain Malformation)	|brain|embryo|	ko	0	0	4	5	brain, cell type, neuron, neural, nerve, stem, embryo, mouse, fetal, transcript
upregulated in panc-1 line on persistent cvb1 infection (atcc strain)(fc/p: GSE184831: persistent coxsackievirus B1 infection triggers extensive changes)	|pancreas|carcinoma|	infection	0	1	1	1	cytokine, ifn, RNA virus, virus, adherent, female, treatment, line, epithelial, infection
downregulated in panc-1 line on persistent cvb1 infection (atcc strain)(fc/p: GSE184831: persistent coxsackievirus B1 infection triggers extensive changes)	|pancreas|carcinoma|	infection	0	0	2	0
upregulated in NK cells secreting (vs not) il15 (raw data fc/p: GSE184552: ngineering CAR-NK cells to secrete IL-15 sustains their anti-AML functionality)	|lymphocyte|Blood|	oe	0	0	0	3	cell phase
downregulated in NK cells secreting (vs not) il15 (raw data fc/p: GSE184552: ngineering CAR-NK cells to secrete IL-15 sustains their anti-AML functionality)	|lymphocyte|Blood|	oe	0	0	4	2
upregulated in mouse cd4+ t-cells on 4-methylumbelliferone (fc/p: GSE183142: Blocking hyaluronan synthesis alleviates acute lung allograft rejection)	|lymphocyte|Blood|	drug	0	0	1	0	mouse
downregulated in mouse cd4+ t-cells on 4-methylumbelliferone (fc/p: GSE183142: Blocking hyaluronan synthesis alleviates acute lung allograft rejection)	|lymphocyte|Blood|	drug	2	0	2	0
upregulated in mouse esc-derived myogenic progenitors vs endogenous satellite cells (both w/8 passages)(raw data fc/p: GSE182508: myogenic progenitors from pluripotent stem cell-derived teratomas)	|muscle|stem|	cell type	0	3	1	3	line, fibroblast, upr
downregulated in mouse esc-derived myogenic progenitors vs endogenous satellite cells (both w/8 passages)(raw data fc/p: GSE182508: myogenic progenitors from pluripotent stem cell-derived teratomas)	|muscle|stem|	cell type	1	0	3	0	fibroblast, myoblast, mouse, embryo, stem, muscle
upregulated in mouse intestine on 3d Yersinia pseudotuberculosis PB1 infection (raw data fc/p: GSE180888: Hemochromatosis drives acute lethal intestinal responses to hyperyersiniabactin-producing Yersinia pseudotuberculosis)	|intestine|	infection	0	0	5	1	intestine, mouse, ko, liver, transcript
downregulated in mouse intestine on 3d Yersinia pseudotuberculosis PB1 infection (raw data fc/p: GSE180888: Hemochromatosis drives acute lethal intestinal responses to hyperyersiniabactin-producing Yersinia pseudotuberculosis)	|intestine|	infection	0	0	1	0	mouse, ko, infection, ifn, transcript, intestine	despite missing on the perturbation, the infection keyword is significant at P= 14.29; bacteria keyword = 7.4
upregulated in mouse hscs on gata2 enhancer mutation (GSE179790: Conditionally pathogenic genetic variants of a hematopoietic disease-suppressing enhancer)	|stem|Blood|	mut vs wt	1	0	4	1	mouse, ko, Blood
downregulated in mouse hscs on gata2 enhancer mutation (GSE179790: Conditionally pathogenic genetic variants of a hematopoietic disease-suppressing enhancer)	|stem|Blood|	mut vs wt	0	0	3	0	mouse, ko
upregulated in a2780 line on ttk kd (fc/p: GSE176220: TTK inhibition increases cisplatin sensitivity in high-grade serous ovarian carcinoma)	|ovary|	kd	1	0	0	0
downregulated in a2780 line on ttk kd (fc/p: GSE176220: TTK inhibition increases cisplatin sensitivity in high-grade serous ovarian carcinoma)	|ovary|	kd	1	0	0	0	prostate, line
upregulated in mouse hepatic stellate cells on 24h vs 12h activation (raw data fc/p: GSE173920: hepatic stellate cell activation extends into chronic liver disease)	|liver|	treatment	1	1	0	0	ko, mouse
downregulated in mouse hepatic stellate cells on 24h vs 12h activation (raw data fc/p: GSE173920: hepatic stellate cell activation extends into chronic liver disease)	|liver|	treatment	4	3	1	0	treatment	treatment keyword p = 18.15
upregulated in ovcar3 line on boris oe vs kd (fc/p: GSE166767: CTCFL regulates the PI3K-Akt pathway)	|ovary|	oe/kd	4	0	5	1	female, epithelial, line, ovary, adherent	5/5 WIMG studies involve ovcar3
downregulated in ovcar3 line on boris oe vs kd (fc/p: GSE166767: CTCFL regulates the PI3K-Akt pathway)	|ovary|	oe/kd	4	0	4	1		4/5 WIMG studies involve ovcar3; ovary keyword = 8.9
upregulated in mouse nscs on 4HBP treatment (both in proliferation phase)(raw data fc/p: GSE166506: Maternal Benzophenone Exposure Impairs Hippocampus Development)	|neural|stem|	drug	0	2	0	0	drug, upr	note that despite a 0 score in the perturbation column, the drug keyword is significant; the UPR keyword suggests that the unfolded protein response may be invoked by this drug
downregulated in mouse nscs on 4HBP treatment (both in proliferation phase)(raw data fc/p: GSE166506: Maternal Benzophenone Exposure Impairs Hippocampus Development)	|neural|stem|	drug	0	0	2	3	astrocyte, brain, mouse, neural, stem, cell type
upregulated in mefs on F/R/C treatment (both w/myoD oe)(raw data fc/p: GSE164599: restores dystrophin expression in a mouse model of muscular dystrophy)	|embryo|fibroblast|	drug	0	0	1	0	muscle, mouse, myoblast, heart, ko, adipose, transcript, brown adipose
downregulated in mefs on F/R/C treatment (both w/myoD oe)(raw data fc/p: GSE164599: restores dystrophin expression in a mouse model of muscular dystrophy)	|embryo|fibroblast|	drug	1	0	1	0	mouse, fibroblast, embryo, ko, ifn	note the appearance of both "fibroblast" and "embryo" in keywords
upregulated in mouse neuronal stem cells on h3.3 g34r mutation vs wt (raw data fc/p: GSE161288)	|neuron|stem|	mut vs wt	1	0	1	1	mouse, brain, stem
downregulated in mouse neuronal stem cells on h3.3 g34r mutation vs wt (raw data fc/p: GSE161288)	|neuron|stem|	mut vs wt	1	0	3	3	neural, brain
upregulated in mouse bmdms on caspase 8 ko (both w/mlkl ko; both w/ifng priming)(raw data fc/p: pathogen ligand-induced killing via a caspase-8 and mitochondrial cell death pathway)	|macrophage|	ko	1	0	3	0	ifn, macrophage, cytokine, mouse, RNA virus, virus, infection, treatment, dendritic, Blood
downregulated in mouse bmdms on caspase 8 ko (both w/mlkl ko; both w/ifng priming)(raw data fc/p: pathogen ligand-induced killing via a caspase-8 and mitochondrial cell death pathway)	|macrophage|	ko	2	0	4	1	macrophage, blood, dendritic, treatment, bacteria, infection
upregulated in hela line on npm1 kd (both w/hypoxia)(fc/p: GSE158890: ERK signaling controls productive HIF-1 binding to chromatin)	|cervix|	kd	0	0	0	0	line, epithelial
downregulated in hela line on npm1 kd (both w/hypoxia)(fc/p: GSE158890: ERK signaling controls productive HIF-1 binding to chromatin)	|cervix|	kd	0	2	0	1	female, line, epithelial
enriched on dmd clip (vs input)(fc/p: GSE128318: Two novel RNA-binding proteins identification)	|cervix|	rip	2	0	0	0	rip, epithelial, adherent, line	note the correct prediction of an RNA-IP experiment!
absent on dmd clip (vs input)(fc/p: GSE128318: Two novel RNA-binding proteins identification)	|cervix|	rip	1	0	0	0
upregulated in CD11c+ cells from 9m vs 5d mouse brain (raw data fc/p: GSE190713: mouse microglial subset that regulates neuronal development)	|microglia|	aging	0	0	1	2	mouse, microglia, brain
downregulated in CD11c+ cells from 9m vs 5d mouse brain (raw data fc/p: GSE190713: mouse microglial subset that regulates neuronal development)	|microglia|	aging	1	0	0	0	mouse, ko, hippocampus, brain	2 WIMG studies involved Alzheimer's
upregulated in mouse liver on p62 ko (both w/atg5/tsc1 ko)(raw data fc/p: GSE186783: Hepatocytic p62 suppresses ductular reaction and tumorigenesis in mouse livers with mTORC1)	|liver|	ko	1	2	3	5	liver, mouse, kidney, ko, cancer_tissue, intestine, transcript	WIMG liver keyword -log(p) = 216
downregulated in mouse liver on p62 ko (both w/atg5/tsc1 ko)(raw data fc/p: GSE186783: Hepatocytic p62 suppresses ductular reaction and tumorigenesis in mouse livers with mTORC1)	|liver|	ko	3	0	4	1
upregulated in mcf7 line on nb73 (foxm1 inhibitor)(fc/p: GSE186682: Genome Rewiring Governing Sensitivity and Resistance to FOXM1 Inhibition)	|breast|	drug	3	3	3	0	line, drug, epithelial, adherent, female, upr
downregulated in mcf7 line on nb73 (foxm1 inhibitor)(fc/p: GSE186682: Genome Rewiring Governing Sensitivity and Resistance to FOXM1 Inhibition)	|breast|	drug	4	1	1	1	line, breast
upregulated in liver of mafld patients vs control (GSE183229: BHMT2 as a New Regulator of Lipid Metabolism in Metabolic-Associated Fatty Liver Disease)	|liver|	disease	5	2	4	3	liver, cancer_tissue, disease
downregulated in liver of mafld patients vs control (GSE183229: BHMT2 as a New Regulator of Lipid Metabolism in Metabolic-Associated Fatty Liver Disease)	|liver|	disease	1	0	1	0	treatment, bacteria, infection
upregulated in pc9 line on tsRNA-5001a kd (fc/p: GSE179341: tsRNA-5001a promotes proliferation of lung adenocarcinoma)	|lung|adenocarcinoma|	kd	1	0	0	2
downregulated in pc9 line on tsRNA-5001a kd (fc/p: GSE179341: tsRNA-5001a promotes proliferation of lung adenocarcinoma)	|lung|adenocarcinoma|	kd	1	0	1	2	line, female, adherent, epithelial
upregulated in mouse cerebellum on aptx ko (raw data fc/p: GSE174841: susceptible gene loci in cerebellar Purkinje cells characterizes DNA damage-induced neurodegeneration)	|cerebellum|	ko	0	0	2	0	brain, neuron, mouse, cortex, cell type, hippocampus, cerebellum, ko, nerve	note that cerebellum is a significant keyword
downregulated in mouse cerebellum on aptx ko (raw data fc/p: GSE174841: susceptible gene loci in cerebellar Purkinje cells characterizes DNA damage-induced neurodegeneration)	|cerebellum|	ko	0	0	3	1	brain, mouse, cerebellum, ko, cortex	note that cerebellum is a significant keyword
upregulated in hct116 line on 3h bortezomib (fc/p: GSE165325: Proteasome inhibition alters mitotic progression through the upregulation of centromeric a-Satellite RNAs)	|colon|	drug	4	5	0	0	line, drug, epithelial, adherent, female, male
downregulated in hct116 line on 3h bortezomib (fc/p: GSE165325: Proteasome inhibition alters mitotic progression through the upregulation of centromeric a-Satellite RNAs)	|colon|	drug	3	0	2	0
upregulated in mouse brown adipose on Letmd1 ko (both under cold condition)(raw data fc/p: GSE162907: thermogenesis and impaired glucose metabolism in mice lacking Letmd1)	|adipose|	ko	2	0	3	0	mouse, adipose, ko, brown adipose, transcript, white adipose, muscle
downregulated in mouse brown adipose on Letmd1 ko (both under cold condition)(raw data fc/p: GSE162907: thermogenesis and impaired glucose metabolism in mice lacking Letmd1)	|adipose|	ko	3	0	4	0	adipose, brown adipose, mouse, heart, muscle, external list, white adipose
upregulated in cd138+ multiple myeloma cells at relapse vs diagnosis (fc/p: GSE162403: CDK6 upregulation as a targetable resistance mechanism for lenalidomide)	|plasma|Blood|cancer_tissue|	disease	4	0	4	1	disease, blood, autoimmune	2/5 WIMG studies relate to AML; study #2 relates to relapse
downregulated in cd138+ multiple myeloma cells at relapse vs diagnosis (fc/p: GSE162403: CDK6 upregulation as a targetable resistance mechanism for lenalidomide)	|plasma|Blood|cancer_tissue|	disease	2	1	5	2	blood, cell type, lymphocyte, pbmc	WIMG study #1 relates to CML; study #3 to AML
upregulated in htr-8/svneo line on sodium l-lactate (fc/p: GSE190694)	|placenta|	drug	1	0	0	0	line, female, fibroblast
downregulated in htr-8/svneo line on sodium l-lactate (fc/p: GSE190694)	|placenta|	drug	0	1	0	0
upregulated in mouse lung ILC2s on 6h Ang II treatment (both w/il33)(raw data fc/p: GSE190617: Angiotensin II enhances group 2 innate lymphoid cell responses via AT1a)	|lymphocyte|	treatment	1	1	1	0	RNA virus, virus, infection, ifn, Blood, cytokine, treatment, macrophage
downregulated in mouse lung ILC2s on 6h Ang II treatment (both w/il33)(raw data fc/p: GSE190617: Angiotensin II enhances group 2 innate lymphoid cell responses via AT1a)	|lymphocyte|	treatment	0	1	2	1	blood, lymphocyte
upregulated in thp1 derived macrophages on F. nucleatum infection (fc/p: GSE190606: non-coding RNA networks in infected macrophages revealing the pathogenesis of F. nucleatum)	|macrophage|	infection	1	2	1	0	ifn, cytokine, infection, virus, RNA virus, treatment, umbilical, endothelial
downregulated in thp1 derived macrophages on F. nucleatum infection (fc/p: GSE190606: non-coding RNA networks in infected macrophages revealing the pathogenesis of F. nucleatum)	|macrophage|	infection	1	0	1	2	macrophage, monocyte, blood
downregulated in huh7 line on hsa_circ_0098181 oe (GSE190255: uppresses Hepatocellular Carcinoma by Sponging miR-18a-3p)	|liver|	kd	0	0	1	2	lymphocyte
upregulated in mouse differentiated T+ (vs -; both sox17+) escs (raw data fc/p: GSE189224: Emergence and patterning dynamics of mouse-definitive endoderm)	|embryo|stem|	cell type	0	0	4	2	external list, embryo, stem
downregulated in mouse differentiated T+ (vs -; both sox17+) escs (raw data fc/p: GSE189224: Emergence and patterning dynamics of mouse-definitive endoderm)	|embryo|stem|	cell type	0	2	5	2	embryo, stem, mouse
upregulated in mouse quadriceps on nup210 ko (raw data fc/p: GSE188803: Loss of Nup210 results in muscle repair delays)	|muscle|	ko	2	0	5	0	muscle, mouse, heart, natural, ko, transcript
downregulated in mouse quadriceps on nup210 ko (raw data fc/p: GSE188803: Loss of Nup210 results in muscle repair delays)	|muscle|	ko	0	0	0	0
upregulated in gingival epithelial cells on irf1 kd (both w/hsv infection)(fc/p: GSE184463)	|dental|	kd	5	0	0	0	line, adherent, epithelial, kd	WIMG predicted a knockdown in 5/5 studies
downregulated in gingival epithelial cells on irf1 kd (both w/hsv infection)(fc/p: GSE184463)	|dental|	kd	1	0	0	0	ifn, cytokine, breast, epithelial, treatment, gland, line	WIMG study #5 involves irf1
upregulated in mouse hearts on mst1/2 ko (GSE181935: Macrophage MST1/2 Disruption Impairs Post-Infarction Cardiac Repair via LTB4)	|heart|	ko	1	0	0	0	mouse, ko, embryo
downregulated in mouse hearts on mst1/2 ko (GSE181935: Macrophage MST1/2 Disruption Impairs Post-Infarction Cardiac Repair via LTB4)	|heart|	ko	2	0	0	1
upregulated in mouse Y79 line on EPZ5676 (dot1l inhibitor)(fc/p: GSE174167: OT1L plays a dual role in chemosensitization of retinoblastoma cells)	|eye|retina|	drug	0	0	0	0	stem, neural, embryo
downregulated in mouse Y79 line on EPZ5676 (dot1l inhibitor)(fc/p: GSE174167: OT1L plays a dual role in chemosensitization of retinoblastoma cells)	|eye|retina|	drug	0	0	3	2	cell type, brain, eye, retina, medulloblastoma
upregulated in mouse cardiomyocytes on noncoding variant genomic region r1a ko (raw data fc/p: GSE167444: A Variant Noncoding Region Regulates Prrx1)	|heart|	ko	1	0	0	0
downregulated in mouse cardiomyocytes on noncoding variant genomic region r1a ko (raw data fc/p: GSE167444: A Variant Noncoding Region Regulates Prrx1)	|heart|	ko	0	0	0	0
downregulated in mouse cardiomyocytes on noncoding variant genomic region r1a ko (raw data fc/p: GSE167444: A Variant Noncoding Region Regulates Prrx1)	|lymphocyte|	ko	2	0	1	0
upregulated in mouse cd4+ t-cells on i-ab ko (fc/p: GSE164659: Lung tumor MHCII immunity depends on in situ antigen presentation)	|lymphocyte|	ko	1	0	0	0	blood
upregulated in keloid tissue vs healthy (fc/p: GSE190626: TNC Is a Novel Biomarker for Keloid)	|skin|	disease	3	2	2	0	cancer_tissue, fibroblast, disease	WIMG #1 ranked study involves keloid tissue
downregulated in keloid tissue vs healthy (fc/p: GSE190626: TNC Is a Novel Biomarker for Keloid)	|skin|	disease	3	1	5	0	cancer_tissue, disease, breast, skin	WIMG #3 involves scar fibroblast; #4 involves keloids
upregulated in mcf12a line on 24h octanoic acid (fc/p: GSE190572: Lipid exposure activates gene expression changes associated with estrogen receptor negative breast cancer)	|breast|	drug	3	3	0	0	line, epithelial, female, adherent, drug, carcinoma, breast
downregulated in mcf12a line on 24h octanoic acid (fc/p: GSE190572: Lipid exposure activates gene expression changes associated with estrogen receptor negative breast cancer)	|breast|	drug	4	2	0	1	cell phase
upregulated in rat striatum with (vs w/o) physical exercise following stroke (GSE190355: Physical exercise promotes integration of grafted cells)	|brain|striatum|	environment/exercise	0	0	2	1	rat, mouse	note WIMG keyword "rat"
downregulated in rat striatum with (vs w/o) physical exercise following stroke (GSE190355: Physical exercise promotes integration of grafted cells)	|brain|striatum|	environment/exercise	1	0	5	1	brain, hippocampus, mouse, rat, ko, striatum	note WIMG keyword "rat"; note WIMG keyword "striatum"
upregulated in mouse b-cells heterozygous for tbk1 (fc/p: GSE188659: B cell-intrinsic TBK1 is essential for germinal center formation)	|b-cell|	kd	1	0	2	0	blood, lymphocyte, mouse, b-cell	2 WIMG studies involve mutation; 1 involves haploinsufficiency
downregulated in mouse b-cells heterozygous for tbk1 (fc/p: GSE188659: B cell-intrinsic TBK1 is essential for germinal center formation)	|b-cell|	kd	0	0	0	0	mouse, ko, blood
upregulated in mscs on ALKBH1 kd (fc/p: GSE177059: DNA demethylase ALKBH1 promotes adipogenic differentiation)	|mesenchymal|stem|	kd	2	0	1	0	ifn, cytokine, RNA virus, virus, infection, umbilical, endothelial, treatment	WIMG #1 ranked study involves mesenchymal stem cells
downregulated in mscs on ALKBH1 kd (fc/p: GSE177059: DNA demethylase ALKBH1 promotes adipogenic differentiation)	|mesenchymal|stem|	kd	1	0	1	1
upregulated in mescs on ubn2 kd (raw data fc/p: GSE177026)	|embryo|stem|	kd	3	0	5	0	embryo, stem, mouse, muscle, ko	5/5 WIMG studies involved mescs
downregulated in mescs on ubn2 kd (raw data fc/p: GSE177026)	|embryo|stem|	kd	0	0	3	0	hypoxia, embryo, stem
upregulated in gar15-13 pdx breast cancer model on decitabine (vs no treatment)(fc/p: GSE171073)	|breast|	drug	3	0	0	0	female, radiation
downregulated in gar15-13 pdx breast cancer model on decitabine (vs no treatment)(fc/p: GSE171073)	|breast|	drug	1	0	0	0	cell phase, cell stage
upregulated in rat AIA model blood on BHGZD treatment (vs no treatment)(raw data fc/p: GSE190522: Mangiferin and Cinnamic Acid Alleviates Rheumatoid Arthritis by Inhibiting TLR4/NFKB/NLRP3)	|blood|	treatment	2	0	3	2	blood, lymphocyte, mouse
downregulated in rat AIA model blood on BHGZD treatment (vs no treatment)(raw data fc/p: GSE190522: Mangiferin and Cinnamic Acid Alleviates Rheumatoid Arthritis by Inhibiting TLR4/NFKB/NLRP3)	|blood|	treatment	1	0	3	3	blood, pbmc, platelet, bone marrow
upregulated in mouse cd138+ vs - B-cell lymphomas (raw data fc/p: GSE190347)	|b-cell|lymphocyte|lymphoma|	cell type	1	0	2	1	b-cell, Blood, lymphocyte, mouse, bone marrow, ko
downregulated in mouse cd138+ vs - B-cell lymphomas (raw data fc/p: GSE190347)	|b-cell|lymphocyte|lymphoma|	cell type	0	0	3	1	mouse, macrophage, Blood, infection, lymphocyte, ko, virus, RNA virus
upregulated in dermal fibroblastson 8h vemurafenib (fc/p: GSE188469: paradoxical effect of vemurafenib on human dermal fibroblasts)	|fibroblast|	drug	2	0	1	0	line, fibroblast, female
downregulated in dermal fibroblastson 8h vemurafenib (fc/p: GSE188469: paradoxical effect of vemurafenib on human dermal fibroblasts)	|fibroblast|	drug	1	0	1	0	fibroblast, drug
upregulated in mouse pdgfra-high (vs med) distal e16.5 intestinal cells (raw data fc/p: GSE183532: Mesenchymal-epithelial crosstalk shapes intestinal regionalisation via Wnt and Shh)	|intestine|	cell type	1	1	0	1	fibroblast
downregulated in mouse pdgfra-high (vs med) distal e16.5 intestinal cells (raw data fc/p: GSE183532: Mesenchymal-epithelial crosstalk shapes intestinal regionalisation via Wnt and Shh)	|intestine|	cell type	2	0	0	0	fibroblast, mouse
upregulated in mouse epidydimal white adipose on srgn ko (both w/high fat diet) (raw data fc/p: GSE166019: Serglycin Is Involved in Adipose Tissue Inflammation)	|adipose|white adipose|	ko	0	0	5	0	mouse, cancer_tissue, uterus, lung, adipose, ko, cell type, transcript
downregulated in mouse epidydimal white adipose on srgn ko (both w/high fat diet) (raw data fc/p: GSE166019: Serglycin Is Involved in Adipose Tissue Inflammation)	|adipose|white adipose|	ko	2	0	1	0	mouse, blood, disease, lymphocyte, transcript
upregulated in placenta from miscarriages vs healthy pregnancy (fc/p: GSE123719)	|placenta|	disease	2	1	1	1	cancer_tissue, disease
downregulated in placenta from miscarriages vs healthy pregnancy (fc/p: GSE123719)	|placenta|	disease	0	0	0	0	kd
upregulated in lung endothelial cells on cd26 kd (both w/pbs) (fc/p: GSE190405: CD26/DPP4 in Mediating Inflammatory Responses of Pulmonary Vascular Endothelial Cells)	|endothelial|	kd	5	0	2	0	kd	WIMG identified knockdown in 5/5 studies
downregulated in lung endothelial cells on cd26 kd (both w/pbs) (fc/p: GSE190405: CD26/DPP4 in Mediating Inflammatory Responses of Pulmonary Vascular Endothelial Cells)	|endothelial|	kd	0	0	4	1	endothelial, umbilical, ifn, cytokine, treatment
upregulated in ovcar5 line on 2h spid7 treatment (fc/p: GSE190368: Spirocyclic dimer SpiD7 activates the unfolded protein response)	|ovary|	drug	5	2	0	0	drug, line	WIMG identified a drug-related study in 5/5 cases
downregulated in ovcar5 line on 2h spid7 treatment (fc/p: GSE190368: Spirocyclic dimer SpiD7 activates the unfolded protein response)	|ovary|	drug	1	1	0	0	treatment, bacteria, infection
upregulated in pd1+ (vs -) cd8+ tils from nsclc patients (fc/p: GSE190141: Lactic acid promotes PD-1 expression in regulatory T cells)	|lymphocyte|	cell type	0	0	1	1
downregulated in pd1+ (vs -) cd8+ tils from nsclc patients (fc/p: GSE190141: Lactic acid promotes PD-1 expression in regulatory T cells)	|lymphocyte|	cell type	1	1	5	2	lymphocyte, blood, cell type, pbmc
upregulated in stage III vs II squamous cell carcinoma (fc/p: GSE190139: Lactic acid promotes PD-1 expression)	|lung|carcinoma|	disease	4	1	4	3	lung, cancer_tissue, disease, metastasis, cancer stage	note the appearance of the "cancer stage" keyword!
downregulated in stage III vs II squamous cell carcinoma (fc/p: GSE190139: Lactic acid promotes PD-1 expression)	|lung|carcinoma|	disease	3	0	3	0		"cancer stage" keyword -log(p) = 8.06
upregulated in neural progenitor cells of parkinsons twin (vs unaffected)(fc/p: GSE185009: Derived from Discordant Monozygotic Twins with Parkinson's Disease)	|neural|stem|	disease	0	2	0	0	leukemia, line
downregulated in neural progenitor cells of parkinsons twin (vs unaffected)(fc/p: GSE185009: Derived from Discordant Monozygotic Twins with Parkinson's Disease)	|neural|stem|	disease	0	2	3	0	neural
upregulated in mouse naïve cd4+ t-cells on NET treatment (raw data fc/p: GSE161464: Regulatory T-cell and neutrophil extracellular trap interaction)	|lymphocyte|	treatment	0	0	0	0	mouse
downregulated in mouse naïve cd4+ t-cells on NET treatment (raw data fc/p: GSE161464: Regulatory T-cell and neutrophil extracellular trap interaction)	|lymphocyte|	treatment	0	0	1	0	mouse, macrophage
upregulated in amo1 line resistant vs sensitive to bortezomib (fc/p: GSE160572: potential immunotherapeutic strategies and protein markers of drug resistance)	|plasma|myeloma|	cell type	0	1	0	0	blood, lymphocyte	WIMG resistance keyword -log(p) = 4.54
downregulated in amo1 line resistant vs sensitive to bortezomib (fc/p: GSE160572: potential immunotherapeutic strategies and protein markers of drug resistance)	|plasma|myeloma|	cell type	1	0	2	0	blood, lymphocyte, b-cell
upregulated in arh77 line resistant vs sensitive to bortezomib (fc/p: GSE160572: potential immunotherapeutic strategies and protein markers of drug resistance)	|b-cell|lymphoblast|plasma|leukemia|	cell type	0	0	0	0	chip, blood
downregulated in arh77 line resistant vs sensitive to bortezomib (fc/p: GSE160572: potential immunotherapeutic strategies and protein markers of drug resistance)	|b-cell|lymphoblast|plasma|leukemia|	cell type	1	0	2	0	cell type, brain	WIMG study #5 involves resistance to melphalan in a myeloma line
upregulated in diffuse glioma tissue with (vs w/o) idh1 mutation (fc/p: GSE190504: Tissue metabolites in diffuse glioma and their modulations by IDH1 mutation)	|brain|glioma|	mut vs wt	2	0	5	4	brain, oligodendrocyte, cell type	WIMG glioma keyword -log(p) = 5.59; the first two WIMG studies involve idh1-mutant glioma
downregulated in diffuse glioma tissue with (vs w/o) idh1 mutation (fc/p: GSE190504: Tissue metabolites in diffuse glioma and their modulations by IDH1 mutation)	|brain|glioma|	mut vs wt	2	0	5	1	glioblastoma, ifn	WIMG glioma keyword -log(p) = 8.27; the first two WIMG studies involve idh1-mutant glioma
upregulated in rat uterine tissue on acupuncture vs control (fc/p: GSE190472)	|uterus|	treatment	0	0	1	0		WIMG uterus keyword -log(p) = 6.38
downregulated in rat uterine tissue on acupuncture vs control (fc/p: GSE190472)	|uterus|	treatment	0	0	1	0	intestine	WIMG uterus keyword -log(p) = 6.27
upregulated in hlec on tofacitinib (GSE165636: Tofacitinib Inhibits Leukocyte Trafficking Across the Intestinal Endothelial Barrier)	|endothelial|	drug	1	0	1	0	fibroblast, line
downregulated in hlec on tofacitinib (GSE165636: Tofacitinib Inhibits Leukocyte Trafficking Across the Intestinal Endothelial Barrier)	|endothelial|	drug	0	0	0	0	fibroblast, mesenchymal
upregulated in h9 line on pus7 ko (raw data fc/p: GSE162050: Pseudouridine-modified tRNA fragments repress aberrant protein synthesis)	|embryo|stem|	ko	0	0	1	0
downregulated in h9 line on pus7 ko (raw data fc/p: GSE162050: Pseudouridine-modified tRNA fragments repress aberrant protein synthesis)	|embryo|stem|	ko	0	0	1	0
upregulated in monocytes from HIV patients under ART therapy (vs ART-naïve)(fc/p: GSE157198: CREM/ICER Isoforms Is Associated with the Spontaneous Control of HIV Infection)	|monocyte|	drug	0	0	0	1	blood
downregulated in monocytes from HIV patients under ART therapy (vs ART-naïve)(fc/p: GSE157198: CREM/ICER Isoforms Is Associated with the Spontaneous Control of HIV Infection)	|monocyte|	drug	0	0	0	4	ifn, infection, virus, cytokine, RNA virus, treatment, endothelial, autoimmune, macrophage
upregulated in old vs young mouse multipotent progenitors (both w/3h stimulation; all surface marker groups incl)(raw data fc/p: GSE190422: Epigenetic traits inscribed in chromatin accessibility)	|stem|	aging	5	0	5	0	mouse, transcript	5/5 WIMG studies involved aging!; aging keyword -log(p) = 8.98
downregulated in old vs young mouse multipotent progenitors (both w/3h stimulation; all surface marker groups incl)(raw data fc/p: GSE190422: Epigenetic traits inscribed in chromatin accessibility)	|stem|	aging	0	0	1	0	mouse, macrophage, ko
upregulated in heparg line on activin A treatment (fc/p: GSE190277)	|liver|	treatment	2	0	0	0	line, female
downregulated in heparg line on activin A treatment (fc/p: GSE190277)	|liver|	treatment	2	0	5	1	liver, adipose, white adipose	4/5/WIMG studies involve the heparg line
upregulated in squamous vs non-squamous lung tumors (fc/p: GSE190265: MEK inhibition overcomes chemoimmunotherapy resistance by inducing CXCL10)	|lung|	disease/cell type	5	1	5	0	skin, breast, cancer_tissue, keratinocyte, esophagus, lung, gland, head/neck, bladder, tongue	5/5 WIMG studies involve lung squamous cell carcinoma
downregulated in squamous vs non-squamous lung tumors (fc/p: GSE190265: MEK inhibition overcomes chemoimmunotherapy resistance by inducing CXCL10)	|lung|	disease/cell type	5	2	5	2	lung, cancer_tissue, breast, disease	4/5 WIMG studies involve lung squamous cell carcinoma
upregulated in hpv+ vs - OSCC tissue (fc/p: GSE190222)	|oral|head/neck|	disease/infection	4	0	1	0	disease, pbmc, human
downregulated in hpv+ vs - OSCC tissue (fc/p: GSE190222)	|oral|head/neck|	disease/infection	1	1	0	1	muscle, mouse, myoblast, ko, adipose, cartilage, brown adipose, transcript, heart
upregulated in mouse microglia on tamoxifen-induced Cre activity (vs no induction)(fc/p: GSE190207)	|microglia|	treatment	0	4	0	0	ifn, cytokine, virus, RNA virus, infection, treatment, macrophage, mouse, microglia	note the WIMG microglia keyword
downregulated in mouse microglia on tamoxifen-induced Cre activity (vs no induction)(fc/p: GSE190207)	|microglia|	treatment	1	0	0	1	cell phase
upregulated in ovarian carcinoma vs borderline tissue (fc/p: GSE181496: H/ACA snoRNAs promote cancer cell proliferation and survival)	|ovary|	disease	1	0	0	0	infection, RNA virus, virus, ifn, cytokine
downregulated in ovarian carcinoma vs borderline tissue (fc/p: GSE181496: H/ACA snoRNAs promote cancer cell proliferation and survival)	|ovary|	disease	3	1	0	0	disease, cancer_tissue	WiMG ovary keyword -log(p) = 9.75
upregulated in 6m mouse skeletal muscle on exercise (vs sedentary)(raw data fc/p: GSE180877: Epigenetic "Memory" of Prior Adaptation in Skeletal Muscle)	|muscle|	environment/exercise	0	0	1	0	liver, mouse, ko, adipose, transcript
downregulated in 6m mouse skeletal muscle on exercise (vs sedentary)(raw data fc/p: GSE180877: Epigenetic "Memory" of Prior Adaptation in Skeletal Muscle)	|muscle|	environment/exercise	0	0	0	0	mouse, brain, ko
upregulated in rat neonatal right ventricular free wall myocardium on volume overload vs sham (raw data fc/p: GSE180643: Volume Overload Initiates an Immune Response)	|heart|	environment/injury	0	0	2	0	ifn, cytokine, virus, infection, RNA virus, treatment
downregulated in rat neonatal right ventricular free wall myocardium on volume overload vs sham (raw data fc/p: GSE180643: Volume Overload Initiates an Immune Response)	|heart|	environment/injury	0	0	2	0	endothelial, heart, mouse
upregulated in polymorphonuclear cells from sepsis patients at admission vs 3d icu (fc/p: GSE180387: Features of Dysfunctional Activation During Fatal Sepsis)	|leukocyte|white blood|	disease/infection	4	0	4	0	blood, infection, disease	WiMG white blood keyword -log(p) = 8.72
downregulated in polymorphonuclear cells from sepsis patients at admission vs 3d icu (fc/p: GSE180387: Features of Dysfunctional Activation During Fatal Sepsis)	|leukocyte|white blood|	disease/infection	4	0	3	1	ifn, blood, infection, virus, RNA virus, cytokine, Blood, pbmc, autoimmune, treatment	WIMG study #1 involves sepsis and granulocytes
upregulated in patient-derived rhabdomyosarcoma lines on ehmt1 kd (fc/p: GSE179049: EHMT1 promotes tumor progression and maintains stemness by regulating ALDH1A1)	|sarcoma|	kd	2	0	3	0	ifn	3/5 WIMG studies relate to sarcoma
downregulated in patient-derived rhabdomyosarcoma lines on ehmt1 kd (fc/p: GSE179049: EHMT1 promotes tumor progression and maintains stemness by regulating ALDH1A1)	|sarcoma|	kd	2	0	4	0	female, line	4/5 WIMG studies relate to sarcoma
upregulated in mouse MLL-AF9 leukemia stem cells on tifab oe (raw data fc/p: GSE178853: TIFAB accelerates MLL-AF9-Induced acute myeloid leukemia through upregulation of HOXA9)	|leukemia|stem|	oe	1	0	5	1	blood, leukemia	note the "leukemia" keyword; 4/5 WIMG studies relate to leukemia
downregulated in mouse MLL-AF9 leukemia stem cells on tifab oe (raw data fc/p: GSE178853: TIFAB accelerates MLL-AF9-Induced acute myeloid leukemia through upregulation of HOXA9)	|leukemia|stem|	oe	0	1	1	1	mouse, Blood, bone marrow, leukemia, dendritic, ko, spleen, stem, transcript	note the "leukemia" keyword
upregulated in periodontal ligament cells on tensile strain (vs no strain)(fc/p: GSE173891: profiling of human periodontal ligament cells under tension loading)	|cartilage|	treatment	2	5	0	0	treatment, line, hypoxia
downregulated in periodontal ligament cells on tensile strain (vs no strain)(fc/p: GSE173891: profiling of human periodontal ligament cells under tension loading)	|cartilage|	treatment	2	3	0	0	line, drug
upregulated in mouse cerebellum neps on irradiation (raw data fc/p: GSE173091: Injury-induced ASCL1 expression orchestrates a transitory cell state)	|cerebellum|stem|	treatment	0	1	1	0	mouse, ko, myoblast, muscle, transcript
downregulated in mouse cerebellum neps on irradiation (raw data fc/p: GSE173091: Injury-induced ASCL1 expression orchestrates a transitory cell state)	|cerebellum|stem|	treatment	1	0	1	0	mouse, ko
upregulated in mouse pdac-derived tascs vs pancreas-derived Schwann cells (raw data fc/p: GSE171557: Schwann cell-expressed PVT1 promotes pancreatic cancer kynurenine pathway)	|pancreas|glia|	cell type	1	0	0	1	mouse
downregulated in mouse pdac-derived tascs vs pancreas-derived Schwann cells (raw data fc/p: GSE171557: Schwann cell-expressed PVT1 promotes pancreatic cancer kynurenine pathway)	|pancreas|glia|	cell type	0	0	0	1	fibroblast
upregulated in HO-1-N-1 line on C. parapsilosis treatment vs heat-killed C. parapsilosis treatment (fc/p: GSE169278: Candida albicans Enhances the Progression of Oral Squamous Cell Carcinoma)	|oral|carcinoma|	treatment	2	3	0	0	epithelial, adherent, female, line	top ranked WIMG study involves fungus (aspergillus) infection
downregulated in HO-1-N-1 line on C. parapsilosis treatment vs heat-killed C. parapsilosis treatment (fc/p: GSE169278: Candida albicans Enhances the Progression of Oral Squamous Cell Carcinoma)	|oral|carcinoma|	treatment	2	0	0	0
upregulated in stellate cells on pd-l1 kd (fc/p: GSE167173: PD-L1 promotes myofibroblastic activation of hepatic stellate)	|liver|	kd	1	1	0	0	fibroblast, female, line, lung, coculture
downregulated in stellate cells on pd-l1 kd (fc/p: GSE167173: PD-L1 promotes myofibroblastic activation of hepatic stellate)	|liver|	kd	0	1	0	1	fibroblast, ifn, cytokine
upregulated in cd4+ t-cells on il10 transduction (raw data fc/p: GSE162915)	|lymphocyte|	oe	0	0	5	0	lymphocyte, blood, cell type
downregulated in cd4+ t-cells on il10 transduction (raw data fc/p: GSE162915)	|lymphocyte|	oe	0	1	0	0
