## Supplementary material for "WhatIsMyGene: Back to the Basics of Gene Enrichment": table s9

### Sheet: Sheet1
abundance_header	abundance_list_length	intersection	predicted_background (use this for graph)	input_mean	2*input mean	actual_background	study (PMID)	notes						Pearson		Pearson
mcf7_GSE58111	21907	5	11600	6655.6	13311.2	9108	33212010	randomization method	breast cancer proteome study					0.539225		0.517116
prot_brain_30777892	8724	12	3625	2232.49	4464.98	3290	34827437	randomization method						285		285
prot_brain_30777892	8724	8	4697	2756.4	5512.8	3290	34827437	upregulated list						10.8093		10.1995
hct116_GSE156221	16933	9	5300	4114.18	8228.36	4808	35046029	randomization method	proteome study; using transcriptome list					4.74722e-23		5.00397e-21
hct116_GSE156221	16933	10	5696	3655.28	7310.57	4808	35046029	upregulated list	proteome study; using transcriptome list
whole_mouse_prot_pax_db	9961	4	9050	3983.51	7967.01	7173	35198887	randomization method	table s1	proteome	macrophage study
whole_mouse_prot_pax_db	9961	4	8793	4501.87	9003.75	7173	35198887	upregulated list	table s1	proteome	macrophage study
mouse_adipose_30c_GSE127251	18125	13	3000	3780.33	7560.66	1807	35305295	randomization method	table s1	EV proteome
mouse_skin_GSE75192	16489	5	8325	4544.32	9088.64	4404	35392627	randomization method	protein study; transcript list
mouse_skin_GSE75192	16489	3	11546	4586.99	9173.98	4404	35392627	upregulated list	protein study; transcript list
hek293_GSE156376	21907	7	6750	4708.38	9416.76	5374	35624087	randomization method	mouse proteome study; using human kidney transcriptome list
mefs_GSE54619	14333	8	5950	4327.97	8655.93	5374	35624087	randomization method	protein study; transcript list
whole_human_protein_pax_db	15598	3	14750	5386.56	10773.1	7974	35771492	randomization method	pancreas proteome study; using whole human
whole_human_protein_pax_db	15598	2	25047	5586.4	11172.8	7974	35771492	upregulated list	pancreas proteome study; using whole human
mouse_brain_GSE75192	16489	6	7800	4775.43	9550.86	6748	35866514	randomization method	proteome study; using transcriptome list
prot_brain_30777892	8724	6	7800	3445.04	6890.09	6748	35866514	randomization method	mouse study; using human brain list
prot_brain_30777892	8724	7	9243	3820.14	7640.27	6748	35866514	upregulated list	mouse study; using human brain list
prot_heart_30777892	9237	6	6250	3192.21	6384.43	6133	35959657	randomization method	table s3	proteome	mouse study; using human protein list
prot_heart_30777892	9237	1	15200	3871.79	7743.59	6133	35959657	upregulated list	table s3	proteome	mouse study; using human protein list
mefs_GSE54619	18990	12	3300	3389.67	6779.33	2766	35977928	randomization method	table s1	proteome	study of organelle vs supernatant; nevertheless the estimate is OK	significant data
mefs_GSE54619	18990	13	5044	4065.97	8131.95	2766	35977928	upregulated list	table s1	proteome	significant data
whole_mouse_prot_pax_db	9961	23	2650	1985.29	3970.57	1452	35998057	randomization method	table s1	mouse macrophage proteomic study
mouse_liver_GSE75192	18990	5	7400	4151.86	8303.73	6613	36082605	randomization method	ev6	proteome	using transcriptomic list
mouse_liver_GSE75192	18990	8	4644	3997.77	7995.55	6613	36082605	upregulated list	ev6	proteome	using transcriptomic list
mouse_dendritic_GSE104820	19031	5	9250	5197.21	10394.4	5214	36108018	randomization method	b-cell lymphoma study; using transcriptomic dendritic cell abundance list	proteome
whole_mouse_prot_pax_db	9961	6	7800	4313.15	8626.3	5214	36108018	randomization method	b-cell lymphoma study; using whole mouse proteome list	proteome
mouse_dendritic_GSE104820	19031	10	4800	3703.32	7406.63	5214	36108018	upregulated list	b-cell lymphoma study; using transcriptomic dendritic cell abundance list	proteome
mouse_brain_GSE75192	18883	3	11750	5542.13	11084.3	7987	36171749	randomization method	table s2	proteome	microglia study; using brain transcriptome list
mouse_brain_GSE75192	18883	6	5010	4601.61	9203.22	7987	36171749	upregulated list	table s2	proteome	microglia study; using brain transcriptome list
mouse_brain_GSE75192	18883	4	9050	5031.33	10062.7	6323	36253347	randomization method	table s1	proteome	microglia study; using brain transcriptome list
mouse_brain_GSE75192	18883	8	9447	4886.03	9772.06	6323	36253347	upregulated list	table s1	proteome	microglia study; using brain transcriptome list
mouse_brain_GSE75192	18883	10	3850	3151.83	6303.66	2578	36314651	randomization method	ev2	proteome	using transcriptomic list
prot_testis_30777892	9420	13.66	6950	3430.58	6861.16	6195	Global profiling of the proteomic changes associated with the post-testicular maturation of mouse spermatozoa	randomization method	mouse proteomic study; using human list
prot_testis_30777892	9420	23.27	4250	2346.19	4692.38	2628	Global profiling of the proteomic changes associated with the post-testicular maturation of mouse spermatozoa	randomization method	mouse proteomic study; using human list	differentially regulated over 2 sperm tissues
a549_GSE104714	23721	10.15	12050	6394.02	12788	11537	GSE104714	randomization method
averaged_coding_transcripts_30777892	17901	2	26300	6915.83	13831.7	21736	GSE107245	randomization method	prostate cancer line
averaged_coding_transcripts_30777892	17901	6	16421	6079.38	12158.8	21736	GSE107245	upregulated list	prostate cancer line
huvec_GSE67945	17506	6.95	12150	6592.63	13185.3	11633	GSE110990
mouse_muscle_GSE74570	12294	8.46	11175	5546.21	11092.4	11161	GSE112325	randomization method
mcf7_GSE58111	21907	3	18400	10033	20065.9	24776	GSE112378	randomization method
mcf7_GSE58111	21907	0	28950	16479.2	32958.4	24776	GSE112378	upregulated list
hek293_GSE156376	21907	5.26	18450	9622.47	19244.9	17543	GSE113952	randomization method	very significant data
hek293_GSE156376	21907	4	16950	5830.22	11660.4	17543	GSE113952	upregulated list	very significant data
hek293_GSE156376	21907	0	34650	14726.9	29453.9	17543	GSE113952	upregulated list	very significant data	sorted by FC only
cartilage_GSE106292	15447	4.46	21275	7666.93	15333.9	19597	GSE116173
hepg2_GSE109072	15390	5.46	18450	7550.49	15101	17774	GSE117459	randomization method
pc3_GSE132693	15422	4.53	18450	7709.67	15419.3	22445	GSE117596	randomization method
mcf7_GSE58111	16933	7.93	11850	6712.8	13425.6	12921	GSE118101	randomization method
skov3_ovcar_GSE181884	17916	5.56	15600	8359.16	16718.3	18416	GSE118407	randomization method	very significant data		ovca429 line
skov3_ovcar_GSE181884	17916	23	3299	6192.88	12385.8	18416	GSE118407	upregulated list	very significant data		ovca429 line
skov3_ovcar_GSE181884	17916	4	16950	11230.1	22460.3	18416	GSE118407	upregulated list	very significant data	sorted by FC only	ovca429 line
mcf7_GSE58111	16933	5.14	18450	8085.26	16170.5	18340	GSE118772	randomization method	mda-mb-231 line
hek293_GSE156376	17825	2	21000	8770.82	17541.6	20514	GSE118816	randomization method	cells are podocytes
hek293_GSE156376	17825	1	34025	9784.43	19568.9	20514	GSE118816	upregulated list	cells are podocytes
pc3_GSE132693	15422	5.17	18450	7480.96	14961.9	18504	GSE119113	randomization method
hela_GSE111485	18799	6.11	15600	7851.08	15702.2	15949	GSE119255	upregulated list
esc_GSE100417	20029	4.19	20400	9592.12	19184.2	21020	GSE119324
mcf7_GSE58111	16933	4.89	18450	8122.14	16244.3	19821	GSE119511	randomization method	very significant data	t47d cell line
mcf7_GSE58111	16933	4	16950	7463.14	14926.3	19821	GSE119511	upregulated list	very significant data	t47d cell line
mcf7_GSE58111	16933	0	34650	13622.4	27244.8	19821	GSE119511	upregulated list	very significant data	t47d cell line	sorted by FC only
a549_GSE104714	23721	5.28	18450	9565.69	19131.4	19757	GSE119512	randomization method	very significant data
a549_GSE104714	23721	7	10100	7257.91	14515.8	19757	GSE119512	upregulated list	very significant data
a549_GSE104714	23721	0	34650	16929.5	33859	19757	GSE119512	upregulated list	very significant data	sorted by FC only
hela_GSE111485	18799	5.98	15600	7822.47	15644.9	16832	GSE120202	randomization method
hek293_GSE156376	21907	4.97	18450	9383.48	18767	19655	GSE120229	randomization method	rip experiment	very significant data
hek293_GSE156376	21907	0	34650	7713.3	15426.6	19655	GSE120229	upregulated list	rip experiment	very significant data
hek293_GSE156376	21907	0	34650	17767.6	35535.2	19655	GSE120229	upregulated list	rip experiment	very significant data	sorted by FC only
hela_GSE111485	18799	6.86	13450	7370.71	14741.4	14978	GSE120734	randomization method
hepg2_GSE109072	15390	4.56	18450	7320.31	14640.6	20021	GSE121072	randomization method	HCC-LM3 line	very significant data
hepg2_GSE109072	15390	19	4173	6610.08	13220.2	20021	GSE121072	upregulated list	HCC-LM3 line	very significant data
keratinocytes_GSE107871	17097	4.52	18450	7804.03	15608.1	20383	GSE122018	randomization method
mcf7_GSE58111	21907	3	14750	9440.77	18881.5	18710	GSE122953	randomization method
mcf7_GSE58111	21907	4	11759	8866.31	17732.6	18710	GSE122953	upregulated list
pc3_GSE132693	15422	6.41	19500	7288.61	14577.2	19084	GSE123090	randomization method	vcap line
k562_GSE34740	18703	7.68	14800	7696.88	15393.8	15313	GSE124495	randomization method
pc3_GSE132693	15422	6.64	16850	7620.52	15241	18700	GSE124519	randomization method	lncap line
mcf7_GSE58111	16933	6.75	16850	8090.44	16180.9	18668	GSE124655	randomization method
kasumi1_AML_GSE158721	16235	7.13	16850	8327.47	16654.9	19435	GSE124894	randomization method	tf1 line cells
mcf7_GSE58111	21907	2	12650	9039.92	18079.8	21821	GSE124934	randomization method	significant data	the estimate is off more than usual here; I'm guessing it's because I set the input length at a low value (an intersection can't be a fraction, so an average intersection of, say, 1.4, gets rounded down to 1)
mcf7_GSE58111	21907	14	12120	11078.4	22156.8	21821	GSE124934	upregulated list	significant data
kasumi1_AML_GSE158721	16235	6.52	16850	8093.56	16187.1	19613	GSE125043	randomization method
mcf7_GSE58111	21907	2	16800	11044.1	22088.2	26207	GSE125606	randomization method
mcf7_GSE58111	21907	36	1599	7138.9	14277.8	26207	GSE125606	upregulated list
hct116_GSE156221	14334	6.71	16850	6905.38	13810.8	17443	GSE125648	randomization method
hct116_GSE156221	14334	6.47	19500	7246.12	14492.2	18685	GSE126504	randomization method	sw480 cells
mcf10a_GSE98393	18990	3.6	16950	9116.35	18232.7	21858	GSE128388
mcf7_GSE58111	16933	5.64	19500	7860.1	15720.2	21715	GSE128742	randomization method	MDA-MB-231 line
a375_melanoma_GSE64741	19045	5.94	19500	8663.89	17327.8	19734	GSE129467	randomization method	SKMEL28 line
brain_GSE123496	9887	5	16550	4742.08	9484.16	17950	GSE129476	u251 line
hct116_GSE156221	14334	6.64	16850	7275.82	14551.6	18681	GSE129624	randomization method
brain_GSE123496	9887	4.67	16550	4963.56	9927.13	19060	GSE129762	CNS percoil pellet
hela_GSE111485	18799	6.34	19500	8229.77	16459.5	18929	GSE130087	randomization method
hela_GSE111485	18799	6.51	16850	8422.75	16845.5	19182	GSE130449	randomization method	ME180 line
mcf7_GSE58111	16933	7.43	16850	7925.99	15852	17016	GSE130564	randomization method	MDA-MB-231 line
mcf7_GSE58111	16933	4.81	22950	7932.94	15865.9	25776	GSE130866	randomization method	mda-lm2 line
mcf7_GSE58111	16933	4.12	28300	8438.41	16876.8	29388	GSE130868	randomization method	mda-lm2 line
mcf7_GSE58111	16933	4.78	22950	8584.12	17168.2	26690	GSE130873	randomization method	mda-lm2 line
brain_GSE123496	9887	3.95	21275	4842.09	9684.19	23159	GSE131094	brain organoids
panc1_GSE121273	24420	4.09	21275	10165.3	20330.6	21057	GSE131596
skin_GSE121212	20343	4.49	21275	9262.63	18525.3	18810	GSE132383
mcf7_GSE58111	16933	6.54	16850	7896.42	15792.8	18904	GSE132961	randomization method	mda-mb-231 line
hela_GSE111485	18799	6.52	16850	8223.61	16447.2	18734	GSE133517	randomization method	siha line
npcs_GSE80434	21592	4.4	21275	9690.07	19380.1	21997	GSE133534
pc3_GSE132693	15422	6.2	19500	7291.49	14583	19588	GSE134214	randomization method		very significant data
pc3_GSE132693	15422	2	34500	7724	15448	19588	GSE134214	upregulated list		very significant data
pc3_GSE132693	15422	0	33600	11947.7	23895.4	19588	GSE134214	upregulated list	sorted by FC only	very significant data
hela_GSE111485	18799	7.37	16850	7781.39	15562.8	16325	GSE134769	randomization method
hela_GSE111485	18799	2	34500	9178.92	18357.8	16325	GSE134769	upregulated list
hela_GSE111485	18799	0	33600	14585.5	29170.9	16325	GSE134769	upregulated list	sorted by FC only
hepg2_GSE109072	15390	6.43	19500	7732.41	15464.8	19104	GSE134776	randomization method	hcclm3 line
hepg2_GSE109072	15390	4	16950	9255.8	18511.6	19104	GSE134776	upregulated list	hcclm3 line
hepg2_GSE109072	15390	2	30250	10441.5	20883	19104	GSE134776	upregulated list	hcclm3 line	sorted by FC only
k562_GSE34740	18703	6.64	16850	8607.36	17214.7	18153	GSE135012	randomization method	very significant data
k562_GSE34740	18703	24	3100	3419.13	6838.26	18153	GSE135012	upregulated list	very significant data
k562_GSE34740	18703	0	34650	15089.8	30179.5	18153	GSE135012	upregulated list	very significant data	sorted by FC only
hek293_GSE156376	21907	6.07	19500	10247.3	20494.5	21821	GSE135128	randomization method	very significant data
hek293_GSE156376	21907	10	7250	7604.74	15209.5	21821	GSE135128	upregulated list	very significant data
hek293_GSE156376	21907	0	34650	17734.8	35469.5	21821	GSE135128	upregulated list	very significant data	sorted by FC only
hek293_GSE156376	21907	5.6	19500	9637.53	19275.1	20841	GSE135716	randomization method
hek293_GSE156376	21907	0	34650	13688.5	27377.1	20841	GSE135716	upregulated list
hek293_GSE156376	21907	0	34650	16451.2	32902.3	20841	GSE135716	upregulated list	sorted by FC only
mcf7_GSE58111	16933	5.86	19500	8101.04	16202.1	20831	GSE136231	randomization method		significant data
mcf7_GSE58111	16933	1	27750	8623.49	17247	20831	GSE136231	upregulated list		significant data
mcf7_GSE58111	16933	0	34650	14726	29452	20831	GSE136231	upregulated list	sorted by FC only	significant data
hek293_GSE156376	21907	6.24	19500	9548.59	19097.2	19786	GSE136604	randomization method	caki-1 line
hek293_GSE156376	21907	3	14750	12408	24815.9	19786	GSE136604	upregulated list	caki-1 line
hek293_GSE156376	21907	0	28950	17194	34388	19786	GSE136604	upregulated list	caki-1 line	sorted by FC only
esc_GSE100417	20029	3.91	16950	8869.3	17738.6	18154	GSE137353	basal stem cells
keratinocytes_GSE107871	17097	6.75	16850	7941.89	15883.8	18326	GSE137410	randomization method	very significant data
keratinocytes_GSE107871	17097	16	3800	3682.08	7364.16	18326	GSE137410	upregulated list	very significant data
keratinocytes_GSE107871	17097	0	31800	14021.6	28043.3	18326	GSE137410	upregulated list	very significant data	sorted by FC only
esc_GSE100417	20029	3.8	16950	9338.4	18676.8	20210	GSE137671
hct116_GSE156221	14334	3.55	19800	7555.99	15112	26773	GSE137727	randomization method
npcs_GSE80434	21592	7.52	11175	7100.6	14201.2	11365	GSE137852	randomization method	mouse nscs
hek293_GSE156376	21907	6.17	19500	9618.8	19237.6	19300	GSE138937	randomization method	slk line		very significant data
hek293_GSE156376	21907	8	7400	7732.35	15464.7	19300	GSE138937	upregulated list	slk line		very significant data
hek293_GSE156376	21907	1	33400	16387.8	32775.7	19300	GSE138937	upregulated list	slk line	sorted by FC only	very significant data
hct116_GSE156221	14334	7.18	16850	7180.48	14361	17031	GSE140792	randomization method	lovo line
hct116_GSE156221	14334	0	28950	10449.7	20899.4	17031	GSE140792	upregulated list	lovo line
hct116_GSE156221	14334	0	28950	11956.5	23913.1	17031	GSE140792	upregulated list	lovo line	sorted by FC only
monocyte_GSE83115	17487	4.37	16950	7515.19	15030.4	15691	GSE141376
mcf7_GSE58111	16933	6.43	11650	6123.51	12247	10859	GSE141711
blood_GTEXportal	19312	5.69	14625	7298.38	14596.8	14736	GSE141839	study uses hspcs
hepg2_GSE109072	15390	6.51	16850	7628.17	15256.3	18969	GSE141880	randomization method	huh7 line
hepg2_GSE109072	15390	1	27648	10562.7	21125.3	18969	GSE141880	upregulated list	huh7 line
hepg2_GSE109072	15390	0	29154	10718.6	21437.2	18969	GSE141880	upregulated list	huh7 line	sorted by FC only
blood_GTEXportal	19312	2.8	27525	8682.75	17365.5	32973	GSE142595	randomization method
mcf7_GSE58111	16933	7.16	16850	7719.9	15439.8	17515	GSE143947	randomization method
mcf7_GSE58111	16933	7	8451	6310.64	12621.3	17515	GSE143947	upregulated list
mcf7_GSE58111	16933	7.24	16850	7907.83	15815.7	17492	GSE143948	randomization method
mcf7_GSE58111	16933	22	3724	3703.13	7406.26	17492	GSE143948	upregulated list
mcf7_GSE58111	16933	6.28	19500	8138.91	16277.8	20263	GSE144376	randomization method
mcf7_GSE58111	16933	2	26301	8244.07	16488.1	20263	GSE144376	upregulated list
pc3_GSE132693	15422	6.88	16850	7397.73	14795.5	18808	GSE145081	randomization method
macrophage_GSE113254	16687	6.54	10100	4999.39	9998.77	8835	GSE145811
hepg2_GSE109072	15390	6.17	19500	7767.61	15535.2	20127	GSE146496	randomization method
hepg2_GSE109072	15390	29	3400	5041.88	10083.8	20127	GSE146496	upregulated list
mcf7_GSE58111	16933	3.42	21900	8048.14	16096.3	22644	GSE146792	breast reduction tissue
a375_melanoma_GSE64741	19045	6.66	12150	8155.12	16310.2	13260	GSE146887	rpe melanoma tissue
hela_GSE111485	18799	18.57	6450	4545.33	9090.67	6718	GSE147361	randomization method
hct116_GSE156221	14334	6.31	19500	7104.24	14208.5	20228	GSE147739	randomization method
hct116_GSE156221	14334	4.45	28300	7532.74	15065.5	27230	GSE147743	randomization method	sw480 cells
mcf7_GSE58111	16933	5.31	22950	7971.21	15942.4	22581	GSE148800	randomization method
mcf7_GSE58111	16933	11	5351	4445.63	8891.25	22581	GSE148800	upregulated list	significant data
jurkat_GSE90718	18284	6.04	11650	7035.86	14071.7	12541	GSE149298	cd4+ t-cells
huvec_GSE67945	17506	4.76	17275	8594.9	17189.8	20246	GSE150540
macrophage_GSE113254	16687	3.94	16950	7954.14	15908.3	19332	GSE150842
panc1_GSE121273	24420	6.12	11650	6524.74	13049.5	11208	GSE150873	aspc1 line
mouse_skin_GSE75192	18990	4.92	22950	7672.39	15344.8	20195	GSE151585	randomization method	human skin study; using mouse skin
hela_GSE111485	18799	5.07	17275	8915.55	17831.1	19018	GSE151709
fibroblasts_GSE104288	16396	7.19	16850	7371.96	14743.9	16128	GSE151745	randomization method
fibroblasts_GSE104288	16396	12	4950	3113.68	6227.36	16128	GSE151745	upregulated list
fibroblasts_GSE104288	16396	0	31800	13170.8	26341.5	16128	GSE151745	upregulated list	sorted by FC only
huvec_GSE67945	17506	4.8	17275	8654.35	17308.7	19217	GSE151924
hct116_GSE156221	14334	6.99	13450	6450.49	12901	14358	GSE152195	randomization method	dld1 line
mcf7_GSE58111	16933	6.22	19500	7864.94	15729.9	19256	GSE152546	randomization method
mesc_GSE75616	14333	5.87	19500	6904.13	13808.3	20640	GSE155563	randomization method	human escs; using mouse escs
mouse_skin_GSE75192	18990	4.85	22950	8034.44	16068.9	21117	GSE156034	randomization method	human bronchia; using mouse skin abundance list
mefs_GSE54619	14333	21.77	4225	3777.52	7555.04	3644	GSE156749	randomization method
hepg2_GSE109072	15390	7.35	16850	7328.62	14657.2	17143	GSE157110	randomization method
muscle_GSE106292	25971	3.89	20400	11092.5	22184.9	21388	GSE157988
skov3_ovcar_GSE181884	17916	11.61	7525	5568.96	11137.9	7121	GSE158604	randomization method
hepg2_GSE109072	15390	6.79	13450	6943.45	13886.9	14564	GSE158884	randomization method
hct116_GSE156221	14334	6	19500	7186.99	14374	20125	GSE159352	randomization method
mcf7_GSE58111	16933	4	28300	8462.59	16925.2	31246	GSE160950	randomization method	I selected this rnaseq study because it has an unusualy high background
hct116_GSE156221	14334	7	16850	7097.74	14195.5	17895	GSE161186	randomization method
muscle_GSE106292	25971	25.75	3575	6252.85	12505.7	2168	GSE163279	randomization method
hepg2_GSE109072	15390	3	14750	7360.31	14720.6	17331	GSE164615	randomization method
blood_GTEXportal	19312	4.25	20400	8462.37	16924.7	20712	GSE165149
skov3_ovcar_GSE181884	17916	6.43	19500	8923.47	17846.9	19796	GSE181884	randomization method
panc1_GSE121273	24420	12.05	8100	5450.58	10901.2	8013	GSE190078	randomization method	miapaca2 line
blood_GTEXportal	19312	6.65	12675	6433.69	12867.4	6816	GSE206829	randomization method	unusual microarray: Lewis-Sigler Institute Homo sapiens 44.5K
averaged_coding_transcripts_30777892	17901	2	21000	7541.99	15084	21685	GSE210271	randomization method	microarray	cells are lung/epithelial; using whole human transcriptome list
averaged_coding_transcripts_30777892	17901	6	6250	9207.51	18415	21685	GSE210271	upregulated list	microarray	cells are lung/epithelial; using whole human transcriptome list
mefs_GSE54619	18990	2	21000	9125.41	18250.8	26962	GSE216409	randomization method	significant data	microarray data; background based on geo2r output	cells are blood/stem; using mef abundance list
mefs_GSE54619	18990	1	28345	8880.16	17760.3	26962	GSE216409	upregulated list	significant data	microarray data; background based on geo2r output	cells are blood/stem; using mef abundance list
prot_brain_30777892	8724	2	21000	4701.53	9403.05	9318	GSE3691	randomization method	mouse dendritic cells; using human brain proteome	2005 microarray study
mouse_dendritic_GSE104820	19031	1	30250	7764.16	15528.3	9318	GSE3691	randomization method	big discrepancy between prediction and actual	2005 microarray study
mouse_dendritic_GSE104820	19031	1	26527	7877.87	15755.7	9318	GSE3691	upregulated list	2005 microarray study
mouse_liver_GSE75192	17630	10.51	8225	5617.4	11234.8	8702	GSE37379	randomization method
hela_GSE111485	18990	2	16800	8780.19	17560.4	21793	GSE42420	randomization method	significant data
hela_GSE111485	18990	2	16952	6371.34	12742.7	21793	GSE42420	upregulated list	significant data
fibroblasts_GSE104288	16396	3.13	21900	8394.82	16789.6	22464	GSE42509
mcf7_GSE58111	21907	2	18900	9572.58	19145.2	20652	GSE52036	randomization method
mcf7_GSE58111	21907	5	8350	10428.8	20857.7	20652	GSE52036	upregulated list
mcf7_GSE58111	21907	2	21050	9624.96	19249.9	21881	GSE52385	randomization method
mcf7_GSE58111	21907	3	14750	13997.5	27995	21881	GSE52385	upregulated list
mcf7_GSE58111	21907	3	16525	10275.1	20550.1	20641	GSE52687	randomization method	significant data
brain_GSE123496	9887	4.06	21275	4885.42	9770.83	21471	GSE58345
brain_GSE123496	9887	2	23675	5168.25	10336.5	23458	GSE59598	randomization method
brain_GSE123496	9887	3	14750	5249.45	10498.9	23458	GSE59598	upregulated list
liver_GSE126848	18990	0	26650	12218.4	24436.9	20792	GSE59855	randomization method
liver_GSE126848	18990	0	26650	10435	20870.1	20792	GSE59855	upregulated list
hek293_GSE156376	17825	2	21000	7805.15	15610.3	23808	GSE60391	randomization method
hek293_GSE156376	17825	4	10328	4909.52	9819.04	23808	GSE60391	upregulated list
mefs_GSE54619	19485	5	14800	8323.89	16647.8	16751	GSE60968	randomization method
mefs_GSE54619	19485	2	31050	9458.45	18916.9	16751	GSE60968	upregulated list
mcf10a_GSE98393	24812	2	21000	12511.6	25023.2	26652	GSE61727	randomization method
mcf10a_GSE98393	24812	27	2373	5648.16	11296.3	26652	GSE61727	upregulated list
prot_kidney_30777892	9534	4	18150	4849.81	9699.62	18441	GSE62292	randomization method	mouse study; human abundance list
prot_kidney_30777892	9534	10	9600	4603.93	9207.85	18441	GSE62292	upregulated list	mouse study; human abundance list
mefs_GSE54619	19485	5	14800	7951.35	15902.7	16482	GSE63794	randomization method
mefs_GSE54619	19485	4	13499	9737.98	19476	16482	GSE63794	upregulated list
mouse_skin_GSE75192	16489	4	17000	6957.69	13915.4	17905	GSE64357	randomization method
mouse_skin_GSE75192	16489	8	8025	9097.85	18195.7	17905	GSE64357	upregulated list
mouse_liver_GSE75192	19091	4	13600	7720.85	15441.7	16692	GSE64824	randomization method
mouse_liver_GSE75192	19091	6	9450	7958.67	15917.3	16692	GSE64824	upregulated list
mouse_skin_GSE75192	16489	3	14750	6837.03	13674.1	14404	GSE66054	randomization method
mouse_skin_GSE75192	16489	0	28899	10898.7	21797.5	14404	GSE66054	upregulated list
mouse_liver_GSE75192	19091	3	17650	8280.27	16560.5	16536	GSE66231	randomization method
mouse_liver_GSE75192	19091	7	13997	7520.95	15041.9	16536	GSE66231	upregulated list	very significant data
mouse_adipose_30c_GSE127251	17630	4	16000	8219.71	16439.4	18025	GSE66716	randomization method
mouse_adipose_30c_GSE127251	17630	5	12239	11508.1	23016.2	18025	GSE66716	upregulated list
mefs_GSE54619	19485	5	12950	8228.95	16457.9	16042	GSE68831	randomization method
mefs_GSE54619	19485	20	3500	7199.07	14398.1	16042	GSE68831	upregulated list
mefs_GSE54619	19485	4	16000	8478.39	16956.8	18440	GSE69007	randomization method
mefs_GSE54619	19485	0	32589	13980.2	27960.5	18440	GSE69007	upregulated list
prot_heart_30777892	9237	3	17650	4582.72	9165.44	18053	GSE69726	randomization method	mouse study; human protein abundance list
prot_heart_30777892	9237	0	31048	4896.92	9793.84	18053	GSE69726	upregulated list	mouse study; human protein abundance list
mouse_adipose_30c_GSE127251	17630	2	21050	8420.07	16840.1	21417	GSE70123	randomization method
mouse_adipose_30c_GSE127251	17630	2	18425	11165.2	22330.4	21417	GSE70123	upregulated list
prot_testis_30777892	9420	2	16800	4639.15	9278.3	22507	GSE70731	randomization method	mouse study; human protein abundance list
prot_testis_30777892	9420	0	31286	5979.93	11959.9	22507	GSE70731	upregulated list	mouse study; human protein abundance list
mefs_GSE54619	19485	2	16800	8769.61	17539.2	16743	GSE72238	randomization method	very significant data
mefs_GSE54619	19485	4	13447	7083.51	14167	16743	GSE72238	upregulated list	very significant data
mouse_muscle_GSE74570	12294	3	13250	6412.96	12825.9	17155	GSE75044	randomization method	very significant data
mouse_muscle_GSE74570	12294	2	29873	7045.64	14091.3	17155	GSE75044	upregulated list	very significant data
prot_kidney_30777892	9534	3	16150	4448.97	8897.94	18344	GSE75925	randomization method	mouse study; human protein abundance list
prot_kidney_30777892	9534	6	8498	4978.63	9957.25	18344	GSE75925	upregulated list	mouse study; human protein abundance list
mouse_muscle_GSE74570	12294	3	13250	5817.61	11635.2	17862	GSE75993	randomization method
mouse_muscle_GSE74570	12294	0	27443	8651.8	17303.6	17862	GSE75993	upregulated list
mesc_GSE75616	19485	4	12750	8781.32	17562.6	17628	GSE76143	randomization method
mesc_GSE75616	19485	9	9862	5904	11808	17628	GSE76143	upregulated list
mesc_GSE75616	19485	3	14875	9673.15	19346.3	19317	GSE77441	randomization method	insignificant data
mesc_GSE75616	19485	0	27137	15609.5	31219	19317	GSE77441	upregulated list	insignificant data
prot_testis_30777892	9420	2	21275	4562.19	9124.38	21129	GSE79105	randomization method	mouse study; human protein abundance list
prot_testis_30777892	9420	3	12895	3995.28	7990.56	21129	GSE79105	upregulated list	mouse study; human protein abundance list
prot_hela_pax_db	14333	2	21000	7348.65	14697.3	21346	GSE79157	randomization method	using protein abundance list for transcriptomic data
hela_GSE111485	18799	2	21000	8507.57	17015.1	21346	GSE79157	randomization method
hela_GSE111485	18990	0	26650	13931	27862	21346	GSE79157	upregulated list
mouse_brain_GSE75192	18782	3	14875	7856.75	15713.5	18338	GSE79661	randomization method
mouse_brain_GSE75192	18782	2	18900	6323.6	12647.2	18338	GSE79661	upregulated list
mouse_brain_GSE75192	18782	2	18925	7602.9	15205.8	17975	GSE79824	randomization method
mouse_brain_GSE75192	18782	2	16800	10787.2	21574.4	17975	GSE79824	upregulated list
mouse_brain_GSE75192	18782	4	10225	4700.38	9400.76	9878	GSE79951	randomization method
mouse_brain_GSE75192	18782	0	26650	5568.75	11137.5	9878	GSE79951	upregulated list
mouse_brain_GSE75192	18782	2	18925	8861.91	17723.8	22276	GSE80044	randomization method
mouse_brain_GSE75192	18782	1	24713	14722.4	29444.7	22276	GSE80044	upregulated list
prot_kidney_30777892	9534	2	18925	4790.87	9581.73	18535	GSE81055	randomization method
prot_kidney_30777892	9534	1	27188	4871.6	9743.19	18535	GSE81055	upregulated list
mouse_brain_GSE75192	18782	2	18925	8509.56	17019.1	19176	GSE81206	randomization method
mouse_brain_GSE75192	18782	3	11241	10426.4	20852.9	19176	GSE81206	upregulated list
jurkat_GSE90718	18284	4.58	16150	8719.79	17439.6	18534	GSE90718	randomization method
pc3_GSE132693	15422	6.1	19500	7439.63	14879.3	20640	GSE94013	randomization method	22rv1 line
pc3_GSE132693	15422	2	26300	9505.95	19011.9	20640	GSE94013	upregulated list	22rv1 line
pc3_GSE132693	15422	0	31800	9897.95	19795.9	20640	GSE94013	upregulated list	22rv1 line	sorted by FC only
hek293_GSE156376	21907	2	21000	10549	21098.1	22295	GSE95412	randomization method
hek293_GSE156376	21907	2	16800	8212.24	16424.5	22295	GSE95412	upregulated list
mefs_GSE54619	14333	6.19	14625	6908.74	13817.5	15396	GSE97735	randomization method
neutrophils_GSE106520	28089	8	5950	7518.75	15037.5	2850	GSE985	randomization method	lymphoblast cells; using neutrophil abundance list	2004 microarray
neutrophils_GSE106520	28089	12	3144	6850.75	13701.5	2850	GSE985	upregulated list	lymphoblast cells; using neutrophil abundance list	2004 microarray
hek293_GSE156376	21907	3.7	21275	10726.7	21453.3	25921	GSE98670	randomization method	hk-2 cells
brain_GSE123496	9887	3.89	21275	4856.25	9712.49	22828	GSE99045
adipose_GSE87426	17421	17.54	4050	3817.93	7635.86	2085	PMID 32384580; proteomic study
mesc_GSE75616	14333	15.32	6225	4070.21	8140.43	4432	Proteomic profiling reveals the molecular control of oocyte maturation	randomization method	mouse oocytes; using mescs
prot_brain_30777892	8724	10.57	8225	3508.57	7017.15	7716	proteomics analysis of human substantia nigra from Parkinson's	randomization method
hepg2_GSE109072	15390	3.41	21900	7552.97	15105.9	20212
