## Supplementary material for "WhatIsMyGene: Back to the Basics of Gene Enrichment": table s10

### Sheet: read this
The "hypoxia", "ifng", and "radiation" tabs contain data relating to the "benchmarking CGL backgrounds" sections. The first column, "standard bg" refers to the backgrounds of the studies shown in the second column. These backgrounds were NOT altered in the tests. The columns thereafter show the rankings of studies against the CGL of interest, which competed with 3718 other CGLs, at specified back…

### Sheet: hypoxia
standard bg	study	all bgs = standard	GO bg = 25000	GO bg=20000	GO bg =15000	GO bg=10000	GO bg =5000	GO bg = 3000
20000	upregulated transcripts in whole blood of mice subjected to hypobaric hypoxia at Mt Everest in vivo	148	148	148	172	170	2324	2708
20000	upregulated on hypoxia in hct116 line (GSE68297: TIP60 Complex Is a Conserved Coactivator of HIF1A)	1	2	2	1	1	1	2
20000	upregulated on hypoxia (hif1a and TIP60 dependent) in hct116 line (GSE68297: TIP60 Complex Is a Conserved Coactivator of HIF1A)	10	23	23	14	8	15	1329
20000	upregulated on hypoxia (hif1a and cdk8 dependent) in hct116 line (GSE68297: TIP60 Complex Is a Conserved Coactivator of HIF1A)	6	20	20	20	6	19	1680
14600	upregulated in ufh-001 line on hypoxia vs normoxia (fc/p: GSE123856: non-catalytic function of carbonic anhydrase IX contributes to the glycolytic phenotype)	2	5	5	5	1	4	1389
14000	upregulated in rat fetal cortex in hypoxic vs normoxic placenta (raw data fc/p: GSE86408: Treating the placenta to prevent adverse effects of gestational hypoxia)	2244	3204	3204	3204	3219	3209	3166
20761	upregulated in u87-mg line on hypoxia vs normoxia (fc/p: GSE245800)	5	41	41	31	21	550	1703
17594	upregulated in u87 line with hypoxia vs normoxia (fc/p: GSE77307: core signal pathways and hypoxic characteristics of human glioblastoma)	1	6	6	5	2	9	1114
19449	upregulated in u87 line on 24h hypoxia vs normoxia (fc/p: GSE245635)	2	2	2	2	5	403	1727
20000	upregulated in two lymphoma lines on hypoxia (Role of hypoxia in Diffuse Large B-cell Lymphoma:)	22	20	20	20	23	1659	2049
16978	upregulated in t-cells on hypoxia vs normoxia (fc/p: GSE179885: Hypoxia induces HIF1a-dependent epigenetic vulnerability in triple negative breast cancer)	7	16	16	16	18	1645	2546
20305	upregulated in t47d line on hypoxia (raw data fc/p: GSE149132: Translational control of breast cancer plasticity)	13	60	60	45	36	945	2284
17744	upregulated in t47d line on 16h hypoxia (fc/p: GSE200204: Pan-cancer analysis of tissue and single-cell HIF-pathway activation)	1	4	4	3	2	10	1164
39485	upregulated in squamous cell cervical carcinoma w/high vs low hypoxia score (fc/p: GSE29817: isoforms of the epidermal growth factor receptor predicts outcome)	25	9	10	11	21	1015	2227
15000	upregulated in rat hippocampus on 48h hypoxia (fc/p: GSE44903: hypoxic seizure model of epilepsy suggests a role for mTOR)	99	192	192	192	219	2225	2531
12000	upregulated in rat glomus cells on hypoxia vs normoxia (fc/p: GSE249594)	1956	3034	3034	3034	3079	3170	3156
20000	upregulated in rat cd163+ brain macrophages on ischemia (GSE106931)	95	213	213	213	231	286	2034
24000	upregulated in rat bmscs on hypoxia (fc/p: GSE225572)	123	208	207	222	254	2140	2723
20714	upregulated in PTECs on hypoxia (raw data fc/p: GSE70544: hypoxic and inflammatory renal epithelial injury)	1	1	1	2	3	343	1804
21000	upregulated in primary myeloma on hypoxia (vs normoxia) (GSE80545: microRNA-210 regulates the DIMT1-IRF4)	2	1	1	2	3	5	1042
24334	upregulated in pc-3 line on hypoxia (vs normoxia; both w/etv4 kd)(GSE32385: ETV4 as broad coactivator of hypoxia-inducible factor)	157	210	218	261	300	2290	2630
16740	upregulated in PBMCs on 5h intermittent hypoxia (vs no hypoxia)(GSE71356: Intermittent Hypoxia Alters Gene Expression)	637	1163	1163	1135	2986	3082	3131
20000	upregulated in panc1 line under hypoxia (both cultured w/tumor-associated macrophages)(GSE109110: Warburg effect via CCL18/NF-kB/VCAM-1 pathway)	60	92	92	111	118	2370	2334
16814	upregulated in panc1 line on 14d vs 2d oxygen/nutrient deprivation (fc/p: GSE176074)	206	368	368	393	360	2559	2873
35000	upregulated in paecs on 24h hypoxia (GSE243567)	2327	55	3024	2897	2828	2892	2978
20312	upregulated in nsclc tissue cultured under hypoxia vs normoxia (GSE30979: Hypoxia increases membrane metallo-endopeptidase expression )	1	6	6	5	4	9	15
22205	upregulated in NOG mouse gastrocnemius 1w after ischemia (vs no ischemia)(fc/p: GSE152139: evaluate the angiogenic effects of drug candidates)	236	1016	1054	1161	2495	3064	3148
15975	upregulated in mscs on hypoxia (fc/p: GSE229825: Hypoxia-Preconditioned BMSC-Derived Exosomes Induce Mitophagy via the BNIP3-ANAX2 Axis to Alleviate Intervertebral Disc Degeneration)	6	7	7	7	13	1579	2302
31743	upregulated in mscs on 5% vs 20% oxygen (GSE168055)	248	270	280	283	2468	2684	2879
17699	upregulated in mouse white adipose on hypoxia vs normoxia (GSE64238)	172	390	390	356	2444	2665	2886
16572	upregulated in mouse white adipose on hypoxia vs normoxia (both w/high fat diet)(fc/p: GSE53802: White Adipose Tissue Response of Obese Mice to Ambient Oxygen Restriction)	162	375	375	391	425	2453	2727
22206	upregulated in mouse spinal cord on 7d (vs 1) ischemia (fc/p: GSE167274: Microglia contributes to remyelination in cerebral but not spinal cord ischemia)	378	589	587	644	692	2379	2756
20000	upregulated in mouse soleus on 14d hypoxia (GSE64076: Multilevel functional genomics data integration)	46	102	102	88	126	2076	2421
4704	upregulated in mouse p8 heart on hypoxia (vs normoxia)(fc/p: GSE169214)	17	34	34	34	34	34	1262
21604	upregulated in mouse neurons on oxygen/glucose deprivation (raw data fc/p: GSE111434: GDPGP1/mcp-1 regulates neuronal glycogen metabolism)	107	46	48	77	1488	2402	2825
16000	upregulated in mouse monocytes on hindlimb ischemia (GSE21509: Systemic levels of G-CSF and interleukin-6 determine the angiogenic potential)	3	34	34	35	41	1811	2133
14133	upregulated in mouse liver on sustained vs intermittent hypoxia (raw data fc/p: GSE189958: Combined intermittent and sustained hypoxia is a novel and deleterious cardio-metabolic phenotype)	1463	2458	2458	2458	2696	3004	3072
15370	upregulated in mouse liver on 24h hypoxia (both w/2h dex stimulation)(raw data fc/p: GSE162155)	84	164	164	168	229	2054	2694
16249	upregulated in mouse kidney on hypoxia (both followed by ischemic kidney injury)(raw data fc/p: GSE156516)	402	620	620	637	2583	2630	2883
22205	upregulated in mouse ischemic brain (vs sham surgery)(GSE137595: Blood Biomarkers for Ischemic Stroke)	44	98	99	95	106	1921	2129
27000	upregulated in mouse hypothalamus on hypoxia (raw data w/ttest (p<.01): GSE162673)	19	34	23	28	29	1584	2065
26907	upregulated in mouse hl-1 line on 8h hypoxia (GSE27975: he VLDL receptor promotes lipotoxicity)	5	2	2	2	6	1662	2239
18339	upregulated in mouse hippocampus on 4h hypoxia (raw data fc/p: GSE159443)	2	4	4	3	3	8	548
19000	upregulated in mouse hippocampus on 28d intermittent hypoxia (GSE62385: increases phosphorylated tau in the hippocampus)	2290	3202	3202	3081	3102	3134	3139
12443	upregulated in mouse gastrocnemius on hypoxia (GSE228719: Normobaric hypoxia shows enhanced FOXO1 signaling in obese mouse gastrocnemius)	107	168	168	168	173	1863	2396
22103	upregulated in mouse e14 nscs on 13d hypoxia (fc/p: GSE80070)	1	5	3	2	3	13	17
24000	upregulated in mouse e13.5 neural stem cells on hypoxia (GSE68572: )	2	2	2	1	2	4	1150
26962	upregulated in mouse brain on 24h ischemic challenge (fc/p: GSE32529: signaling to promote tolerance to ischemic brain injury)	65	126	126	119	149	1919	2630
15197	upregulated in mouse bone marrow b cells on hypoxia (fc/p: GSE152960)	2	5	5	5	5	17	1492
26962	upregulated in mouse blood on CoCl2-induced hypoxia (fc/p: GSE15902)	2283	1268	3408	3188	3177	3196	3168
33209	upregulated in mouse astrocytes on 15h hypoxia/glucose-deprivation (fc/p: GSE224577: Oxygen-Glucose Deprivation Increases NR4A1 Expression and Promotes Its Extranuclear Translocation)	22	38	30	20	12	708	2144
19957	upregulated in mouse aorta on chronic intermittent hypoxia + AngII treatment vs control (both apoe-/-) (fc/p: GSE215935: aortic dissection murine model induced by hypoxia and Ang II)	80	199	199	212	193	2437	2857
38000	upregulated in mouse aorta on 12w intermittent hypoxia (vs 8w hypoxia + 4w recovery)(GSE145221: Chronic Intermittent Hypoxia Exposure-Aggravated Atherosclerosis)	91	184	200	213	225	2198	2329
29000	upregulated in MM1S on hypoxia (fc/p: GSE52315: novel targets for drug resistance in multiple myeloma)	117	79	67	84	127	2136	2571
51401	upregulated in mefs on hypoxia (raw data w/pvalues: GSE133753)	1	2	2	2	2	2	5
20424	upregulated in mcf7 line on hypoxia (raw data fc/p: GSE71401: Tumour hypoxia causes DNA hypermethylation by reducing TET activity)	1	1	1	1	1	4	271
20970	upregulated in mcf7 line on hypoxia (raw data fc/p: GSE153694: sterol homeostasis by the oxygen responsive noncoding RNA lincNORS)	1	1	1	1	1	2	1229
21975	upregulated in mcf7 line on hypoxia (raw data fc/p: GSE104193: ITGB3 in breast cancer cells enhances TGF-? signaling )	1	1	1	1	1	1	362
16192	upregulated in mcf7 line on anoxia (vs normoxia)(fc/p: GSE47009)	2	6	6	6	4	2	5
15418	upregulated in lm2 ctcs staining positive (vs negative) for hypoxia (GSE126669: Hypoxia Triggers the Intravasation of Clustered Circulating Tumor Cells)	1940	3052	3052	2988	2832	2968	3054
31691	upregulated in JMML pd-JAO derived line on hypoxia vs normoxia (fc/p: GSE188608: Long-term proliferation of immature hypoxia-dependent JMML cells)	1370	132	147	1909	2268	2855	2995
18150	upregulated in jejunal epithelium culture on 6h hypoxia vs normoxia (fc/p: GSE224973: Hypoxia Primes Human ISCs for Interleukin-Dependent Rescue of Stem Cell Activity)	50	106	106	107	131	1956	2694
20670	upregulated in ischemic vs pre-ischemia kidney (GSE142077: signatures of ischemia-reperfusion injury in the human kidney)	1932	3031	2995	2825	2867	3028	3083
20000	upregulated in ischaemic jejunum (GSE37013)	2862	3652	3652	3645	3593	3367	3278
18357	upregulated in ipsc-derived cardiomyocytes on hypoxia vs normoxia (fc/p: GSE144424: genetic variation on gene expression revealed following hypoxic stress in cardiomyocytes)	73	70	70	86	122	1628	2394
20000	upregulated in hypoxic A549 line (GSE48134: modulation of hypoxia-inducible signaling)	1	11	11	11	5	1	5
26365	upregulated in huvec on hypoxia/reoxygenation vs normal (fc/p: GSE193047: SCIRT Promotes HUVEC Angiogenesis via Stabilizing VEGFA mRNA)	23	25	17	16	18	2105	2712
25486	upregulated in huvec on hypoxia vs normoxia (raw data fc/p: GSE118530: Transcriptional Profiling of Hypoxia-Regulated Non-coding RNAs)	2	1	1	2	4	7	714
22154	upregulated in huvec on hypoxia (raw data fc/p: GSE70330)	6	27	25	14	15	516	1896
21546	upregulated in HUVEC on 12-24h hypoxia (vs normoxia)(raw data fc/p: GSE107029: lncRNA GATA6-AS epigenetically regulates endothelial gene)	1	1	1	1	1	1	2
20000	upregulated in human mscs on hypoxia (GSE97773)	460	529	529	585	620	2564	2840
19424	upregulated in high (vs low) hypoxia cervical cancer (fc/p: GSE75034: Hypoxia in Squamous Cervical Cancer Patients)	2	1	1	1	3	14	988
17240	upregulated in hepg2 line on hypoxia (raw data fc/p: GSE102670: Deoxyadenosine Methylation in Mammalian Mitochondrial DNA)	1763	3382	3382	3386	3325	3225	3197
33000	upregulated in hep3b line on hypoxia (fc/p: GSE155505: HIF-1/2a-Activated RNF146 Enhances the Proliferation)	154	184	189	188	209	2136	2563
19101	upregulated in hela line on hypoxia vs normoxia (fc/p: GSE131379/GSE136908: computational pipeline to detect circular RNAs in human cancer cells under hypoxic stress)	3	5	5	3	2	7	1043
19813	upregulated in hct116 line on 1h hypoxia (raw data fc/p: GSE81513: Hypoxia-driven splicing into noncoding isoforms)	200	279	279	304	2443	2555	2851
22637	upregulated in forebrain organoids on 96 hours hypoxia vs normoxia (fc/p: GSE183201: Adrenomedullin promotes interneuron migration in a dual human model for hypoxic interneuronopathy of prematurity)	3010	3601	3595	3586	3528	3338	3250
26000	upregulated in fibroblasts on 24h hypoxia (fc/p: GSE194296: intertwining of the pathogenesis of hypoxia and systemic sclerosis)	1	14	13	13	12	18	1462
11000	upregulated in exosomes from hypoxic vs normoxic u87 line (GSE45301: Exosomes reflect the hypoxic status of glioma)	1	1	1	1	2	8	1782
19287	upregulated in escs at 5% vs 20% oxygen concentration (fc/p: GSE20937: human embryonic stem cells under physiological oxygen concentrations)	25	106	106	101	125	2027	2432
16359	upregulated in endothelial progenitors on hypoxia vs normoxia (fc/p: GSE142123: miR-130a activates the VEGFR2/STAT3/HIF1a axis to potentiate the vasoregenerative capacity)	1	1	1	1	1	5	228
18690	upregulated in endothelial colony-forming cells on 24h hypoxia vs normoxia (fc/p: GSE176123)	64	108	108	111	127	1287	2472
14805	upregulated in EA.hy926 line on hypoxia (fc/p: GSE176365)	1	2	2	2	3	10	477
19530	upregulated in dental pulp cells on 48h hypoxia (raw data fc/p: GSE118046)	26	69	69	55	42	566	2038
20000	upregulated in cortex of mouse pups that underwent fetal ischemia (GSE89998: neuronal migration with cognitive deficits)	39	104	104	91	107	91	2188
19521	upregulated in cardiac stromal cells from ischemic vs normal heart (raw data fc/p: GSE157205: mechanotransduction properties of human cardiac pericytes)	312	528	528	582	550	2610	2860
18315	upregulated in cardiac organoids on 10% oxygen vs normoxia (fc/p: GSE115031: modelling of myocardial infarction and drug cardiotoxicity)	24	130	130	129	124	1035	2314
18786	upregulated in brx68 line on hypoxia vs normoxia (fc/p: GSE269984)	162	236	236	264	229	2384	2713
31743	upregulated in astrocytes on hypoxia (fc/p: GSE145935: Transcriptomic Analysis of Human Astrocytes In Vitro)	1	1	1	1	2	402	1930
43126	upregulated in a549 line on hypoxia (fc/p: GSE117041: NLUCAT1 long non-coding RNA contributes to an aggressive phenotype in lung adenocarcinoma)	2	3	2	5	13	832	2200
20606	upregulated in 9 pancreatic cancer lines on hypoxia (fc/p: GSE67549)	1	1	1	1	1	2	8
17290	upregulated in 8 breast cancer lines on hypoxia vs normoxia (fc/p: GSE223181: Chromatin Accessibility Landscape of Human Triple-negative Breast Cancer Cell Lines)	1	1	1	1	1	3	8
13402	upregulated in 5-7w placental explant cultured at 1% vs 20% oxygen (fc/p: GSE132421)	1	2	2	2	1	2	3
16246	upregulated in 3 liver cancer lines on hypoxia (GSE185969: molecular mechanism of liver cancer cells under hypoxia)	2	3	3	3	4	11	1489
11000	upregulated in 2 oral cancer lines on hypoxia (GSE52795)	2459	3088	3088	3088	3137	3151	3136
31743	upregulated in 2 Ewing's sarcoma line on hypoxia vs normoxia (GSE19197: Hypoxia modulates EWS-FLI1 transcriptional signature)	256	208	260	276	2566	2540	2824
21916	upregulated in 2 cell lines on hypoxia (raw data fc/p: GSE131378: Muscleblind-like 2 controls the hypoxia response)	1	1	1	1	1	6	739
21252	upregulated in 2 cell lines on 16h hypoxia (raw data fc/p: GSE72437)	1	1	1	1	1	2	812

### Sheet: ifng
standard bg	study	all bgs = standard	GO bg = 25000	GO bg=20000	GO bg =15000	GO bg=10000	GO bg =5000	GO bg = 3000	GO bg = 2000
20000	lncrna and mrna upregulated in escs on ifn-g treatment (GSE122091)	6	12	12	11	9	6	4	2
8400	MS upregulated in mesenchymal stromal/stem cells on ifn-y treatment (Interferon gamma induced compositional changes in human bone)	34	40	40	40	40	31	25	25
2733	MS upregulated in mrc-5 line on 24h IFN-g (s1: Human Interferon-Regulated Proteome by Mass)	1983	2017	2017	2017	2017	2017	2017	2126
14500	upregulated in 4 cell lines on ifn-g treatment (fc/p: GSE150300)	11	20	20	20	17	12	13	15
20488	upregulated in ac17 line on ifng treatment (both w/arid1a ko)(fc/p: GSE131917: Epigenetic driver mutations in ARID1A shape cancer immune phenotype)	17	25	23	21	19	17	23	57
31743	upregulated in atrial appendage derived cells on ifng treatment (fc/p: GSE126461: Enhanced Immunomodulation in Inflammatory Environments)	15	19	19	16	15	11	12	18
14417	upregulated in bmscs on ifn-g treatment (Aurora Biosolutions study) (raw data fc/p: GSE129165: licensing validate mesenchymal stromal cell lineage genes)	26	41	41	41	37	28	28	28
18344	upregulated in glioblastoma cells on ifng treatment (fc/p: GSE137453: lncRNA INCR1 Transcribed from the PD-L1 Locus)	27	41	41	34	25	25	64	182
14420	upregulated in healthy skin on ifn-g injection vs placebo (fc/p: GSE32407: IFN-y induces an inflammatory state in both non-lesional)	12	22	22	22	19	15	8	10
17187	upregulated in hues8-line-derived beta cells on ifng treatment vs control (fc/p: GSE200021: Engineering human stem cell-derived islets to evade immune rejection and promote localized immune tolerance)	11	22	22	21	16	18	45	75
20818	upregulated in m17 line on ifng treatment (fc/p: GSE206720: lncRNA GOMAFU suppresses neuronal interferon response pathways affected in neuropsychiatric diseases)	29	39	38	32	27	28	58	125
28000	upregulated in macrophages on ifn-g treatment (fc/p: GSE221272)	55	61	61	55	42	32	80	207
26583	upregulated in macrophages on ifn-g treatment (raw data fc/p: GSE66809: Interferon-g regulates cellular metabolism and mRNA translation)	31	31	24	12	6	1	1	136
18557	upregulated in mda-mb-231 line on 48h ifng treatment (fc/p: GSE163067: Modulates the Immunopeptidome of Triple Negative Breast Cancer Cells)	21	31	31	28	25	24	22	60
17265	upregulated in melanocytes on ifng treatment (vs pbs)(raw data fc/p: GSE129921)	10	15	15	13	10	4	3	3
17251	upregulated in monocyte-derived macrophages on ifng treatment (both w/lps)(fc/p: GSE120944: IFN-y selectively suppresses a subset of TLR4-activated genes and enhancers)	399	642	642	639	479	1327	1824	2053
12824	upregulated in monocyte-derived macrophages on ifng treatment (both w/Salmonella enterica infection)(fc/p: GSE189847: macrophage polarization and endotoxin tolerance on the response to Salmonella)	65	106	106	106	90	72	472	518
16133	upregulated in monocytes on 24h ifng treatment (fc/p: GSE176562)	13	28	28	23	20	13	9	59
14540	upregulated in monocytes on 3h ifng treatment (both w/lps)(fc/p: GSE130567: IFN-y selectively suppresses a subset of TLR4-activated genes)	4	12	12	12	8	2	3	58
26454	upregulated in monocytes on ifn-g treatment (raw data fc/p: GSE84691: IFN-y Induces Histone 3 Lysine 27 Trimethylation)	22	24	17	11	9	3	3	42
29000	upregulated in mouse 12w thymus on ifng oe (via ARE-DEL)(fc/p: GSE248465)	20	29	26	23	19	13	12	10
1500	upregulated in mouse macrophage phagosomes on ifn-g stimulation (Modulation of the Phagosome Proteome by Interferon-g)	493	495	495	495	495	495	495	495
22103	upregulated in mouse macrophages on ifn-g treatment (fc/p: GSE39349: lysosomal enzymes and components of antioxidant stress)	7	11	11	10	8	4	2	2
20791	upregulated in mouse sympathetic cervical ganglion on ifn-g treatment (GSE48683)	7	13	13	12	12	11	7	4
13898	upregulated in mouse tc-1 line on ifn-g treatment (raw data fc/p: GSE156606)	15	30	30	30	23	23	19	62
9679	upregulated in NOD mice bone-marrow generated dendritic cells on 6-20h ifn-g treatment (both w/lps)(fc/p: GSE15320: dendritic cells that prevent diabetes in NOD mice)	27	41	41	41	41	17	11	92
20000	upregulated in rsv-infected aaleb cells on ifn-g treatment (vs no treatment)(GSE77154: Anti-viral Responses via Histone Methylation of the Rig-I Promoter)	39	49	49	43	34	25	22	21
14420	upregulated in thp1 line on 2h ifn-g treatment (both w/72h TB infection)(fc/p: GSE17477: postinitiation regulation of mRNA biogenesis in tuberculosis)	7	18	18	18	9	6	5	243
18284	upregulated in trophoblast stem cells on ifng treatment (fc/p: GSE209536: Regulation of endogenous retrovirus-derived regulatory elements by GATA2/3 and MSX2)	17	29	29	28	27	18	16	46
20550	upregulated on riboseq of ifn-g primed (vs. not) macrophages (raw data w/ttest: GSE37744: Interferon-gamma regulates cellular metabolism)	12	16	16	14	12	9	8	123
27498	WIMG EXEMPLAR upregulated in mouse macrophages on 18h ifn-g treatment (fc/p: GSE21895)	34	42	34	27	14	1	3	60

### Sheet: radiation
standard bg	study	all bgs = standard	GO bg = 20000	GO bg = 15000	GO bg = 10000	GO bg=7500	GO bg=5000	GO bg = 3000
4569	upregulated in ahh1 lymphoblastoid line on ion radiation treatment (respiratory chain as a dominant target for carbon ion radiation)	1470	1629	1629	1629	1629	1629	1617
20000	upregulated in FaDu line on irradiation (GSE93889)	77	115	98	88	83	60	321
20000	upregulated in neutron-exposed blood (GSE90909)	19	32	26	16	14	11	11
20000	upregulated in prostate epithelial cells on far-infrared exposure (GSE15259)	1588	2735	2330	2111	2117	2053	1911
20000	upregulated in radiation-exposed (16GY vs none) U87MG line (35days)(GSE56937: inflammatory influence on glioblastoma)	1448	2534	2216	2000	2013	1970	1852
20000	upregulated on exposure of huvec to low-dose ionizing radiation (GSE73341)	1266	1906	1714	1585	1633	1645	1605
20000	upregulated in pbmcs 2-30 days after irradiation (vs none)(GSE84898: Whole thorax irradiation of non-human primates)	1135	1782	1621	1965	1530	1267	1306
20000	upregulated in glioblastoma on radiation treatment (GSE107040)	1407	2141	1987	2276	1795	1412	1430
20000	upregulated in tonsil squamous cell carcinoma on radiation therapy (GSE103412)	1344	1572	1318	1512	1204	1142	1218
20000	upregulated in miapaca2 line on proton re-irradiation (GSE107442)	856	1508	1262	1470	1185	1095	1142
24333	upregulated in diploid fibroblasts on chronic UVA1 radiation (GSE125429)	1826	2814	2594	2103	2040	2044	1944
19287	upregulated in a variety of breast cancer lines on proton irradiation (GSE116325: Proton-irradiated breast cells: molecular points)	426	665	656	479	315	582	473
20035	upregulated in "sporadic associated" tumors of the nervous system on irradiation (vs. none)(GSE141801: Contribution of mTOR and PTEN to Radioresistance)	1905	2912	2718	2447	2304	2253	2100
20357	upregulated in glioma stem cells on ionizing radiation (GSE140746: Hypofractionated Radiation in Human Glioma Stem Cells)	1491	2569	2146	2075	2063	2012	1881
15293	upregulated in lymphocytes on ionizing radiation (all intensities and durations)(fc/p: GSE43151: expression profiles at low and very low doses)	1284	2227	2213	1976	2022	1982	1866
34603	upregulated in two prostate cancer lines on radiation (both w/VSV-IFNbeta)(GSE149504: Radiation Attenuates Prostate Tumor Antiviral Responses)	297	388	348	303	285	202	354
14560	upregulated in ipscs on terahertz radiation (raw data w/ttest (p<.01): GSE151549)	1470	2313	2313	2045	1835	1695	1729
10459	upregulated in peripheral blood on neutron/x-ray treatment (all levels)(fc/p: GSE113611: Mixed Neutron-Photon Exposures Relevant)	18	30	30	30	24	20	238
10011	upregulated in mcf7 line on high (vs low) radiation treatment (fc/p: GSE63667: High-dose Ionizing Radiation Regulates Gene Expression)	55	114	114	114	106	63	281
45617	upregulated in macrophages on 5GY ionizing radiation (raw data w/ttest (p<.000001): GSE145577: Response of human macrophages to gamma radiation is mediated via expression of endogenous retroviruses)	1755	2617	2254	2090	2084	2008	1867
20357	upregulated in Multiple Myeloma cells on c-ion irradiation (fc/p: GSE76471: HIF-1alpha and rapamycin act as gerosuppressant)	1788	2820	2511	2332	2285	2198	2009
18996	upregulated in pluripotent stem cells 24h after gamma radiation (GSE68328: Irradiation Enhances Gene Targeting in Human)	1834	2885	2608	2424	2333	2238	2040
20302	upregulated in neonatal dermal fibroblasts 5d after solar radiation (vs sham)(GSE60795: Solar-simulated ultraviolet radiation induces histone 3)	514	634	626	488	354	575	477
20607	upregulated in esophageal carcinoma tissue after radiotherapy (GSE137867: Biomarkers for Predicting Neo-Chemoradiotherapy Response in Esophageal)	971	1670	1432	1745	1338	1109	1175
20569	upregulated in skin fibroblasts 24h after 5Gy radiation (vs 2Gy)(GSE59861: radioadaptive response in AG01522 normal human fibroblasts)	363	416	405	396	366	302	358
19333	upregulated in escs on 1Gy radiation (fc/p: GSE36355: embryonic stem cells and their differentiated fibroblastic)	44	70	59	22	14	7	2
36718	upregulated in prostate fibroblasts on 10Gy radiation (vs none) over 24h (GSE52918: transcription related to mitosis and chromosomal movement)	1332	1342	1114	1427	1055	1015	1085
23000	upregulated in trophoblasts on 4h irradiation (vs sham)(GSE49922)	405	513	484	375	254	651	456
20607	upregulated in leukocytes 6h after (vs before) .15 Gy radiation exposure (fc/p: GSE63952: time-dependent transcriptional response to ionizing radiation)	6	15	11	7	5	3	3
25000	upregulated in pbmcs on .5Gy alpha particle exposure (fc/p: GSE80547)	6	11	9	8	5	4	4
20357	upregulated in leukocytes on 1h .3Gy radiation exposure (GSE64375: immediate response to ionizing radiation exposure)	1234	1941	1677	1774	1787	1755	1679
10512	upregulated in blood on 4.5Gy radiation at acute vs low dose rate (GSE65292: Radiation dose-rate effects on gene expression)	184	328	328	295	194	497	397
15637	upregulated in blood on 20h/3.75Gy radiation (fc/p: GSE20162: radiotherapy patients using ex vivo and in vivo gene)	7	11	8	5	4	3	22
23839	upregulated in dermal fibroblasts on 4d irradiation (fc/p: GSE77074)	4	3	1	1	1	1	1
31742	upregulated in rectal tumor tissue after 1h radiotherapy (GSE26027)	1538	2380	2047	1978	1980	1931	1811
31743	upregulated in 5 cell lines on 3h 5gy ionizing radiation (GSE30240: ionizing radiation: p53 remains a central player)	4	4	3	3	1	1	1
4000	upregulated in tk6 line on irradiated media treatment (vs control media)(GSE16519: p53-independent downregulation of histone gene expression)	867	947	947	947	947	947	959
14442	upregulated in blood after (vs before) radiation therapy (fc/p: GSE23393: Radiation-induced micro-RNA expression changes)	2	4	4	3	3	2	1
18866	upregulated in mcf7 line 4d after 6Gy radiation (fc/p: GSE21748: premature senescence induced by ionizing radiation)	106	255	195	104	78	34	119
23000	upregulated in a549 line on 125I irradiation (GSE159431: Promotes Apoptosis in Non-small Lung Cancer Cells via the p38 MAPK-MDM2-p53)	1416	2318	2105	1681	1732	1770	1712
19288	upregulated in mda-mb-231 line on 9Gy vs 2Gy radiation (fc/p: GSE149023: Breast Cancer Xenograft Model Exposed to Proton Beams)	1472	2194	2393	1605	1557	1493	1488
45000	upregulated in huvec 24h after 6Gy radiation (GSE108723)	303	328	323	285	247	541	296
16991	upregulated in ht1080 line on 20Gy radiation (raw data fc/p: GSE137946: Ferroptosis via Synergistic Repression of SLC7A11)	22	84	68	20	5	4	26
23127	upregulated in Jurkat line on 24h vs 6h 1Gy radiation (fc/p: GSE104222: analysis after exposure to 123I-iododeoxyuridine)	469	600	502	162	387	405	629
20947	upregulated in lens epithelial cells on 5Gy x-ray radiation (vs 0; both high-dose) (raw data fc/p: GSE120805: lens epithelial cell-line exposed to ionizing radiation)	72	78	61	34	23	20	138
15318	upregulated in CAR-123-NK-92 line 2h after 10Gy radiation (vs no radiation)(raw data fc/p: GSE166976: Inactivation of (CAR-)NK-92 Cells in ATMP)	1160	2053	1986	1410	1364	1404	1410
18305	upregulated in HUVECs 72h after 10Gy radiation (raw data fc/p: GSE155285: antibody against L1 cell adhesion molecule inhibits cardiotoxicity)	124	297	244	163	120	58	123
18846	upregulated in astrocytes on 10Gy radiation (raw data fc/p: GSE145941: Survival via Astrocyte-Derived Transglutaminase 2)	610	769	741	621	472	628	568
20713	upregulated in renal cell carcinoma from patients receiving 1X15Gy radiation (both w/nephrectomy)(raw data fc/p: GSE153262: T cell repertoire in renal cell carcinoma patients)	1376	1396	1207	1557	1268	1174	1246
16993	upregulated in LN229 line on gamma radiation (raw data fc/p: GSE121422: Inhibition of TAZ contributes radiation-induced senescence)	14	15	14	12	15	10	155
22930	upregulated in u2os line on 10Gy radiation (both w/tp53 kd)(raw data fc/p: GSE110762: RRAD IL4I1 CDKN1A and SERPINE1 genes are potentially co-regulated by NF-KB and p53)	244	393	362	305	283	213	282
21977	upregulated in iPSC-derived cardiomyocytes on x-ray radiation (raw data fc/p: GSE107685: iPSC-derived cardiomyocytes after X-ray irradiation)	37	72	56	34	30	21	15
11987	upregulated in keloid-derived primary cells on 2GYX2 radiation (GSE154234)	1179	1805	1805	1801	1849	1804	1717
18537	upregulated in prostate tissue on 1GyX5 radiation (vs no radiation)(raw data fc/p: GSE112686: Fractionated Radiation of Primary Prostate Basal Cells)	544	1075	838	724	638	702	886
18461	upregulated in u251 line 24h after 5Gy radiation (raw data fc/p: GSE141013: early responses to radiation in glioblastoma)	788	1325	1282	797	824	761	859
18094	upregulated in fadu line spheroids on 7Gy radiation (raw data fc/p: GSE150922: Hyperthermia-Induced Radiosensitization in a Tumor)	1097	1142	1005	1342	1045	999	1097
17970	upregulated in LNZ308 line 96h after radiotherapy (raw data fc/p: GSE111247: Distinctive Immunopeptidome in Glioblastoma)	1252	1869	2100	1387	1371	1305	1373
19406	upregulated in H2030-BrM line oncospheres on 10Gy radiation (raw data fc/p: GSE173554: S100A9/RAGE resistance mechanism)	325	411	396	309	263	458	409
19156	upregulated in nasopharyngeal cancer organoids (xenoplant) on 5GyX3 radiation (vs no radiation)(raw data fc/p: GSE164544: Nasopharyngeal Cancer Organoids for Disease Modeling)	1	4	4	3	4	4	4
16563	upregulated in mda-mb-453 line on radiation (fc/p: GSE222992)	300	607	561	403	187	306	458
18569	upregulated in esc-derived npcs at d10 following 500mGy radiation vs no radiation (fc/p: GSE137800: Radiation on Transcriptome during Neural Differentiation)	1094	1802	1666	1790	1348	1196	1242
10000	upregulated in 3 hpv- opscc lines on 2Gy radiation (vs no radiation) (GSE153966)	1140	1704	1704	1704	1713	1760	1723
16155	upregulated in mscs on 2w 2Gy radiation vs control (note: the results are doublechecked and are in accord with the paper but seem to contradict canonical radiation effects possibly due to low dosage) (fc/p: GSE222541: Mesenchymal Stem Cells Following Low Dose-Rate Radiation Exposure)	392	742	723	547	570	476	579
46000	upregulated in H460 line on 7Gy radiation (fc/p: GSE147708: Y Chromosome LncRNA Are Involved in Radiation Response)	62	70	45	15	3	2	1
20982	upregulated in glioblastoma on TMZ+x-ray irradiation (vs no treatment)(raw data fc/p: GSE119102: automated histochemistry of human tissue slice cultures)	183	187	175	131	93	396	365
16094	upregulated in radiation-induced senescent IMR90 line vs control (fc/p: GSE118583: p21 produces a bioactive secretome that places stressed cells under immunosurveillance)	238	458	432	333	238	264	322
34000	upregulated in pancreatic ductal adenocarcinoma tissue on sbrt treatment (vs no treatment)(GSE185311: Immune Microenvironment by Stereotactic Body Radiotherapy)	279	369	363	266	176	412	328
15185	upregulated in multiple cell lines on 10Gy radiation (fc/p: GSE184119: herapeutic Reversal of Radiotherapy Injury to Pro-fibrotic Dysfunctional Fibroblasts)	1	3	3	2	1	1	1
21284	upregulated in abdominal adipose of adults who underwent childhood abdominal radiotherapy (vs control)(GSE184148: Therapeutic radiation exposure of the abdomen during childhood)	1746	2728	2397	2274	2222	2119	1962
21910	upregulated in blood on 150kV CT photon radiation exposure (GSE156187: exposure of peripheral blood cells to various CT photon spectra)	8	36	33	32	26	20	90
16889	upregulated in nalm6 line on 24h 1.8Gy radiation vs none (fc/p: GSE225020: Intrinsic tumor resistance to CAR T cells)	34	103	73	36	22	14	52
16803	upregulated in alveolar epithelial cells 7d vs 6h after 16Gy radiation (fc/p: GSE242706: alveolus-on-a-chip model of acute radiation-induced lung injur)	918	1333	1665	1166	1158	1155	1279
17619	upregulated in conjunctival epithelial cells on x-ray radiation treatment (fc/p: GSE237091: human senescent corneal and conjunctival epithelial cells)	586	1349	1192	936	777	831	1002
19288	upregulated in u87 line on 10Gy vs 2Gy proton radiation (both w/acute hypoxia)(fc/p: GSE162986: Hypoxia Transcriptomic Modifications Induced by Proton Irradiation in U87)	695	1350	1077	924	813	872	1035
17468	upregulated in HEMn-DP2 line on uv radiation (fc/p: GSE169382: Ultraviolet radiation modulates DNA methylation in melanocytes)	1000	1937	1530	1015	1021	1100	1227
18933	upregulated in aldh- du145 line xenograft on 50Gy radiation vs no radiation (fc/p: GSE193963: Plasticity within Aldehyde Dehydrogenase-Positive Cells Determines Prostate Cancer Radiosensitivity)	290	539	521	410	278	461	427
17311	upregulated in aortic endothelial cells 24h after 4Gy vs 1G radiation (fc/p: GSE202119: endothelial cells in response to increasing doses of ionizing radiation)	17	56	54	29	26	25	156
20142	upregulated in lncap xenograft on ebrt treatment vs control (fc/p: GSE206847: Quantitative In Vivo Imaging of the Androgen Receptor Axis)	404	577	460	150	399	417	678
16943	upregulated in primary glioblastoma cells on 4w 40Gy IR treatment vs control (fc/p: GSE199862: Glioblastoma Cells Display Poor Response to Chk1 Inhibition under Hypoxia)	265	492	428	298	196	251	319
16305	upregulated in lung microvascular endothelial cells 8h after 10Gy radiation vs before (fc/p: GSE179810: lung microvascular endothelial cells following ionizing radiation exposure)	87	279	259	143	83	42	109
17816	upregulated in h446 line on 10Gy radiation treatment (fc/p: GSE211118)	255	405	372	274	246	274	258
11330	upregulated in blood on 72h 131I-MIBG treatment (vs 0h w/no treatment)(fc/p: GSE205618: Randomized Phase II Study of 131I-MIBG With or Without Radiation Sensitizers)	301	581	581	524	358	583	534
18334	upregulated in a549 line nuclear extract on UVC radiation (fc/p: GSE203517: Post-transcriptional polyadenylation site cleavage maintains 3'-end processing upon DNA damage)	14	41	40	37	35	27	32
17660	upregulated in hacat line on 40mJ/cm2 UVB treatment vs control (fc/p: GSE138800: Protective effects of Cordyceps extract against UVB?induced damage)	1133	1831	2039	1368	1386	1341	1414
19976	upregulated in cd56 cells on 24h 60Gy radiation vs no radiation (fc/p: GSE127982: y-irradiated peripheral blood mononuclear cells is mediated via TNFRSF1B-induced necroptosis)	1700	2667	2458	2401	2321	2157	1979
16347	upregulated in tumor derived endothelial cells from irradiated vs non-irradiated glioblastoma stem cells (GSE138236: Ionizing radiation induces endothelial transdifferentiation of glioblastoma stem-like cells through the Tie2)	1227	1369	1325	1618	1206	1116	1197
20247	upregulated in blood on 6h ct irradiation (GSE136310: CT Irradiation-induced Changes of Gene Expression within Peripheral Blood Cells)	906	568	432	1068	880	839	952
19290	upregulated in mda-mb-231 line on 24h 23Gy vs 9Gy radiation (fc/p: GSE127789: High-dose Ionizing Radiation in MDA-MB-231 Triple-negative Breast Cancer Cell Line)	710	1562	1263	992	856	915	1053
21722	upregulated in mouse lymph nodes with vs w/o radiation treatment (GSE111492: Tumor-reprogrammed resident T cells resist radiation to control tumors)	3	21	11	4	3	2	2
20000	upregulated in female mouse whole blood 24-48hrs after radiation exposure (GSE104121: Radiation-Induced Long Noncoding RNAs in a Mouse Model)	920	1621	1471	1853	1388	1079	1124
20000	upregulated in mouse blood on neutron exposure (GSE113509)	1614	2695	2384	1878	1862	1898	1845
22103	upregulated in mouse lens epithelia on UVB irradiation (Ultraviolet B-induced Otx2 expression in)	1027	1617	1477	1750	1398	1248	1267
17129	upregulated in mouse thyroid on 211at irradiation (GSE66089: Mouse Thyroid Tissue after 211At Administration)	1685	2662	2475	2263	2186	2144	1993
20133	upregulated in mouse spleen on proton irradiation (fc/p: GSE67243: Proton irradiation impacts age-driven modulations)	1518	2546	2169	2031	2072	2011	1869
22103	upregulated in mouse cd11c dcs after skin UV exposure (GSE74468)	571	842	827	706	527	761	586
21739	upregulated in mouse es-derived nscs on radiation (vs no radiation)(fc/p: GSE38031: DNA damage in mammalian neural stem cells)	1371	2068	1992	2268	1871	1374	1371
20925	upregulated in mouse mammary tumors on ionizing radiation (vs no irradiation)(GSE56704: promote aggressive Trp53-null mammary carcinomas)	456	601	594	445	309	509	448
26586	upregulated in mouse lung on irradiation (GSE60541: up-regulated the immune response in mouse pulmonary)	407	647	614	562	450	824	418
10066	upregulated in blood of old mice on irradiation (vs no irradiation)(fc/p: GSE133451)	1079	1633	1633	1615	1241	1116	1190
26961	upregulated in mouse skin 6-8w after (vs before) UV irradiation (fc/p: GSE58915)	758	1251	1076	1508	1145	1030	1109
10622	upregulated in mouse intestine epithelial fraction 96h vs 0h after 12Gy radiation (fc/p: GSE179777: argininosuccinate synthetase is dispensable for intestinal regeneration)	16	51	51	46	27	22	16
28799	upregulated in mouse irradiated (vs not) femurs (raw data w/ttest (p<.01): GSE180076)	821	1341	1188	1579	1143	1035	1109
27498	upregulated in mouse mammary gland on 7Gy radiation (GSE57196: induced persistent gene expression changes in mouse mammary)	1583	2268	2059	1868	1860	1860	1792
11100	upregulated in mouse blood 7d after 259 microcurie cesium 137 dose (fc/p: GSE118616: Mouse Model of Internal Exposure to 137Cs)	1016	1481	1481	1375	1042	899	969
25000	upregulated in mouse lung 30w after 17.5Gy radiation (GSE41789: pneumocyte senescence in radiation-induced lung fibrosis)	1074	1748	1567	1952	1501	1124	1169
30000	upregulated in mouse neuron culture on thz irradiation (GSE178729)	1230	1694	1560	1458	1531	1544	1529
22103	upregulated in mouse Dalton's lymphoma ascites on 2Gy radiation (vs no treatment)(GSE44908)	1711	2551	2330	1998	1741	1766	1755
26962	upregulated in panc2 line 7d after radiation (GSE34206: NF-KB p50 in tumor stroma limits the control)	1402	1912	1662	1734	1762	1725	1656
27576	upregulated in mouse skin on 21-28d 6Gy vs 1Gy radiation (GSE185149: Wet Skin Biopsies Predict Early Radiation-Induced Hematological Damage)	843	1409	1219	1637	1299	1097	1158
30000	upregulated in mouse spleen on high vs low irradiation (GSE21562)	890	1470	1331	1718	1296	1109	1170
3000	upregulated in mouse skin on 6h 1Gy vs .2Gy neutron irradiation (fc/p: GSE25343: regenerative program in neutron irradiated mouse skin)	600	643	643	643	643	643	643
17254	upregulated in mouse intraventricular septum 2w after (vs before) 25Gy radiation (raw data fc/p: GSE153981: Cardiac radiotherapy induces electrical conduction reprogramming)	19	94	80	33	24	18	13
14276	upregulated in mouse cd45+ cells from tumor after 13d vs 5d 20Gy radiation (raw data fc/p: GSE162418)	183	339	339	254	143	257	375
16523	upregulated in mouse gastrocnemius 3w after irradiation (vs contralateral)(raw data fc/p: GSE160064: Drives Lifelong Deficits in Myofiber Size)	1008	936	898	1326	1000	983	1067
15409	upregulated in mouse DVL3 line on radiotherapy (raw data fc/p: GSE146790: Radiotherapy Response in a Novel Syngeneic Model of Prostate Cancer)	182	366	357	253	188	443	433
17247	upregulated in mouse satellite cells on irradiation (both w/high fat diet)(GSE86280: otentiates High-Fat Diet-Induced Insulin Resistance)	1494	2278	2096	2057	2038	1974	1846
16930	upregulated in mouse lung 1w-32w after 12.5Gy radiation (vs no radiation)(raw data fc/p: GSE94852)	1166	1318	1215	1420	1122	1097	1179
16705	upregulated in mouse lung on 10GyX3 radiation (vs sham)(raw data fc/p: GSE165220)	223	330	321	284	214	125	378
15915	upregulated in mouse parotid gland on 5Gy radiation (raw data fc/p: GSE155902: radiation-induced salivary gland dysfunction)	653	964	952	788	567	713	610
12951	upregulated in mouse skin on 35Gy radiation (raw data fc/p: GSE130183)	522	838	838	690	472	645	582
17129	upregulated in mouse paneth cells 5d after radiation (vs no radiation)(raw data fc/p: GSE113536: Paneth Cell Multipotency Induced by Notch Activation following Injury)	100	214	187	134	105	81	232
18513	upregulated in mouse lungs on 8Gy radiation (both w/anti-PD-1 treatment)(raw data fc/p: GSE157880)	768	1478	1205	1007	857	923	1074
17113	upregulated in mouse small intestines on 12Gy total abdominal radiation (vs no radiation)(raw data fc/p: GSE126507: Gut Microbiota Dictates Therapeutics Efficacy of Radiation Injuries)	55	103	93	78	59	40	187
16998	upregulated in mouse jejunum on 8.5Gy radiation (both with and w/o methionine supplementation)(raw data fc/p: GSE111558)	204	461	444	335	449	319	447
19066	upregulated in mouse brain on 20Gy radiation (both w/idh1 mutation)(raw data fc/p: GSE94902: IDH1-R132H acts as a tumor suppressor in glioma)	1431	1596	1438	1648	1252	1196	1249
22742	upregulated in mouse liver 1m after 56Fe radiation (vs no radiation)(raw data fc/p: GSE136165: 56Fe ion irradiated mice)	191	267	212	173	116	63	289
17595	upregulated in mouse primary sarcoma on 20Gy radiation (both w/anti-pd1 treatment)(raw data fc/p: GSE134273)	762	1100	1079	913	1396	770	762
13174	upregulated in mouse hippocampus 1w after 8Gy radiation (vs no radiation)(raw data fc/p: GSE149522)	10	15	15	12	8	7	5
16867	upregulated in mouse salivary gland 24h after 5Gy radiation (vs none)(raw data fc/p: GSE184673)	130	303	297	271	224	133	258
17376	upregulated in mouse breast cafs on 6Gy radiation (raw data fc/p: GSE172399)	1615	2383	2667	2079	1991	1811	1697
15382	upregulated in mouse hscs 24h after 8.53Gy radiation (vs no radiation)(raw data fc/p: GSE151799: Prostaglandin E2 Blocks Irradiation-Induced Apoptotic Signaling)	61	91	90	67	52	41	59
40751	upregulated in mouse cerebellum on whole body irradiation (GSE150273: mitophagy through a pathway involving Spata18)	75	56	53	35	29	414	153
41000	upregulated in mouse 40w hepatocytes on childhood irradiation (vs no irradiation; both w/caloric restriction)(GSE176108: Ionizing radiation promotes whereas calorie restriction suppresses NASH)	341	449	375	1276	932	771	807
26962	upregulated in mouse blood 24h after .5Gy radiation (fc/p: GSE137192: Individuals Exposed to External Ionizing Radiation)	367	603	502	366	277	302	352
17000	upregulated in mouse cerebellum neps on irradiation (raw data fc/p: GSE173091: Injury-induced ASCL1 expression orchestrates a transitory cell state)	1218	1965	1812	1758	1807	1787	1699
16955	upregulated in mouse thymus 4d after total body irradiation (raw data fc/p: GSE183056: Attenuation of apoptotic cell detection triggers thymic regeneration after damage)	726	1256	1232	1097	1061	836	859
22690	upregulated in mouse thymus 4d after sublethal total body irradiation (fc/p: GSE160989: Attenuation of apoptotic cell detection triggers thymic regeneration)	91	230	205	164	134	90	61
19904	upregulated in mouse bone on f-prt vs s-prt treatment (raw data fc/p: GSE173944: FLASH Proton Radiotherapy Spares Normal Epithelial and Mesenchymal Tissues)	1031	773	637	1259	971	893	982
10000	upregulated in mouse heart on 32 cGy Si-14 radiation vs 40 cGy Cs-137 radiation (fc/p: GSE164234: Very Low Dose Particle Radiation on Gene Expression in the Heart)	1492	2059	2059	2059	1839	1779	1793
12183	upregulated in mouse blood 7d after 10Gy vs 1.5Gy radiation exposure (fc/p: GSE124612: Transcriptomic responses in mouse blood during the first week after in vivo gamma irradiation)	181	278	278	215	331	342	517
13000	upregulated in rat 10m thymus on 1000Gy 131I injection at 5w (vs 0Gy)(fc/p: GSE146051: rat thyroid and plasma after internal low dose 131I exposure)	863	1289	1289	2022	1510	1066	1079
10000	upregulated in rat osteoblast-like cells on Er:YAG laser at 3.3 J/cm2 vs no treatment (GSE146098: Effects of Low-Level Er:YAG Laser Irradiation on Proliferation)	1290	1802	1802	1802	1597	1663	1688
20000	upregulated on rectal cancer tissue irradiation (vs no treatment)(GSE15781: molecular targets for radio-chemotherapy of rectal cancer)	2084	3034	2770	2636	2566	2454	2211

### Sheet: combined
	WIMG	20	15	10	5	3
wins	26	4	0	2	9	10
wins or ties	48	16	6	19	37	23
wins (wimg excl)		12	2	6	15	14
wins or ties (wimg excl)		26	8	31	50	25
outside rank 20	14	31	38	18	14	50
