## Supplementary material for "WhatIsMyGene: Back to the Basics of Gene Enrichment": table s11

### Sheet: Sheet1
Table S10: Existing WIMG studies were compared against the same studies with additional GEMMA batch control.The P-values generated by intersecting the two studies are given. The resulting P-value is ranked against 77,300 other P-values generated by intersecting the GEMMA study with other lists in the WIMG database. Existing studies highlighted in blue indicate that DEGs were generated via a simpl…
old study in the WIMG database	GEMMA batch-controlled study that replaces the older study	neg(LOG(P))	rank against 77300 other studies
upregulated in mouse hippocampus on sumo2 ko (raw data fc/p: GSE108196: (SUMO2) is critical for memory processes in mice)	upregulated in mouse hippocampus on sumo2 ko (fc/p: GSE108196/gemma: (SUMO2) is critical for memory processes in mice)	148.55	1
downregulated in mouse hippocampus on sumo2 ko (raw data fc/p: GSE108196: (SUMO2) is critical for memory processes in mice)	downregulated in mouse hippocampus on sumo2 ko (fc/p: GSE108196/gemma: (SUMO2) is critical for memory processes in mice)	104.25	1
upregulated in mouse hippocampus on ctcf ko (raw data fc/p: GSE84175: Neuronal CTCF Is Necessary for Basal)	upregulated in mouse hippocampus on ctcf ko (fc/p: GSE84175/gemma: Neuronal CTCF Is Necessary for Basal and Experience-Dependent Gene Regulation)	235.02	1
downregulated in mouse hippocampus on ctcf ko (raw data fc/p: GSE84175: Neuronal CTCF Is Necessary for Basal)	downregulated in mouse hippocampus on ctcf ko (fc/p: GSE84175/gemma: Neuronal CTCF Is Necessary for Basal and Experience-Dependent Gene Regulation)	269.03	1
upregulated in mouse schwann cells on nmda-r ko (raw data w/ttest (p<.01): GSE154182: NMDA Receptor GluN1 Subunit in Schwann)	upregulated in mouse dorsal root ganglia on NMDA-R ko (fc/p: GSE154182/gemma: Deletion of the Gene Encoding the NMDA Receptor GluN1 Subunit in Schwann Cells)	175.43	1
downregulated in mouse schwann cells on nmda-r ko (raw data w/ttest (p<.01): GSE154182: NMDA Receptor GluN1 Subunit in Schwann)	downregulated in mouse dorsal root ganglia on NMDA-R ko (fc/p: GSE154182/gemma: Deletion of the Gene Encoding the NMDA Receptor GluN1 Subunit in Schwann Cells)	121.33	1
upregulated on nkcc1 ko in mouse olfactory neurons (raw data: GSE65388: NKCC1 modulator of neurogenesis)	upregulated in mouse olfactory epithelium on nkcc1 ko (fc/p: GSE65388/gemma: modulator of neurogenesis in murine olfactory neurons)	22.41	1
downregulated on nkcc1 ko in mouse olfactory neurons (raw data: GSE65388: NKCC1 modulator of neurogenesis)	downregulated in mouse olfactory epithelium on nkcc1 ko (fc/p: GSE65388/gemma: modulator of neurogenesis in murine olfactory neurons)	5.98	12
upregulated in mouse auditory nerve on vcan ko (raw data fc/p: GSE122045)	upregulated in mouse auditory nerve on vcan ko (fc/p: GSE122045/gemma)	80.31	1
downregulated in mouse auditory nerve on vcan ko (raw data fc/p: GSE122045)	downregulated in mouse auditory nerve on vcan ko (fc/p: GSE122045/gemma)	93.8	1
upregulated in mouse lsks on mll1 ko (s3: fc/p: UP98 Fusion Proteins Interact with the NSL)	upregulated in mouse lsks on mll1 ko (fc/p: GSE75997/gemma: NUP98 Fusion Proteins Interact with the NSL and MLL1)	241.8	1
downregulated in mouse lsks on mll1 ko (s3: fc/p: UP98 Fusion Proteins Interact with the NSL)	downregulated in mouse lsks on mll1 ko (fc/p: GSE75997/gemma: NUP98 Fusion Proteins Interact with the NSL and MLL1)	195	1
upregulated in mouse cerebellum on chd4 ko (raw data fc/p: GSE83253: Chromatin remodeling inactivates activity genes and regulates neural coding)	upregulated in mouse cerebellum on chd4 ko (fc/p: GSE138822/gemma:	268.04	1
downregulated in mouse cerebellum on chd4 ko (raw data fc/p: GSE83253: Chromatin remodeling inactivates activity genes and regulates neural coding)	downregulated in mouse cerebellum on chd4 ko (fc/p: GSE138822/gemma:	179.94	1
upregulated in mouse embryonic brain on Mfsd7c ko (raw data fc/p: GSE148854: Deficiency of MFSD7c results in microcephaly)	upregulated in mouse e14.5 brain on Mfsd7c ko (fc/p: GSE148854/gemma: Deficiency of MFSD7c results in microcephaly-associated vasculopathy in Fowler syndrome)	335.83	1
downregulated in mouse embryonic brain on Mfsd7c ko (raw data fc/p: GSE148854: Deficiency of MFSD7c results in microcephaly)	downregulated in mouse e14.5 brain on Mfsd7c ko (fc/p: GSE148854/gemma: Deficiency of MFSD7c results in microcephaly-associated vasculopathy in Fowler syndrome)	139.5	1
upregulated in mouse p3 sciatic nerve on ACTL6a ko (raw data fc/p: GSE179340: ACTL6a coordinates axonal caliber recognition and myelination)	upregulated in mouse p3 sciatic nerve on ACTL6a ko (fc/p: GSE179340/gemma: ACTL6a coordinates axonal caliber recognition and myelination)	148.51	1
downregulated in mouse p3 sciatic nerve on ACTL6a ko (raw data fc/p: GSE179340: ACTL6a coordinates axonal caliber recognition and myelination)	downregulated in mouse p3 sciatic nerve on ACTL6a ko (fc/p: GSE179340/gemma: ACTL6a coordinates axonal caliber recognition and myelination)	247.4	1
upregulated in ipsc-derived cerebral organoids on rgcc ko (fc/p: GSE157684)	upregulated in cerebral organoids on rgcc ko (fc/p: GSE157684/gemma: RGCC-mediated PLK1 activity drives breast cancer lung metastasis by phosphorylating AMPKa2)	630.3	1
downregulated in ipsc-derived cerebral organoids on rgcc ko (fc/p: GSE157684)	downregulated in cerebral organoids on rgcc ko (fc/p: GSE157684/gemma: RGCC-mediated PLK1 activity drives breast cancer lung metastasis by phosphorylating AMPKa2)	795	1
upregulated in mouse e14.5 palate on dlx5 ko (raw data fc/p: GSE104163: Dlx5-FGF10 signaling cascade controls cranial neural crest)	upregulated in mouse e14.5 soft palate on dlx5 ko (GSE104163/gemma: Dlx5-FGF10 signaling cascade controls cranial neural crest and myoblast interaction)	111.77	1
downregulated in mouse e14.5 palate on dlx5 ko (raw data fc/p: GSE104163: Dlx5-FGF10 signaling cascade controls cranial neural crest)	downregulated in mouse e14.5 soft palate on dlx5 ko (GSE104163/gemma: Dlx5-FGF10 signaling cascade controls cranial neural crest and myoblast interaction)	238.5	1
upregulated in mouse pro-B cells on setd2 ko (raw data fc/p: GSE131588: Loss of H3K36 Methyltransferase SETD2 Impairs V(D)J Recombination)	upregulated in mouse pro-b-cells on setd2 ko (fc/p: GSE131588/gemma: Loss of H3K36 Methyltransferase SETD2 Impairs V(D)J Recombination)	240.37	1
downregulated in mouse pro-B cells on setd2 ko (raw data fc/p: GSE131588: Loss of H3K36 Methyltransferase SETD2 Impairs V(D)J Recombination)	downregulated in mouse pro-b-cells on setd2 ko (fc/p: GSE131588/gemma: Loss of H3K36 Methyltransferase SETD2 Impairs V(D)J Recombination)	258.46	1
upregulated in mouse brain on zfhx3 ko (raw data w/pvalues: GSE127976: required for the differentiation of late born D1-type medium spiny neurons)	upregulated in mouse e16.5 brain on zfhx3 ko (fc/p: GSE127976/gemma: Zfhx3 is required for the differentiation of late born D1-type medium spiny neurons)	3.64	855
downregulated in mouse brain on zfhx3 ko (raw data w/pvalues: GSE127976: required for the differentiation of late born D1-type medium spiny neurons)	downregulated in mouse e16.5 brain on zfhx3 ko (fc/p: GSE127976/gemma: Zfhx3 is required for the differentiation of late born D1-type medium spiny neurons)	9.2	6
upregulated in mouse e12.5-13.5 neural tubes on ybx1 ko (vs wt)(raw data fc/p: GSE137783: Ybx1 fine-tunes PRC2 activities to control embryonic brain)	upregulated in mouse npcs on ybx1 ko (GSE137783/gemma: Ybx1 fine-tunes PRC2 activities to control embryonic brain development)	17.36	1
downregulated in mouse e12.5-13.5 neural tubes on ybx1 ko (vs wt)(raw data fc/p: GSE137783: Ybx1 fine-tunes PRC2 activities to control embryonic brain)	downregulated in mouse npcs on ybx1 ko (GSE137783/gemma: Ybx1 fine-tunes PRC2 activities to control embryonic brain development)	10.35	1
upregulated in mouse hippocampus on sap97 ko (raw data w/ttest: GSE117067)	upregulated in mouse hippocampus on sap97 ko (GSE117067/gemma: SAP97 regulates behavior and expression of schizophrenia risk)	87.73	1
downregulated in mouse hippocampus on sap97 ko (raw data w/ttest: GSE117067)	downregulated in mouse hippocampus on sap97 ko (GSE117067/gemma: SAP97 regulates behavior and expression of schizophrenia risk)	91.69	1
upregulated in rat thyroarytenoid muscle on pink1 ko (raw data fc/p: GSE151209: Predictors of prodromal Parkinson's disease)	upregulated in rat muscle on pink1 ko (GSE151209/gemma: Predictors of prodromal Parkinson's disease in young adult)	21.49	1
downregulated in rat thyroarytenoid muscle on pink1 ko (raw data fc/p: GSE151209: Predictors of prodromal Parkinson's disease)	downregulated in rat muscle on pink1 ko (GSE151209/gemma: Predictors of prodromal Parkinson's disease in young adult)	51.88	1
upregulated in mouse olfactory bulb astrocytes on sox9 ko (raw data fc/p: GSE180841: mediate sensory circuit processing through Sox9 in the mouse brain)	upregulated in mouse olfactory bulb astrocytes on sox9 ko (fc/p: GSE180841/gemma:	659.83	1
downregulated in mouse olfactory bulb astrocytes on sox9 ko (raw data fc/p: GSE180841: mediate sensory circuit processing through Sox9 in the mouse brain)	downregulated in mouse olfactory bulb astrocytes on sox9 ko (fc/p: GSE180841/gemma:	742.97	1
upregulated in mouse spinal dorsal horn on mir96 ko (GSE144832: MicroRNA-96 is required to prevent allodynia by repressing voltage-gated sodium channels)	upregulated in mouse spinal dorsal horn on mir96 ko (GSE144832/gemma: MicroRNA-96 is required to prevent allodynia by repressing voltage-gated sodium channels)	12.12	1
downregulated in mouse spinal dorsal horn on mir96 ko (GSE144832: MicroRNA-96 is required to prevent allodynia by repressing voltage-gated sodium channels)	downregulated in mouse spinal dorsal horn on mir96 ko (GSE144832/gemma: MicroRNA-96 is required to prevent allodynia by repressing voltage-gated sodium channels)	10.1	1
upregulated in mouse hippocampus on picrotoxin (raw data fc/p: GSE104802: Synaptic Strength through the Chromatin Reader L3mbtl1)	upregulated in mouse hippocampus on picrotoxin treatment (fc/p: GSE104802/gemma: Synaptic Strength through the Chromatin Reader L3mbtl1)	471.55	1
downregulated in mouse hippocampus on picrotoxin (raw data fc/p: GSE104802: Synaptic Strength through the Chromatin Reader L3mbtl1)	downregulated in mouse hippocampus on picrotoxin treatment (fc/p: GSE104802/gemma: Synaptic Strength through the Chromatin Reader L3mbtl1)	361.09	1
upregulated in mouse retina on rbfox2 ko (raw data fc/p: GSE155411: rbfox2 modulation on retinal transcriptome)	upregulated in mouse retina on Rbfox2 ko (GSE155411/gemma: effect of Rbfox2 modulation on retinal transcriptome and visual function)	94.95	1
downregulated in mouse retina on rbfox2 ko (raw data fc/p: GSE155411: rbfox2 modulation on retinal transcriptome)	downregulated in mouse retina on Rbfox2 ko (GSE155411/gemma: effect of Rbfox2 modulation on retinal transcriptome and visual function)	139.78	1
upregulated in mouse hippocampus on slm2 ko (raw data w/ttest: GSE79902: neuronal synapse specification by a highly)	upregulated in mouse hippocampus on slm2 ko (GSE79902/gemma: Control of neuronal synapse specification)	49.35	1
downregulated in mouse hippocampus on slm2 ko (raw data w/ttest: GSE79902: neuronal synapse specification by a highly)	downregulated in mouse hippocampus on slm2 ko (GSE79902/gemma: Control of neuronal synapse specification)	56.01	1
upregulated in ncsc (from ipscs) on sox10 ko (raw data w/ttest (p<.00002): GSE160312: SOX10 ablation severely impairs the generation of postmigratory neural crest)	upregulated in ipscs on sox10 ko (fc/p: GSE160312/gemma: SOX10 ablation severely impairs the generation of postmigratory neural crest)	23.46	166
downregulated in ncsc (from ipscs) on sox10 ko (raw data w/ttest (p<.00002): GSE160312: SOX10 ablation severely impairs the generation of postmigratory neural crest)	downregulated in ipscs on sox10 ko (fc/p: GSE160312/gemma: SOX10 ablation severely impairs the generation of postmigratory neural crest)	61.21	1
upregulated in mouse striatum on rhes ko (raw data fc/p: GSE150990)	upregulated in mouse striatum on rhes ko (GSE150990/gemma: Deletion of SUMO1 attenuates behavioral and anatomical deficits)	47.8	1
downregulated in mouse striatum on rhes ko (raw data fc/p: GSE150990)	downregulated in mouse striatum on rhes ko (GSE150990/gemma: Deletion of SUMO1 attenuates behavioral and anatomical deficits)	17.38	1
upregulated in mouse aorta on 4w epo treatment (raw data fc/p: GSE174556)	upregulated in mouse apoe-/- aorta on epo treatment vs no treatment (fc/p: GSE174556/gemma: Erythropoietin promotes abdominal aortic aneurysms in mice)	239.45	1
downregulated in mouse aorta on 4w epo treatment (raw data fc/p: GSE174556)	downregulated in mouse apoe-/- aorta on epo treatment vs no treatment (fc/p: GSE174556/gemma: Erythropoietin promotes abdominal aortic aneurysms in mice)	238.84	1
upregulated in sw480 line on hnRNPA2B1 ko (raw data fc/p: GSE169211: hnRNPA2B1 Promotes Colon Cancer Progression)	upregulated in sw480 line on HNRNPA2B1 ko (GSE169211/gemma: hnRNPA2B1 Promotes Colon Cancer Progression via the MAPK Pathway)	109.26	1
downregulated in sw480 line on hnRNPA2B1 ko (raw data fc/p: GSE169211: hnRNPA2B1 Promotes Colon Cancer Progression)	downregulated in sw480 line on HNRNPA2B1 ko (GSE169211/gemma: hnRNPA2B1 Promotes Colon Cancer Progression via the MAPK Pathway)	66.05	1
upregulated in mouse astrocytes on quinpirole treatment (fc/p: GSE143164: Pyridoxine induces glutathione synthesis via PKM2-mediated Nrf2 transactivation)	upregulated in mouse astrocytes on quinpirole treatment (fc/p: GSE143164/gemma: Pyridoxine induces glutathione synthesis via PKM2-mediated Nrf2)	144.47	1
downregulated in mouse astrocytes on quinpirole treatment (fc/p: GSE143164: Pyridoxine induces glutathione synthesis via PKM2-mediated Nrf2 transactivation)	downregulated in mouse astrocytes on quinpirole treatment (fc/p: GSE143164/gemma: Pyridoxine induces glutathione synthesis via PKM2-mediated Nrf2)	286.34	1
downregulated in mouse Ssttm21(cre)Zjh/J vs Trpv1tm1(cre)Bbm/J neurons (raw data fc/p: GSE125626: Nppb Neurons Are Sensors of Mast Cell-Induced Itch)	upregulated in trpv1+ vs sst+ mouse drg neurons (fc/p: GSE125626/gemma: Nppb Neurons Are Sensors of Mast Cell-Induced Itch)	161.19	1
upregulated in mouse Ssttm21(cre)Zjh/J vs Trpv1tm1(cre)Bbm/J neurons (raw data fc/p: GSE125626: Nppb Neurons Are Sensors of Mast Cell-Induced Itch)	downregulated in trpv1+ vs sst+ mouse drg neurons (fc/p: GSE125626/gemma: Nppb Neurons Are Sensors of Mast Cell-Induced Itch)	149.52	1
upregulated in mouse newborn cerebellar granule neurons on kdm6b kd (raw data fc/p: GSE106120: Kdm6b regulates a mature gene expression program)	upregulated in mouse cerebellar granule neurons on Kdm6b kd (GSE106120/gemma: Kdm6b regulates a mature gene expression program in differentiating cerebellar granule neurons)	92.83	1
downregulated in mouse newborn cerebellar granule neurons on kdm6b kd (raw data fc/p: GSE106120: Kdm6b regulates a mature gene expression program)	downregulated in mouse cerebellar granule neurons on Kdm6b kd (GSE106120/gemma: Kdm6b regulates a mature gene expression program in differentiating cerebellar granule neurons)	127.34	1
upregulated in mouse lumbar spinal cord on microglia rage ko vs wt (raw data fc/p: GSE160402: Microglia RAGE exacerbates the progression of neurodegeneration)	upregulated in mouse spinal microglia on ager ko (GSE160402/gemma: Microglia RAGE exacerbates the progression of neurodegeneration within the SOD1G93)	4.93	2
downregulated in mouse lumbar spinal cord on microglia rage ko vs wt (raw data fc/p: GSE160402: Microglia RAGE exacerbates the progression of neurodegeneration)	downregulated in mouse spinal microglia on ager ko (GSE160402/gemma: Microglia RAGE exacerbates the progression of neurodegeneration within the SOD1G93)	17.17	1
upregulated in MDA-MB-231 line on nr4a1 ko (raw data fc/p: GSE161779: NR4A1 regulates expression of immediate early genes)	upregulated in mda-mb-231 line on nr4a1 ko (GSE161779/gemma: NR4A1 regulates expression of immediate early genes)	215.13	1
downregulated in MDA-MB-231 line on nr4a1 ko (raw data fc/p: GSE161779: NR4A1 regulates expression of immediate early genes)	downregulated in mda-mb-231 line on nr4a1 ko (GSE161779/gemma: NR4A1 regulates expression of immediate early genes)	108.28	1
upregulated in mouse dorsal forebrain on sufu ko (raw data f/p: GSE155851: Modulation of SHH and FGF Signaling)	upregulated in mouse e12.5 dorsal forebrain on sufu ko (fc/p: GSE155851/gemma: Combined Modulation of SHH and FGF Signaling)	291.09	1
downregulated in mouse dorsal forebrain on sufu ko (raw data f/p: GSE155851: Modulation of SHH and FGF Signaling)	downregulated in mouse e12.5 dorsal forebrain on sufu ko (fc/p: GSE155851/gemma: Combined Modulation of SHH and FGF Signaling)	261.52	1
upregulated in mouse neocortex on elavl4 ko (raw data fc/p: GSE169023)	upregulated in mouse neocortex on hud ko (GSE169023/gemma: HuD Regulates Alternative Splicing and Alternative Polyadenylation)	52.21	1
downregulated in mouse neocortex on elavl4 ko (raw data fc/p: GSE169023)	downregulated in mouse neocortex on hud ko (GSE169023/gemma: HuD Regulates Alternative Splicing and Alternative Polyadenylation)	44.98	1
upregulated in mouse p0 frontal cortex on auts2 ko (raw data fc/p: GSE112792: AUTS2 Regulates RNA Metabolism)	upregulated in p0 mouse cortex on auts2 ko (GSE112792/gemma:	27.78	1
downregulated in mouse p0 frontal cortex on auts2 ko (raw data fc/p: GSE112792: AUTS2 Regulates RNA Metabolism)	downregulated in p0 mouse cortex on auts2 ko (GSE112792/gemma:	47.79	1
upregulated in mouse Neuro-2a line on GDF11 ko (fc/p: GSE167538: Shortens Telomere Length by Downregulating Telomerase Activity)	upregulated in mouse neuro2a line on gdf11 ko (fc/p: GSE167538/gemma:	483.57	1
downregulated in mouse Neuro-2a line on GDF11 ko (fc/p: GSE167538: Shortens Telomere Length by Downregulating Telomerase Activity)	downregulated in mouse neuro2a line on gdf11 ko (fc/p: GSE167538/gemma:	706.97	1
downregulated in mouse temperature-sensitive (vs insensitive) neurons (raw data fc/p: GSE153350: Estrogen-sensitive medial preoptic area neurons)	upregulated in mouse esr1+ temperature insensitive vs sensitive neurons (fc/p: GSE153350/gemma: Estrogen-sensitive medial preoptic area neurons coordinate torpor in mice)	187.07	1
upregulated in mouse temperature-sensitive (vs insensitive) neurons (raw data fc/p: GSE153350: Estrogen-sensitive medial preoptic area neurons)	downregulated in mouse esr1+ temperature insensitive vs sensitive neurons (fc/p: GSE153350/gemma: Estrogen-sensitive medial preoptic area neurons coordinate torpor in mice)	5.25	643
upregulated in microglia of 5xFAD mice on il3 ko (vs no ko)(fc/p: GSE163289: Astrocytic interleukin-3 programs microglia and limits Alzheimer's disease)	upregulated in 5xFAD mouse microglia on il3 ko (GSE163289/gemma: Astrocytic interleukin-3 programs microglia and limits Alzheimer's disease)	31	1
downregulated in microglia of 5xFAD mice on il3 ko (vs no ko)(fc/p: GSE163289: Astrocytic interleukin-3 programs microglia and limits Alzheimer's disease)	downregulated in 5xFAD mouse microglia on il3 ko (GSE163289/gemma: Astrocytic interleukin-3 programs microglia and limits Alzheimer's disease)	19.38	360
upregulated in mouse LGN on fn14 ko (raw data fc/p: GSE117023)	upregulated in mouse dLGN tissue on fn14 ko (GSE117023/gemma)	62.65	1
downregulated in mouse LGN on fn14 ko (raw data fc/p: GSE117023)	downregulated in mouse dLGN tissue on fn14 ko (GSE117023/gemma)	2.77	95
upregulated in EndoC-bH1 line on stat3 kd (fc/p: GSE162837: STAT3 Regulates Mitochondrial Gene Expression in Pancreatic B-Cells)	upregulated in EndoC-bH1 line on stat3 kd (GSE162837/gemma: STAT3 Regulates Mitochondrial Gene Expression in Pancreatic B-Cells)	257.77	1
downregulated in EndoC-bH1 line on stat3 kd (fc/p: GSE162837: STAT3 Regulates Mitochondrial Gene Expression in Pancreatic B-Cells)	downregulated in EndoC-bH1 line on stat3 kd (GSE162837/gemma: STAT3 Regulates Mitochondrial Gene Expression in Pancreatic B-Cells)	354.65	1
upregulated in mouse striatum on sp9 ko (raw data w/ttest (p<.02): GSE83373: Sp9 Is Required for the Development of Striatopallidal)	upregulated in mouse striatum on sp9 ko (GSE83373/gemma: Sp9 Is Required for the Development of Striatopallidal Projection Neurons)	44.28	1
downregulated in mouse striatum on sp9 ko (raw data w/ttest (p<.02): GSE83373: Sp9 Is Required for the Development of Striatopallidal)	downregulated in mouse striatum on sp9 ko (GSE83373/gemma: Sp9 Is Required for the Development of Striatopallidal Projection Neurons)	70.61	1
upregulated in mouse p1 retina on lhx2 ko (raw data fc/p: GSE75889: Lhx2 Is an Essential Factor for Retinal Gliogenesis	upregulated in mouse p0.5 retinas on lhx2 ko (GSE75889/gemma: Lhx2 Is an Essential Factor for Retinal Gliogenesis)	188.52	1
downregulated in mouse p1 retina on lhx2 ko (raw data fc/p: GSE75889: Lhx2 Is an Essential Factor for Retinal Gliogenesis	downregulated in mouse p0.5 retinas on lhx2 ko (GSE75889/gemma: Lhx2 Is an Essential Factor for Retinal Gliogenesis)	56.92	1
upregulated in mefs on macf1 ko (vs heterozygous)(raw data fc/p: GSE86997: Loss of MACF1 Abolishes Ciliogenesis)	upregulated in mefs on macf1 ko (vs heterozygous) (fc/p: GSE86997/gemma: Loss of MACF1 Abolishes Ciliogenesis)	184.66	1
downregulated in mefs on macf1 ko (vs heterozygous)(raw data fc/p: GSE86997: Loss of MACF1 Abolishes Ciliogenesis)	downregulated in mefs on macf1 ko (vs heterozygous) (fc/p: GSE86997/gemma: Loss of MACF1 Abolishes Ciliogenesis)	201.69	1
downregulated in mouse splenic nk cells on il15 (vs il2) treatment (raw data no DIV: GSE109586: Interleukin-15 Complex Treatment Protects)	upregulated in mouse splenic NK cells on il2 complex vs il15 complex treatment (GSE109586/gemma: Interleukin-15 Complex Treatment Protects Mice from Cerebral Malaria)	1.58	1571
upregulated in mouse splenic nk cells on il15 (vs il2) treatment (raw data no DIV: GSE109586: Interleukin-15 Complex Treatment Protects)	downregulated in mouse splenic NK cells on il2 complex vs il15 complex treatment (GSE109586/gemma: Interleukin-15 Complex Treatment Protects Mice from Cerebral Malaria)	2.12	4085
upregulated in mouse neurons heterozygous for Nipbl (raw data w/ttest: GSE161796: Neuronal genes deregulated in Cornelia de Lange Syndrome)	upregulated in mouse cortical neurons heterozygous for nipbl (GSE161796/gemma: Neuronal genes deregulated in Cornelia de Lange Syndrome)	26.87	1
downregulated in mouse neurons heterozygous for Nipbl (raw data w/ttest: GSE161796: Neuronal genes deregulated in Cornelia de Lange Syndrome)	downregulated in mouse cortical neurons heterozygous for nipbl (GSE161796/gemma: Neuronal genes deregulated in Cornelia de Lange Syndrome)	38.71	1
upregulated in mouse microglia vs macrophages (both w/t gondii infection)(raw data fc/p: GSE146680: Gasdermin-D-dependent IL-1a release from microglia)	upregulated in mouse microglia vs macrophage (both w/t gondii infection)(fc/p: GSE146680/gemma: Gasdermin-D-dependent IL-1a release from microglia)	609.75	1
downregulated in mouse microglia vs macrophages (both w/t gondii infection)(raw data fc/p: GSE146680: Gasdermin-D-dependent IL-1a release from microglia)	downregulated in mouse microglia vs macrophage (both w/t gondii infection)(fc/p: GSE146680/gemma: Gasdermin-D-dependent IL-1a release from microglia)	604.84	1
upregulated in mouse Cochleae with an intron deletion in hgf (raw data w/ttest: GSE137721: Neuropathology for Human Nonsyndromic Deafness DFNB39)	upregulated in mouse cochlea on intron deletion in Hgf (GSE137721: Noncoding Microdeletion in Mouse Hgf Disrupts Neural Crest Migration into the Stria Vascularis)	57.42	1
downregulated in mouse Cochleae with an intron deletion in hgf (raw data w/ttest: GSE137721: Neuropathology for Human Nonsyndromic Deafness DFNB39)	downregulated in mouse cochlea on intron deletion in Hgf (GSE137721: Noncoding Microdeletion in Mouse Hgf Disrupts Neural Crest Migration into the Stria Vascularis)	66.38	1
upregulated in mouse retina on mll1 ko (raw data fc/p: GSE103264: MLL1 is essential for retinal neurogenesis)	upregulated in mouse retina on mll1 ko (fc/p: GSE103264/gemma: MLL1 is essential for retinal neurogenesis)	252.82	1
downregulated in mouse retina on mll1 ko (raw data fc/p: GSE103264: MLL1 is essential for retinal neurogenesis)	downregulated in mouse retina on mll1 ko (fc/p: GSE103264/gemma: MLL1 is essential for retinal neurogenesis)	235.82	1
upregulated in mouse e14.5 nspcs on ythdf2 ko (raw data fc/p: GSE104867: m6A levels in mRNAs in wild type and Ythdf2 deficient)	upregulated in mouse e14.5 nspcs on ythdf2 ko (GSE104867/gemma: Ythdf2-mediated m(6)A mRNA clearance modulates neural development)	0.78	15961
downregulated in mouse e14.5 nspcs on ythdf2 ko (raw data fc/p: GSE104867: m6A levels in mRNAs in wild type and Ythdf2 deficient)	downregulated in mouse e14.5 nspcs on ythdf2 ko (GSE104867/gemma: Ythdf2-mediated m(6)A mRNA clearance modulates neural development)	22.44	8
upregulated in mouse hippocampus on rbfox1 ko (raw data fc/p: GSE96722)	upregulated in mouse hippocampus on Rbfox1 ko (GSE96722/gemma: Rbfox1 Regulates Synaptic Transmission through the Inhibitory Neuron-Specific vSNARE Vamp1)	197.04	1
downregulated in mouse hippocampus on rbfox1 ko (raw data fc/p: GSE96722)	downregulated in mouse hippocampus on Rbfox1 ko (GSE96722/gemma: Rbfox1 Regulates Synaptic Transmission through the Inhibitory Neuron-Specific vSNARE Vamp1)	214.18	1
upregulated in mouse cerebellar tissue on alphaT-catenin ko (raw data fc/p: GSE83084: restricted brain cell types and its potential connection)	upregulated in mouse cerebellar tissue on alphaT-cat ko (GSE83084/gemma: aT-catenin in restricted brain cell types and its potential connection to autism)	6.68	1
downregulated in mouse cerebellar tissue on alphaT-catenin ko (raw data fc/p: GSE83084: restricted brain cell types and its potential connection)	downregulated in mouse cerebellar tissue on alphaT-cat ko (GSE83084/gemma: aT-catenin in restricted brain cell types and its potential connection to autism)	44.48	1
upregulated in mouse microglia on qki ko (raw data fc/p: GSE156118: QUAKING Regulates Microexon Alternative Splicing)	upregulated in mouse microglia on qki ko (fc/p: GSE156118/gemma: QUAKING Regulates Microexon Alternative Splicing of the Rho GTPase)	472.11	1
downregulated in mouse microglia on qki ko (raw data fc/p: GSE156118: QUAKING Regulates Microexon Alternative Splicing)	downregulated in mouse microglia on qki ko (fc/p: GSE156118/gemma: QUAKING Regulates Microexon Alternative Splicing of the Rho GTPase)	219.85	1
	MEDIANS	110.515	1
	MAX	795	15961
	MIN	0.78	1
