## Supplementary material for "WhatIsMyGene: Back to the Basics of Gene Enrichment": table s12

### Sheet: Sheet1
CGL/ES	Method	Entropy_Std	Coeff_Skew	Coeff_Kurt	StdDev	Mean_Score	enrich	deplete	enrich_Adj	deplete_Adj
	p_values_all20000_GO.csv	3.3959	-9.1914	209.326	2.1079	-0.4361	16.44	4.22	2.57	0.28
	p_values_impute_GO.csv	3.2211	7.3794	116.085	4.6769	1.8274	4.83	36.65	0.55	11.4
	p_values_5000_GO.csv	3.1765	4.9272	49.4774	5.7591	3.8249	0.44	65.39	0.06	24.53
	p_values_10000_GO.csv	3.1274	13.3554	348.233	3.3673	1.2655	3.06	31.14	0.34	5.34
	p_values_perturb_GO.csv	3.1118	6.052	69.9324	5.7056	2.6931	2.81	45.25	0.34	16.95
	p_values_20000_GO.csv	2.9801	11.7048	341.711	3.4499	0.2236	11.65	11.56	1.59	2.36
	p_values_scrambled_GO.csv	2.2364	13.7308	251.662	11.4086	2.6537	5.79	36.31	0.79	13.28
ES/ES	Method	Entropy_Std	Coeff_Skew	Coeff_Kurt	StdDev	Mean_Score	enrich	deplete	enrich_Adj	deplete_Adj
	p_values1000_perturb.csv	3.6198	2.3776	15.4226	12.1764	9.3798	1.83	86.33	0.55	56.71
	p_values1000_10000.csv	3.3648	-9.4141	270.214	4.9954	1.5884	9.22	49.81	2.44	12.84
	p_values_imputed.csv	3.1202	4.4887	55.4181	13.7012	5.3576	10.46	58.82	2.82	30.81
	p_values1000_20000.csv	2.8341	-13.2871	322.167	7.2113	-1.5395	31.11	12.09	10.51	1.05
	p_values1000_standard.csv	2.8292	2.6171	80.4593	11.3262	1.5478	19.53	34.2	6.04	11.49
	p_values1000_standard_scrambled.csv	2.0521	7.2034	65.4273	35.8856	6.7465	18.81	34.91	5.77	15.91
Note: "enrich" and "deplete" refer to the percentage of P values whose absolute value < .05.
